# Common genetic variation influencing human white matter microstructure

**DOI:** 10.1101/2020.05.23.112409

**Authors:** Bingxin Zhao, Tengfei Li, Yue Yang, Xifeng Wang, Tianyou Luo, Yue Shan, Ziliang Zhu, Di Xiong, Mads E. Hauberg, Jaroslav Bendl, John F. Fullard, Panagiotis Roussos, Yun Li, Jason L. Stein, Hongtu Zhu

**Author notes:** Corresponding author: Hongtu Zhu, 3105C McGavran-Greenberg Hall, 135 Dauer Drive, Chapel Hill, NC 27599. List of Pediatric Imaging, Neurocognition and Genetics (PING) authors provided in the supplemental materials.

## Abstract

Brain regions communicate with each other via tracts of myelinated axons, commonly referred to as white matter. White matter microstructure can be measured in the living human brain using diffusion based magnetic resonance imaging (dMRI), and has been found to be altered in patients with neuropsychiatric disorders. Although under strong genetic control, few genetic variants influencing white matter microstructure have ever been identified. Here we identified common genetic variants influencing white matter microstructure using dMRI in 42,919 individuals (35,741 in the UK Biobank). The dMRIs were summarized into 215 white matter microstructure traits, including 105 measures from tract-specific functional principal component analysis. Genome-wide association analysis identified many novel white matter microstructure associated loci (*P* < 2.3 × 10^−10^). We identified shared genetic influences through genetic correlations between white matter tracts and 62 other complex traits, including stroke, neuropsychiatric disorders (e.g., ADHD, bipolar disorder, major depressive disorder, schizophrenia), cognition, neuroticism, chronotype, as well as non-brain traits. Common variants associated with white matter microstructure alter the function of regulatory elements in glial cells, particularly oligodendrocytes. White matter associated genes were enriched in pathways involved in brain disease pathogenesis, neurodevelopment process, and repair of white matter damage (*P* < 1.5 × 10^−8^). In summary, this large-scale tract-specific study provides a big step forward in understanding the genetic architecture of white matter and its genetic links to a wide spectrum of clinical outcomes.
