## Supplementary_Tables for "Common genetic variation influencing human white matter microstructure": Supp_Table1_H2.xlsx

### Sheet: heritability
Supplementary Table 1: SNP heritability estimates of 110 mean parameters and 105 PC parameters (n=33,292 subjects)
ID	Variance_explained	SE	P_value	Bonferroni_adjusted_P_value
ACR_FA	0.622225	0.022585	3.60588e-188	7.75264e-186
ALIC_FA	0.51672	0.022879	5.57948e-128	1.19959e-125
Average_FA	0.62647	0.022477	3.3423e-193	7.18593e-191
BCC_FA	0.541395	0.022642	2.70326e-147	5.81202e-145
CGC_FA	0.646222	0.022442	7.48746e-201	1.6098e-198
CGH_FA	0.462268	0.023092	1.39581e-96	3.00099e-94
CST_FA	0.273618	0.022684	4.28994e-37	9.22337e-35
EC_FA	0.521764	0.022781	1.97119e-130	4.23807e-128
FX_FA	0.419044	0.023085	1.91728e-80	4.12216e-78
FXST_FA	0.505194	0.022706	6.57759e-125	1.41418e-122
GCC_FA	0.521776	0.022679	6.48477e-139	1.39423e-136
IFO_FA	0.551418	0.022711	8.18468e-148	1.75971e-145
PCR_FA	0.49562	0.022688	6.75174e-122	1.45162e-119
PLIC_FA	0.530253	0.022661	1.15937e-137	2.49265e-135
PTR_FA	0.553298	0.022834	6.35274e-148	1.36584e-145
RLIC_FA	0.516562	0.022848	4.16403e-127	8.95267e-125
SCC_FA	0.470124	0.022758	4.05317e-113	8.71431e-111
SCR_FA	0.497726	0.022651	2.95725e-123	6.35808e-121
SFO_FA	0.414149	0.02276	3.09478e-84	6.65377e-82
SLF_FA	0.654389	0.022439	7.57643e-208	1.62893e-205
SS_FA	0.574107	0.02277	3.62109e-155	7.78534e-153
UNC_FA	0.449805	0.022945	4.01517e-98	8.63261e-96
ACR_AD	0.497686	0.02301	1.58632e-117	3.4106e-115
ALIC_AD	0.336842	0.022719	7.87826e-59	1.69383e-56
Average_AD	0.538123	0.023087	3.63501e-138	7.81526e-136
BCC_AD	0.441622	0.02296	2.39307e-93	5.14509e-91
CGC_AD	0.471623	0.023108	1.32821e-103	2.85566e-101
CGH_AD	0.35437	0.02316	2.65779e-59	5.71425e-57
CST_AD	0.24756	0.022432	3.61642e-32	7.7753e-30
EC_AD	0.417762	0.023041	4.45949e-87	9.58789e-85
FX_AD	0.496465	0.023198	1.16526e-109	2.50531e-107
FXST_AD	0.348502	0.02284	1.3437e-62	2.88896e-60
GCC_AD	0.489685	0.022846	5.90314e-115	1.26918e-112
IFO_AD	0.384218	0.022923	5.85534e-71	1.2589e-68
PCR_AD	0.513317	0.023051	4.15407e-128	8.93125e-126
PLIC_AD	0.518683	0.022984	4.09782e-127	8.81032e-125
PTR_AD	0.443941	0.023078	3.18534e-98	6.84847e-96
RLIC_AD	0.420345	0.02301	2.19214e-85	4.7131e-83
SCC_AD	0.489136	0.022941	4.30263e-114	9.25066e-112
SCR_AD	0.508893	0.023045	2.14404e-125	4.6097e-123
SFO_AD	0.331994	0.022764	1.12654e-57	2.42206e-55
SLF_AD	0.551961	0.022893	7.66783e-154	1.64858e-151
SS_AD	0.430682	0.023094	7.74701e-92	1.66561e-89
UNC_AD	0.375171	0.023231	6.84099e-66	1.47081e-63
ACR_MD	0.592674	0.022879	4.17393e-168	8.97394e-166
ALIC_MD	0.35822	0.023004	1.53095e-64	3.29155e-62
Average_MD	0.58789	0.022865	6.19581e-168	1.3321e-165
BCC_MD	0.526095	0.022812	4.04307e-136	8.6926e-134
CGC_MD	0.427492	0.022924	2.43908e-93	5.24402e-91
CGH_MD	0.381013	0.023119	3.17799e-68	6.83268e-66
CST_MD	0.282086	0.022683	6.85594e-40	1.47403e-37
EC_MD	0.382162	0.022995	1.78039e-74	3.82783e-72
FX_MD	0.470959	0.023194	1.33583e-99	2.87203e-97
FXST_MD	0.305538	0.02247	3.08976e-53	6.64299e-51
GCC_MD	0.529676	0.022811	1.14495e-137	2.46163e-135
IFO_MD	0.297512	0.0227	3.28614e-46	7.0652e-44
PCR_MD	0.541005	0.023031	4.1691e-142	8.96356e-140
PLIC_MD	0.288965	0.022569	1.16865e-45	2.51259e-43
PTR_MD	0.54284	0.023053	1.08517e-144	2.33312e-142
RLIC_MD	0.461391	0.023056	3.90911e-106	8.40458e-104
SCC_MD	0.46723	0.022968	1.13512e-106	2.44051e-104
SCR_MD	0.516722	0.022898	1.74157e-135	3.74437e-133
SFO_MD	0.341653	0.022908	2.24873e-59	4.83477e-57
SLF_MD	0.607806	0.022902	1.42894e-179	3.07222e-177
SS_MD	0.525234	0.023128	5.01607e-132	1.07846e-129
UNC_MD	0.375219	0.023381	1.2112e-66	2.60407e-64
ACR_MO	0.43827	0.023268	1.2562e-86	2.70083e-84
ALIC_MO	0.524786	0.02295	3.14436e-128	6.76037e-126
Average_MO	0.480259	0.023024	2.26143e-107	4.86207e-105
BCC_MO	0.447773	0.023173	1.21833e-93	2.6194e-91
CGC_MO	0.563231	0.022951	5.27896e-145	1.13498e-142
CGH_MO	0.292018	0.022784	5.82668e-42	1.25274e-39
CST_MO	0.255779	0.02258	4.4814e-34	9.635e-32
EC_MO	0.500964	0.023231	4.40876e-112	9.47883e-110
FX_MO	0.271957	0.022965	7.99972e-36	1.71994e-33
FXST_MO	0.424001	0.023002	7.98063e-87	1.71584e-84
GCC_MO	0.363934	0.023164	1.4415e-64	3.09922e-62
IFO_MO	0.410928	0.023002	8.71416e-84	1.87354e-81
PCR_MO	0.468609	0.023086	3.37238e-101	7.25061e-99
PLIC_MO	0.652165	0.022673	2.31925e-197	4.98638e-195
PTR_MO	0.33611	0.022861	2.71343e-55	5.83387e-53
RLIC_MO	0.468173	0.023108	6.11291e-100	1.31428e-97
SCC_MO	0.460371	0.022919	3.41389e-103	7.33987e-101
SCR_MO	0.533674	0.023007	1.97556e-131	4.24746e-129
SFO_MO	0.386692	0.022821	3.38759e-73	7.28332e-71
SLF_MO	0.474154	0.022981	3.03122e-108	6.51712e-106
SS_MO	0.361027	0.022974	2.29871e-62	4.94222e-60
UNC_MO	0.250897	0.022785	9.40328e-31	2.02171e-28
ACR_RD	0.621942	0.02281	1.35584e-184	2.91505e-182
ALIC_RD	0.421452	0.023138	1.08298e-86	2.3284e-84
Average_RD	0.608129	0.022773	5.45397e-180	1.1726e-177
BCC_RD	0.556079	0.022769	2.00581e-152	4.3125e-150
CGC_RD	0.578947	0.022733	3.83852e-164	8.25281e-162
CGH_RD	0.442598	0.023219	1.33411e-88	2.86833e-86
CST_RD	0.342373	0.022972	1.0591e-55	2.27706e-53
EC_RD	0.423552	0.023042	1.05589e-87	2.27015e-85
FX_RD	0.44289	0.023153	2.89807e-89	6.23085e-87
FXST_RD	0.446161	0.022757	1.47671e-101	3.17493e-99
GCC_RD	0.523453	0.022868	3.14275e-136	6.7569e-134
IFO_RD	0.461166	0.02294	7.15859e-105	1.5391e-102
PCR_RD	0.529952	0.02297	4.46901e-136	9.60837e-134
PLIC_RD	0.420145	0.022763	6.47159e-90	1.39139e-87
PTR_RD	0.558029	0.023016	1.31977e-150	2.8375e-148
RLIC_RD	0.511094	0.023047	5.77755e-126	1.24217e-123
SCC_RD	0.477064	0.022976	2.90947e-114	6.25536e-112
SCR_RD	0.498057	0.022843	1.41048e-124	3.03253e-122
SFO_RD	0.391839	0.02291	2.92233e-76	6.283e-74
SLF_RD	0.633267	0.02278	9.53426e-192	2.04987e-189
SS_RD	0.562759	0.023041	5.42845e-148	1.16712e-145
UNC_RD	0.383448	0.023257	1.03102e-70	2.21669e-68
ACR_PC1	0.632534	0.022586	1.3801e-193	2.96721e-191
ACR_PC2	0.500409	0.022923	1.82478e-118	3.92328e-116
ACR_PC3	0.303728	0.022571	7.31687e-48	1.57313e-45
ACR_PC4	0.433815	0.022733	1.08061e-91	2.32331e-89
ACR_PC5	0.182639	0.021954	7.37311e-19	1.58522e-16
ALIC_PC1	0.519884	0.022875	1.83646e-129	3.94838e-127
ALIC_PC2	0.345463	0.022707	5.3741e-60	1.15543e-57
ALIC_PC3	0.337204	0.022848	7.90481e-54	1.69953e-51
ALIC_PC4	0.240882	0.022549	5.2473e-29	1.12817e-26
ALIC_PC5	0.104597	0.02156	3.2148e-07	6.91182e-05
BCC_PC1	0.548314	0.022632	3.52328e-150	7.57505e-148
BCC_PC2	0.361421	0.022875	4.15934e-64	8.94259e-62
BCC_PC3	0.376473	0.022942	2.27535e-67	4.892e-65
BCC_PC4	0.28163	0.022657	3.4203e-39	7.35365e-37
BCC_PC5	0.168466	0.021891	2.0721e-17	4.45501e-15
CGC_PC1	0.638154	0.022459	1.19419e-195	2.56752e-193
CGC_PC2	0.406872	0.022761	2.79981e-82	6.01958e-80
CGC_PC3	0.403488	0.02291	6.4662e-77	1.39023e-74
CGC_PC4	0.218016	0.022317	7.08098e-26	1.52241e-23
CGC_PC5	0.24589	0.022236	6.46816e-34	1.39065e-31
CGH_PC1	0.471723	0.023056	4.45366e-101	9.57537e-99
CGH_PC2	0.187305	0.022137	1.57851e-19	3.3938e-17
CGH_PC3	0.211835	0.022323	1.01713e-23	2.18683e-21
CGH_PC4	0.089563	0.021217	4.5257e-06	0.000973026
CGH_PC5	0.043927	0.02035	0.010498	1
CST_PC1	0.257025	0.022602	2.35622e-33	5.06588e-31
CST_PC2	0.177792	0.022254	1.1102e-16	2.38693e-14
CST_PC3	0.118638	0.021588	1.1108e-09	2.38822e-07
CST_PC4	0.061858	0.020954	0.0014596	0.313814
CST_PC5	0.161732	0.022027	2.226e-14	4.7859e-12
EC_PC1	0.526081	0.022816	2.0906e-131	4.49478e-129
EC_PC2	0.498753	0.022651	1.61473e-124	3.47168e-122
EC_PC3	0.470132	0.022754	8.78425e-110	1.88861e-107
EC_PC4	0.469207	0.022912	2.41282e-104	5.18755e-102
EC_PC5	0.429133	0.022868	1.78487e-89	3.83746e-87
FX_PC1	0.436787	0.023063	8.26762e-88	1.77754e-85
FX_PC2	0.195413	0.022172	1.19299e-20	2.56493e-18
FX_PC3	0.289774	0.02288	2.30239e-39	4.95014e-37
FX_PC4	0.194813	0.022322	1.33153e-21	2.86279e-19
FX_PC5	0.099699	0.021422	8.1042e-07	0.00017424
FXST_PC1	0.506661	0.022698	9.39174e-126	2.01922e-123
FXST_PC2	0.30438	0.02288	4.66358e-44	1.00267e-41
FXST_PC3	0.123445	0.021719	9.4873e-10	2.03977e-07
FXST_PC4	0.319863	0.022625	3.92485e-52	8.43842e-50
FXST_PC5	0.362011	0.022858	1.46262e-62	3.14464e-60
GCC_PC1	0.520335	0.022681	9.66655e-138	2.07831e-135
GCC_PC2	0.28742	0.022722	6.01094e-41	1.29235e-38
GCC_PC3	0.092011	0.021053	2.3461e-06	0.000504412
GCC_PC4	0.37501	0.022702	1.33081e-73	2.86124e-71
GCC_PC5	0.286208	0.022755	9.32185e-40	2.0042e-37
IFO_PC1	0.563136	0.022718	1.87616e-153	4.03375e-151
IFO_PC2	0.255318	0.022698	6.0995e-32	1.31139e-29
IFO_PC3	0.280813	0.022631	1.59335e-39	3.42569e-37
IFO_PC4	0.086196	0.021344	1.1038e-05	0.00237317
IFO_PC5	0.274725	0.022327	1.88097e-39	4.04408e-37
PCR_PC1	0.469127	0.022726	3.84916e-109	8.2757e-107
PCR_PC2	0.524753	0.022877	7.27431e-130	1.56398e-127
PCR_PC3	0.444897	0.022874	2.18964e-95	4.70772e-93
PCR_PC4	0.267326	0.022406	5.88765e-38	1.26584e-35
PCR_PC5	0.23268	0.022538	5.87549e-27	1.26323e-24
PLIC_PC1	0.53519	0.022659	5.10914e-140	1.09847e-137
PLIC_PC2	0.454431	0.022946	1.29561e-99	2.78557e-97
PLIC_PC3	0.408901	0.022763	5.56833e-81	1.19719e-78
PLIC_PC4	0.098474	0.021361	8.0983e-07	0.000174113
PLIC_PC5	0.305571	0.022714	1.72421e-45	3.70705e-43
PTR_PC1	0.559039	0.022831	1.43631e-150	3.08807e-148
PTR_PC2	0.386863	0.023012	1.00017e-69	2.15036e-67
PTR_PC3	0.485969	0.022744	1.33383e-120	2.86774e-118
PTR_PC4	0.176032	0.022059	1.05493e-17	2.2681e-15
PTR_PC5	0.247556	0.022528	8.97528e-32	1.92969e-29
RLIC_PC1	0.517074	0.022854	2.32443e-127	4.99752e-125
RLIC_PC2	0.448311	0.022965	1.09332e-93	2.35064e-91
RLIC_PC3	0.262848	0.022534	3.42337e-35	7.36025e-33
RLIC_PC4	0.19773	0.02203	2.04129e-22	4.38877e-20
RLIC_PC5	0.119373	0.021807	1.2071e-08	2.59527e-06
SCC_PC1	0.46976	0.022757	9.43239e-113	2.02796e-110
SCC_PC2	0.522941	0.022878	5.07673e-132	1.0915e-129
SCC_PC3	0.38015	0.02294	5.14298e-70	1.10574e-67
SCC_PC4	0.297808	0.02272	1.26256e-44	2.7145e-42
SCC_PC5	0.369752	0.022823	6.55428e-68	1.40917e-65
SCR_PC1	0.489458	0.022717	7.21041e-118	1.55024e-115
SCR_PC2	0.513478	0.022898	1.18311e-125	2.5437e-123
SCR_PC3	0.486583	0.022836	4.12073e-113	8.85958e-111
SCR_PC4	0.383744	0.023079	7.89104e-68	1.69657e-65
SCR_PC5	0.106727	0.021309	3.9408e-08	8.47272e-06
SFO_PC1	0.429673	0.022764	7.91577e-91	1.70189e-88
SFO_PC2	0.108154	0.021008	1.4752e-09	3.17168e-07
SFO_PC3	0.303564	0.022813	1.87318e-44	4.02733e-42
SFO_PC4	0.036986	0.020345	0.032433	1
SFO_PC5	0.159708	0.021684	7.7716e-16	1.67089e-13
SLF_PC1	0.657993	0.022422	2.67057e-210	5.74172e-208
SLF_PC2	0.474956	0.023007	1.00765e-110	2.16645e-108
SLF_PC3	0.382375	0.023074	6.98915e-67	1.50267e-64
SLF_PC4	0.296552	0.022815	1.42823e-42	3.07069e-40
SLF_PC5	0.47061	0.022953	5.99981e-104	1.28996e-101
SS_PC1	0.570595	0.022777	2.39067e-153	5.13995e-151
SS_PC2	0.473516	0.022959	3.69849e-105	7.95174e-103
SS_PC3	0.141036	0.021992	3.0659e-11	6.59169e-09
SS_PC4	0.206837	0.02207	9.35824e-24	2.01202e-21
SS_PC5	0.259609	0.022471	8.20354e-36	1.76376e-33
UNC_PC1	0.463913	0.022933	9.69832e-105	2.08514e-102
UNC_PC2	0.284023	0.022678	1.65803e-40	3.56476e-38
UNC_PC3	0.361261	0.022938	1.84886e-62	3.97504e-60
UNC_PC4	0.187762	0.022312	2.72182e-18	5.85192e-16
UNC_PC5	0.186326	0.022325	3.66619e-18	7.88231e-16
