## Supplementary_Tables for "Common genetic variation influencing human white matter microstructure": Supp_Table3_Indep_SNPs_Summary_FA.xlsx

### Sheet: number
Supplementary Table 3: Summary of the number of independent significant variants identified by FA measures in UKB British discovery GWAS at 2.3e-10 significance level (n=33,292 subjects)
ID	Mean+PC	Mean_Only	PC_only	PC_unique	PC_unique_proportion
CST	22	0	22	22	1
PCR	48	16	35	32	0.666667
PTR	57	20	50	37	0.649123
SLF	72	29	68	43	0.597222
CGC	32	14	26	18	0.5625
UNC	25	11	19	14	0.56
EC	43	19	38	24	0.55814
SFO	9	4	9	5	0.555556
BCC	34	16	30	18	0.529412
ALIC	23	11	20	12	0.521739
ACR	66	32	61	34	0.515152
SCR	43	21	33	22	0.511628
CGH	4	2	4	2	0.5
RLIC	34	20	28	14	0.411765
SS	34	20	30	14	0.411765
SCC	68	41	64	27	0.397059
FXST	21	13	15	8	0.380952
IFO	40	26	29	14	0.35
FX	23	16	19	7	0.304348
GCC	40	28	35	12	0.3
PLIC	38	28	30	10	0.263158

### Sheet: readme
Mean+PC: the number of independent significant variants identified by either FA mean or PC parameters
Mean_Only: the number of independent significant variants discovered by FA mean parameters
PC_Only: the number of independent significant variants discovered by FA PC parameters
PC_unique: the number of independent significant variants solely discovered by FA PC parameters
PC_unique_proportion: the proportion of independent significant variants solely discovered by FA PC parameters
