## Supplementary_Tables for "Common genetic variation influencing human white matter microstructure": Supp_Table4_Indep_SNPs_Summary_Non_FA.xlsx

### Sheet: number
Supplementary Table 4: Summary of the number of independent significant variants identified by DTI paramters in UKB British discovery GWAS at 2.3e-10 significance level (n=33,292 subjects)
ID	All	FA_Only	Non_FA_only	Non_FA_unique	Proportion_non_FA_unique
CGH	43	4	39	39	0.906977
SFO	41	9	32	32	0.780488
CGC	120	32	94	88	0.733333
RLIC	111	34	93	77	0.693694
ALIC	74	23	57	51	0.689189
SCR	134	43	102	91	0.679104
Average	115	40	103	75	0.652174
SS	93	34	74	59	0.634409
PLIC	103	38	83	65	0.631068
PTR	147	57	107	90	0.612245
BCC	87	34	61	53	0.609195
GCC	98	40	73	58	0.591837
ACR	160	66	110	94	0.5875
PCR	114	48	77	66	0.578947
FXST	46	21	30	25	0.543478
CST	48	22	26	26	0.541667
FX	50	23	37	27	0.54
SLF	153	72	103	81	0.529412
EC	90	43	55	47	0.522222
UNC	47	25	30	22	0.468085
SCC	127	68	91	59	0.464567
IFO	74	40	41	34	0.459459

### Sheet: readme
ALL: the number of independent significant variants identified by any DTI parameters
FA_Only: the number of independent significant variants discovered by FA parameters
Non_FA_Only: the number of independent significant variants discovered by non-FA parameters
Non_FA_unique: the number of independent significant variants solely discovered by non-FA parameters
PC_unique_proportion: the proportion of independent significant variants solely discovered by non-FA parameters
