## Supplementary_Tables for "Common genetic variation influencing human white matter microstructure": Supp_Table8_LDSC_Valication.xlsx

### Sheet: gc
Supplementary Table 8: Genetic correlation estimates between the UKB British discovery GWAS (n=33,292 subjects) and the meta-analyzed validation GWAS (n = 6,962 subjects)
ID	Genetic_Correlation	P_value	FDR
ACR_FA	1.1531	0.1181	0.144771
ALIC_FA	0.9601	0.0011	0.00304493
BCC_FA	0.786	7.8291e-05	0.000415377
CGC_FA	1.1373	1.7056e-05	0.000130308
CGH_FA	0.9952	0.0043	0.00924842
CST_FA	0.6864	0.0004	0.00149804
EC_FA	0.9492	0.0239	0.0386856
FXST_FA	1.0704	0.0677	0.0943847
GCC_FA	0.8574	0.0025	0.00582317
IFO_FA	1.0928	7.0309e-06	8.73312e-05
PLIC_FA	0.9926	0.0004	0.00149804
PTR_FA	1.1969	0.1597	0.187133
RLIC_FA	1.0902	0.1973	0.227014
SCC_FA	0.6214	0.0014	0.00366301
SCR_FA	1.3099	0.1478	0.174258
SFO_FA	0.6955	2.3189e-05	0.000155527
SLF_FA	1.1925	0.2088	0.236952
SS_FA	0.9842	0.0046	0.00924842
UNC_FA	0.8899	1.5211e-05	0.000121054
ACR_AD	0.9323	0.0015	0.00382
ALIC_AD	0.9475	0.0306	0.0484603
Average_AD	0.9024	0.0489	0.0735425
CGC_AD	1.4874	0.1241	0.15002
CGH_AD	1.0036	0.0085	0.0157621
EC_AD	0.92147	0.2134	0.238359
FX_AD	0.9119	0.2099	0.236952
FXST_AD	0.7194	0.0203	0.033425
GCC_AD	0.85414	0.0715	0.0975464
IFO_AD	0.9111	0.0003	0.00119375
PCR_AD	0.5286	0.0003	0.00119375
PLIC_AD	1.2824	0.146	0.173205
PTR_AD	0.5303	2.7503e-05	0.000175102
RLIC_AD	0.9333	0.0044	0.00924842
SCC_AD	0.8532	0.0057	0.0111092
SCR_AD	0.7872	0.0046	0.00924842
SFO_AD	1.2163	0.319	0.345634
SLF_AD	0.6608	0.0002	0.000848889
SS_AD	0.9033	0.0142	0.0248826
UNC_AD	1.0366	0.5522	0.570109
ACR_MD	0.6258	1.1904e-05	0.00010827
Average_MD	0.74	0.0006	0.00187869
BCC_MD	0.7295	0.0058	0.0111899
CGC_MD	0.8171	0.0049	0.00974896
CGH_MD	1.2166	0.1398	0.167936
CST_MD	0.838	0.0772	0.103113
EC_MD	0.9233	0.1169	0.144771
FX_MD	0.5369	0.0606	0.0857378
FXST_MD	0.5554	0.0123	0.0217528
GCC_MD	0.6352	0.0009	0.00260455
IFO_MD	1.2715	0.102	0.130752
PCR_MD	0.4365	0.00066508	0.00204888
PLIC_MD	1.639	0.516	0.53563
PTR_MD	0.7361	0.0009	0.00260455
RLIC_MD	1.0886	0.0561	0.081175
SCC_MD	0.4864	0.0019	0.00459367
SCR_MD	0.4962	0.00049953	0.00170536
SLF_MD	0.6282	7.7855e-06	8.74724e-05
SS_MD	1.3746	0.067	0.0940956
UNC_MD	0.4921	0.0163	0.0280477
ACR_MO	1.2662	0.0091	0.0165533
ALIC_MO	1.5235	0.0729	0.0980556
Average_MO	2.1548	0.4673	0.487728
BCC_MO	0.8314	0.0042	0.00922069
CGC_MO	1.5147	0.0568	0.0815699
CGH_MO	0.6416	0.0014	0.00366301
CST_MO	0.5238	0.0086	0.0157942
EC_MO	0.8676	3.8175e-06	6.07619e-05
FX_MO	-0.0975	0.5561	0.571049
FXST_MO	1.1678	0.0156	0.0270873
GCC_MO	0.569	0.0009	0.00260455
IFO_MO	0.6939	1.3507e-05	0.000112167
PCR_MO	2.2693	0.3203	0.345634
PLIC_MO	1.0045	2.4675e-06	4.28448e-05
PTR_MO	0.989	0.001	0.00280882
RLIC_MO	1.1263	3.996e-05	0.000246205
SCC_MO	0.8813	0.0006	0.00187869
SCR_MO	0.9653	7.4028e-07	2.82787e-05
SFO_MO	0.948	1.2281e-06	3.35096e-05
SLF_MO	0.7478	0.0007	0.00212222
SS_MO	0.7562	2.0838e-05	0.00014741
UNC_MO	1.945	0.5611	0.572086
ACR_RD	0.6787	0.0006	0.00187869
ALIC_RD	0.7682	0.0002	0.000848889
Average_RD	0.8296	0.0017	0.00421688
BCC_RD	0.5843	1.9844e-06	4.28448e-05
CGC_RD	0.8917	4.1777e-06	6.1004e-05
CGH_RD	1.0302	0.0113	0.020171
CST_RD	0.6647	0.0001	0.000502632
EC_RD	0.7989	0.0036	0.00799535
FX_RD	0.5667	0.277	0.304063
FXST_RD	0.7031	0.0044	0.00924842
GCC_RD	0.6142	2.0004e-05	0.000146952
IFO_RD	1.1882	7.1354e-05	0.000389389
PCR_RD	0.7092	0.0005	0.00170536
PLIC_RD	0.8715	1.0919e-06	3.35096e-05
PTR_RD	1.1896	0.1036	0.131917
RLIC_RD	0.8721	0.0488	0.0735425
SCC_RD	0.4174	0.00056193	0.00187869
SCR_RD	0.7689	0.0003	0.00119375
SFO_RD	0.5372	0.0006	0.00187869
SLF_RD	0.6961	0.00017629	0.000848889
SS_RD	1.0392	0.0018	0.00440769
UNC_RD	0.6376	0.0003629	0.00141457
ACR_PC1	1.3546	0.3938	0.4202
ACR_PC2	0.6898	6.9222e-08	3.30535e-06
ACR_PC3	0.9433	0.0027	0.00621325
ACR_PC4	0.8586	4.335e-10	8.27985e-08
ACR_PC5	1.1341	0.0857	0.112114
ALIC_PC1	1.1065	0.0074	0.0139941
ALIC_PC3	0.9805	0.0724	0.0980556
ALIC_PC4	1.2285	0.0687	0.0944007
BCC_PC1	0.7801	0.0002	0.000848889
BCC_PC2	0.9003	0.0247	0.0396445
BCC_PC3	1.0843	0.0897	0.116549
BCC_PC4	0.9519	0.001	0.00280882
BCC_PC5	0.7823	0.3812	0.40904
CGC_PC1	1.4822	0.0179	0.0305259
CGC_PC2	0.7522	0.0046	0.00924842
CGC_PC3	0.9189	5.2795e-05	0.00031512
CGC_PC4	1.575	0.119	0.144771
CGC_PC5	1.1392	0.145	0.173094
CGH_PC1	1.0205	0.0051	0.0100423
CGH_PC2	1.0107	0.0021	0.00501375
CGH_PC3	0.8858	0.0839	0.111284
CGH_PC5	0.1965	0.5631	0.572086
CST_PC1	0.6856	0.0012	0.00327429
CST_PC2	0.8718	0.0005	0.00170536
CST_PC5	0.9616	0.2249	0.249744
EC_PC1	1.2857	0.176	0.204976
EC_PC2	0.9425	1.1595e-09	1.10732e-07
EC_PC3	0.9455	4.4717e-08	2.84698e-06
EC_PC4	0.7008	0.0002	0.000848889
EC_PC5	0.8578	1.0414e-05	0.000104688
FX_PC4	-0.0672	0.8897	0.8897
FX_PC5	0.51067	0.1805	0.208942
FXST_PC1	1.1225	0.1181	0.144771
FXST_PC2	1.4218	0.1053	0.133194
FXST_PC5	1.4832	0.0918	0.118472
GCC_PC1	0.8641	0.0046	0.00924842
GCC_PC2	1.2317	0.0854	0.112114
GCC_PC5	0.8497	0.0515	0.0768477
IFO_PC1	1.1423	0.0002	0.000848889
IFO_PC2	0.8731	5.9855e-05	0.000346433
IFO_PC3	0.748	0.0001	0.000502632
IFO_PC4	1.0676	0.4308	0.454601
IFO_PC5	0.7214	0.0005	0.00170536
PCR_PC1	1.6762	0.596	0.599137
PCR_PC2	0.7136	0.0022	0.00518765
PCR_PC3	1.5132	0.059	0.084097
PCR_PC4	0.5796	0.0002	0.000848889
PCR_PC5	0.6289	0.0036	0.00799535
PLIC_PC1	1.2034	0.0185	0.0307261
PLIC_PC2	0.8097	8.6427e-06	9.17087e-05
PLIC_PC3	0.6289	2.2224e-06	4.28448e-05
PLIC_PC5	1.0335	0.0045	0.00924842
PTR_PC2	1.3286	0.0529	0.0783248
PTR_PC3	0.7449	4.4715e-06	6.1004e-05
PTR_PC4	0.6964	0.0378	0.0586976
PTR_PC5	1.5453	0.11	0.138224
RLIC_PC1	1.257	0.2374	0.262101
RLIC_PC2	0.6899	0.0307	0.0484603
RLIC_PC3	0.7308	0.0355	0.0555779
RLIC_PC4	0.6573	7.0441e-05	0.000389389
RLIC_PC5	1.9847	0.5911	0.597355
SCC_PC1	0.643	0.0016	0.00402105
SCC_PC2	0.8761	2.2671e-06	4.28448e-05
SCC_PC3	1.506	0.0536	0.0787508
SCC_PC4	1.0908	0.0401	0.0617669
SCC_PC5	1.2473	0.0446	0.0681488
SCR_PC1	1.2164	0.0682	0.0943928
SCR_PC2	1.0554	0.006	0.01146
SCR_PC3	1.1402	0.0005	0.00170536
SCR_PC4	0.7483	2.3614e-05	0.000155527
SCR_PC5	0.8415	0.0185	0.0307261
SFO_PC1	0.7427	1.2753e-05	0.000110719
SFO_PC2	1.6287	0.2109	0.236952
SFO_PC3	1.0292	0.0028	0.00636667
SFO_PC4	1.4392	0.4298	0.454601
SFO_PC5	1.1884	0.1999	0.228628
SLF_PC2	0.8655	7.3157e-06	8.73312e-05
SLF_PC3	0.8121	0.0013	0.00349718
SLF_PC4	1.8918	0.2833	0.309202
SLF_PC5	0.9261	0.0219	0.0357513
SS_PC1	1.6299	0.4596	0.482327
SS_PC2	1.0196	0.0015	0.00382
SS_PC3	0.8522	0.0182	0.0307261
SS_PC4	0.5994	0.119	0.144771
SS_PC5	0.4993	0.0093	0.0167575
UNC_PC1	0.8723	1.1163e-05	0.000106607
UNC_PC3	0.7503	0.0078	0.0146059
UNC_PC4	0.6341	0.0548	0.0798992
