## Supplementary_Tables for "Common genetic variation influencing human white matter microstructure": Supp_Table9_PRS.xlsx

### Sheet: R-squared
Supplementary Table 9: Incremental R-squared (*100%) of polygenic risk score for each phenotype constructed by UKB British discovery GWAS (n=33,292 subjects) summary statistics on the five independent datasets and their averaged mean
ID	UKBW	PING	PNC	HCP	ABCD European	Mean
ACR_FA	3.484	3.10084	0.967148	2.3955	0.657914	2.12108
ALIC_FA	2.26362	0.57121	0.549958	0.598318	0.488181	0.894258
Average_FA	3.94097	1.13357	0.5595	3.96937	0.354568	1.9916
BCC_FA	3.02352	1.6765	1.00953	2.20878	0.503273	1.68432
CGC_FA	4.11363	2.30813	1.1102	3.04471	1.08221	2.33178
CGH_FA	2.82226	1.40199	1.41051	1.89547	0.824869	1.67102
CST_FA	1.01377	0.399406	0.885762	0.534529	0.461515	0.658997
EC_FA	4.0512	1.47557	0.546105	3.5575	0.586883	2.04345
FX_FA	2.79528	0.802068	0.3578	1.90544	0.0741686	1.18695
FXST_FA	2.28862	1.09612	1.16034	1.3005	0.519964	1.27311
GCC_FA	2.19557	1.20421	0.513896	3.48977	0.258535	1.5324
IFO_FA	5.16827	3.42613	0.899638	3.62053	1.73985	2.97088
PCR_FA	2.56964	0.334126	1.09441	4.13035	0.549723	1.73565
PLIC_FA	5.12522	1.7379	0.840782	2.03732	0.875313	2.12331
PTR_FA	2.83862	1.06379	2.47969	2.99048	0.961133	2.06674
RLIC_FA	3.97506	1.60241	0.908645	3.03159	0.553632	2.01427
SCC_FA	3.42753	0.497834	0.5175	3.88049	0.303401	1.72535
SCR_FA	4.42164	1.39804	0.897129	2.98534	0.987269	2.13788
SFO_FA	1.52719	0.562281	0.391657	0.870402	0.689394	0.808184
SLF_FA	3.33964	0.975586	1.6433	4.61781	0.844308	2.28413
SS_FA	3.24976	2.22464	1.22443	2.42881	1.22089	2.06971
UNC_FA	3.13556	1.25271	0.76645	2.67566	1.0237	1.77082
ACR_AD	4.43907	2.09895	1.88529	1.28791	0.695203	2.08129
ALIC_AD	2.87895	1.25364	1.81561	0.701151	0.278227	1.38551
Average_AD	3.27625	2.14142	1.29588	1.19616	0.250197	1.63198
BCC_AD	2.63536	1.77657	0.590163	0.114707	0.166681	1.05669
CGC_AD	3.64127	1.85761	1.19377	0.0685361	0.596931	1.47162
CGH_AD	2.73337	2.67886	0.64536	0.53705	0.149452	1.34882
CST_AD	1.35322	0.849705	0.165067	0.537493	0.0351728	0.588131
EC_AD	3.63568	3.27521	1.57197	0.593976	0.262394	1.86785
FX_AD	4.36765	1.96763	2.31144	0.549088	0.224178	1.884
FXST_AD	1.98821	1.09344	0.290951	0.499057	0.249824	0.824296
GCC_AD	3.47899	1.95032	1.84233	0.846995	0.195908	1.66291
IFO_AD	2.95074	2.58134	2.1161	1.69023	0.599247	1.98753
PCR_AD	1.99894	3.12649	1.41693	0.983974	0.579814	1.62123
PLIC_AD	3.43138	2.85719	1.09842	0.245609	0.460921	1.6187
PTR_AD	3.71419	1.76858	1.28893	0.852557	0.379426	1.60074
RLIC_AD	2.95245	1.45688	0.848393	0.612073	0.357558	1.24547
SCC_AD	2.81638	2.32758	0.829342	0.875092	0.339472	1.43757
SCR_AD	2.65285	2.81926	1.01319	1.57347	0.763483	1.76445
SFO_AD	1.69151	1.52041	2.69234	1.0527	0.175523	1.4265
SLF_AD	3.55101	2.4398	2.01259	1.15935	0.444768	1.9215
SS_AD	3.42976	1.69773	0.901694	1.47024	0.382874	1.57646
UNC_AD	1.49809	1.48905	0.749537	1.22423	0.455296	1.08324
ACR_MD	3.3544	3.15869	0.948793	3.313	0.720612	2.2991
ALIC_MD	2.10707	2.20605	1.15616	0.558068	0.218996	1.24927
Average_MD	2.94843	2.22518	0.547931	2.21992	0.545654	1.69742
BCC_MD	1.73228	1.48466	1.00817	2.12439	0.367925	1.34348
CGC_MD	2.94688	2.1517	0.543811	1.09187	0.4508	1.43701
CGH_MD	2.75174	0.66664	0.599528	0.748953	0.327319	1.01884
CST_MD	1.14688	0.488966	0.11869	1.39651	0.0505301	0.640315
EC_MD	2.24685	2.13256	0.463198	0.64657	0.191607	1.13616
FX_MD	3.94905	2.01371	1.59695	0.262058	0.100414	1.58444
FXST_MD	0.998198	1.27732	0.843503	1.62583	0.394896	1.02795
GCC_MD	2.10361	1.25545	0.385326	1.94585	0.297838	1.19761
IFO_MD	1.10844	2.30506	1.94493	1.07652	0.180076	1.32301
PCR_MD	2.28893	2.44285	0.92623	3.27057	1.33119	2.05196
PLIC_MD	1.86634	1.71504	1.14507	2.48959	0.42768	1.52874
PTR_MD	3.59348	2.4076	1.46352	2.83558	0.961572	2.25235
RLIC_MD	2.20478	2.02257	1.15775	3.28148	0.976893	1.92869
SCC_MD	1.47659	1.84126	0.424031	1.92294	0.37703	1.20837
SCR_MD	1.77679	2.94975	0.69906	2.95573	0.842609	1.84479
SFO_MD	1.31358	1.98953	1.40129	1.30401	0.244944	1.25067
SLF_MD	2.88004	2.73437	1.08219	2.72298	0.800398	2.044
SS_MD	3.8084	2.87153	1.22466	2.83936	1.17634	2.38406
UNC_MD	1.69195	0.894542	1.11427	0.461467	0.665754	0.965596
ACR_MO	2.6507	2.50148	2.64424	2.83118	1.07438	2.3404
ALIC_MO	3.27574	1.70122	2.31509	2.87514	0.978167	2.22907
Average_MO	3.00825	1.28316	1.70082	1.25812	0.332198	1.51651
BCC_MO	2.42577	1.22645	0.251676	1.2845	0.255285	1.08874
CGC_MO	3.40968	0.682594	0.625847	2.37903	1.65019	1.74947
CGH_MO	1.71454	0.754409	0.84946	0.760416	0.20382	0.856529
CST_MO	1.26779	0.426799	0.913124	2.48778	0.249487	1.06899
EC_MO	4.35123	0.954401	2.39096	1.7261	1.17807	2.12015
FX_MO	1.29305	0.530792	0.413872	0.28542	0.144939	0.533615
FXST_MO	2.60959	1.81637	1.60597	2.66589	0.627076	1.86498
GCC_MO	2.62858	1.6669	0.978	2.13891	0.795582	1.64159
IFO_MO	3.22439	1.70637	1.68489	3.6816	0.526796	2.16481
PCR_MO	3.51827	1.93234	2.23034	2.27543	0.729206	2.13712
PLIC_MO	6.24039	3.37668	2.96988	4.00123	1.68222	3.65408
PTR_MO	2.05465	1.92042	0.59297	1.92192	0.245274	1.34705
RLIC_MO	3.82507	5.84303	2.47006	4.07907	1.28715	3.50087
SCC_MO	2.98898	1.00634	1.10234	3.46073	0.346901	1.78106
SCR_MO	3.67925	3.37084	2.03665	3.93065	1.40161	2.8838
SFO_MO	1.41464	1.68481	1.32507	1.41165	0.690679	1.30537
SLF_MO	1.86763	1.94099	1.60282	2.29267	0.940257	1.72887
SS_MO	2.86507	0.480612	1.38038	1.25492	1.12829	1.42186
UNC_MO	2.08029	1.80124	1.54988	1.1571	0.552556	1.42821
ACR_RD	3.31515	3.2605	0.728647	5.21804	0.66011	2.63649
ALIC_RD	1.90562	0.354092	0.324998	0.961821	0.346996	0.778706
Average_RD	2.94888	1.7711	0.483786	3.7994	0.581126	1.91686
BCC_RD	2.65824	1.36539	1.05077	3.37133	0.748265	1.8388
CGC_RD	3.56458	1.62242	0.688765	2.78	1.10579	1.95231
CGH_RD	2.64847	0.795563	0.663001	2.3634	0.63306	1.4207
CST_RD	1.87965	0.39883	0.0502648	1.63124	0.26878	0.845753
EC_RD	2.35226	1.20254	0.430915	2.17729	0.384602	1.30952
FX_RD	3.71161	1.82143	0.982579	0.195591	0.0113998	1.34452
FXST_RD	1.64196	0.917682	0.749036	2.44177	0.636006	1.27729
GCC_RD	2.11136	1.02663	0.364059	3.83718	0.342547	1.53636
IFO_RD	3.09757	2.99423	1.11437	2.8921	0.920254	2.2037
PCR_RD	2.60252	1.28686	1.13437	4.82537	1.4581	2.26145
PLIC_RD	3.74299	1.34871	0.862846	4.30041	1.08889	2.26877
PTR_RD	2.90333	2.47004	1.81098	3.01632	1.28601	2.29734
RLIC_RD	2.93043	2.10151	0.667123	4.497	0.833848	2.20598
SCC_RD	2.56045	0.678741	0.194624	4.05104	0.369928	1.57096
SCR_RD	3.20884	2.10123	0.619712	3.03319	1.13786	2.02017
SFO_RD	1.17859	1.6116	0.260586	0.835214	0.453404	0.867879
SLF_RD	3.12304	2.00661	0.986343	4.95315	1.04584	2.423
SS_RD	3.54912	2.2931	1.03922	4.73001	1.47978	2.61824
UNC_RD	1.9005	0.670607	0.830668	0.97914	1.12525	1.10123
ACR_PC1	3.12292	2.8966	0.918983	2.20876	1.21797	2.07305
ACR_PC2	4.63489	2.2301	0.283825	1.09427	1.12673	1.87396
ACR_PC3	1.18483	2.22644	0.970878	2.67561	0.734685	1.55849
ACR_PC4	4.25419	1.17177	0.750084	3.69193	0.936586	2.16091
ACR_PC5	1.80503	0.84047	0.186475	1.20867	0.575448	0.923219
ALIC_PC1	2.37779	0.571515	0.621799	0.682572	0.674752	0.985685
ALIC_PC2	1.06079	1.04182	1.23504	1.22251	1.14635	1.1413
ALIC_PC3	2.18989	0.513902	0.168178	2.27348	1.10334	1.24976
ALIC_PC4	0.984831	0.738491	0.794384	0.47301	1.07919	0.813981
ALIC_PC5	0.252895	0.40922	0.14629	0.0491624	0.0980854	0.191131
BCC_PC1	3.2202	1.77546	1.32141	2.20087	0.39448	1.78248
BCC_PC2	1.19517	3.3767	1.69941	1.62616	0.788407	1.73717
BCC_PC3	1.67764	0.366814	0.353068	0.238369	0.986969	0.724572
BCC_PC4	1.74806	0.532101	0.655836	0.757972	0.389589	0.816711
BCC_PC5	1.02972	0.0360336	1.14781	1.09142	0.295271	0.720051
CGC_PC1	3.82974	2.23397	1.26207	2.92563	1.11175	2.27263
CGC_PC2	2.78159	0.449213	0.605535	0.416724	0.305251	0.911662
CGC_PC3	1.56052	0.449895	1.39805	2.74106	1.03471	1.43685
CGC_PC4	1.31852	1.3269	0.514767	0.350228	0.409089	0.783901
CGC_PC5	1.53488	0.426122	0.320261	2.32916	0.649497	1.05198
CGH_PC1	3.16256	1.60017	1.83267	2.32164	0.926552	1.96872
CGH_PC2	0.387893	0.480439	0.23687	0.801365	0.229257	0.427165
CGH_PC3	1.31593	0.366808	1.12865	0.362752	0.413843	0.717597
CGH_PC4	0.0837335	0.525634	0.196765	1.41666	0.161802	0.476919
CGH_PC5	0.179163	0.226712	0.260511	0.195162	0.0314521	0.1786
CST_PC1	0.657727	0.336145	0.665051	0.505625	0.541562	0.541222
CST_PC2	0.613878	0.104454	0.0439612	0.883826	0.755892	0.480402
CST_PC3	0.460239	0.308312	0.561545	0.66196	0.0619237	0.410796
CST_PC4	0.0776827	0.579946	0.203245	0.172246	0.0169832	0.21002
CST_PC5	1.08782	1.89988	0.140434	0.644822	0.535773	0.861745
EC_PC1	4.39177	1.78768	0.562959	3.3655	0.977237	2.21703
EC_PC2	4.52331	4.00652	3.88542	6.51614	2.24031	4.23434
EC_PC3	4.44296	2.32462	1.80377	3.81463	1.85928	2.84905
EC_PC4	2.1957	4.50512	3.31614	3.26066	1.5094	2.9574
EC_PC5	3.55905	1.04176	1.11084	2.4203	1.22579	1.87155
FX_PC1	2.89937	0.981107	0.419116	1.5547	0.0719395	1.18525
FX_PC2	0.674106	0.597267	0.305163	1.15741	0.217781	0.590345
FX_PC3	1.24143	0.389569	0.569251	1.47069	0.48798	0.831784
FX_PC4	0.590539	0.246975	0.713116	0.106858	0.0680291	0.345103
FX_PC5	0.391744	0.551244	0.372874	0.172094	0.391	0.375791
FXST_PC1	2.13008	0.924175	0.783421	1.17724	0.772887	1.15756
FXST_PC2	1.34436	0.733401	0.471881	2.09712	1.08628	1.14661
FXST_PC3	0.177689	0.240152	0.335177	0.486898	0.225197	0.293023
FXST_PC4	0.896685	0.483561	0.884233	2.59826	0.347288	1.04201
FXST_PC5	2.37218	1.59938	0.335341	2.5017	0.773683	1.51646
GCC_PC1	2.24847	1.19185	0.568978	2.9854	0.304857	1.45991
GCC_PC2	1.06563	0.208159	1.1686	2.06022	0.30436	0.961393
GCC_PC3	0.396094	0.529105	0.473442	0.534642	0.232045	0.433066
GCC_PC4	2.9398	1.06367	0.581022	1.67053	0.323804	1.31577
GCC_PC5	0.721254	1.02806	0.459026	1.63562	0.78812	0.926415
IFO_PC1	5.48989	3.51213	1.00816	3.72671	1.5672	3.06082
IFO_PC2	1.23866	1.92252	1.35753	0.462824	0.99598	1.1955
IFO_PC3	1.75593	0.481938	0.976636	0.498961	1.04598	0.95189
IFO_PC4	0.503234	0.662761	0.940406	1.22091	0.41316	0.748094
IFO_PC5	1.24514	1.52938	0.734533	1.05634	0.587688	1.03062
PCR_PC1	2.88122	0.204231	0.520586	4.28254	0.382743	1.65426
PCR_PC2	1.84966	2.50081	1.32961	3.55961	0.621707	1.97228
PCR_PC3	2.70114	4.93853	2.5322	5.7917	0.713146	3.33534
PCR_PC4	1.718	0.795684	1.5794	5.26565	0.515273	1.9748
PCR_PC5	1.12142	0.615641	0.635418	1.70221	0.72697	0.960332
PLIC_PC1	5.15432	1.79935	0.755347	1.97651	0.890495	2.11521
PLIC_PC2	2.41486	0.950368	0.482471	3.25392	0.679351	1.55619
PLIC_PC3	1.75369	2.2507	1.80768	0.761609	1.03573	1.52188
PLIC_PC4	0.455562	0.414012	0.326064	0.260518	0.114949	0.314221
PLIC_PC5	2.10117	2.54322	1.9443	1.02287	0.618609	1.64604
PTR_PC1	2.88604	1.36934	2.55008	2.95241	0.867034	2.12498
PTR_PC2	3.06657	1.67705	0.405665	1.59557	0.700108	1.48899
PTR_PC3	2.5116	1.60085	2.44538	3.51258	1.69649	2.35338
PTR_PC4	0.878929	0.193463	0.428675	0.443641	0.335499	0.456041
PTR_PC5	1.24632	1.34673	0.282942	2.13439	0.654538	1.13298
RLIC_PC1	4.15762	1.60411	0.889884	2.98084	0.484618	2.02342
RLIC_PC2	1.67655	1.58326	0.250282	1.19479	0.534292	1.04784
RLIC_PC3	1.60952	0.38891	1.10991	1.09821	0.481373	0.937584
RLIC_PC4	1.83329	0.986393	0.835938	0.344325	1.20904	1.0418
RLIC_PC5	0.328106	0.686058	0.451888	1.90139	0.0353179	0.680552
SCC_PC1	3.37361	0.51927	0.406248	3.65812	0.398371	1.67112
SCC_PC2	3.86717	3.65755	1.86205	4.24279	1.74801	3.07551
SCC_PC3	2.76489	0.391822	1.50467	2.73873	1.58093	1.79621
SCC_PC4	1.86521	0.653925	1.18761	2.10636	1.0609	1.3748
SCC_PC5	2.13955	1.32277	0.431667	1.15943	0.979583	1.2066
SCR_PC1	5.00166	1.68237	0.967672	2.35455	0.944639	2.19018
SCR_PC2	2.8836	2.62401	0.293979	1.95455	1.14082	1.77939
SCR_PC3	2.72129	1.59249	1.1551	4.53203	2.18626	2.43743
SCR_PC4	2.09985	5.43689	2.75238	2.94012	1.45399	2.93665
SCR_PC5	1.04809	0.495566	0.402168	1.38496	0.136771	0.693512
SFO_PC1	2.06722	0.579522	0.459819	0.590992	1.25098	0.989707
SFO_PC2	0.85003	0.471689	0.29535	0.191064	0.755544	0.512735
SFO_PC3	1.29543	0.913121	0.55886	1.92986	0.565057	1.05247
SFO_PC4	0.241949	0.155058	0.058003	0.109896	0.166213	0.146224
SFO_PC5	1.19006	0.480546	0.400766	0.613133	0.102346	0.557371
SLF_PC1	3.41476	0.883393	1.2184	4.43217	1.2619	2.24212
SLF_PC2	4.14843	2.01028	2.26563	1.76294	1.36879	2.31121
SLF_PC3	3.11026	2.05269	2.39925	3.95413	0.714175	2.4461
SLF_PC4	1.64263	1.64961	1.14847	2.05032	1.40976	1.58016
SLF_PC5	3.02492	1.30658	2.28746	5.07943	1.36394	2.61247
SS_PC1	3.39719	2.37072	1.46632	2.31818	1.0321	2.1169
SS_PC2	2.19684	1.0401	2.60132	2.14112	1.44222	1.88432
SS_PC3	0.578726	2.11465	0.231323	0.363526	0.366206	0.730885
SS_PC4	0.614447	0.770173	0.306401	2.50564	0.279052	0.895143
SS_PC5	0.783341	1.18398	1.37513	0.597922	0.546259	0.897327
UNC_PC1	3.38289	0.9437	1.12521	2.90761	0.940846	1.86005
UNC_PC2	0.936252	0.409284	1.61773	1.44619	0.82129	1.04615
UNC_PC3	1.23962	0.69109	0.736949	2.24379	0.587676	1.09983
UNC_PC4	0.577004	0.306205	0.334479	0.325932	0.189998	0.346724
UNC_PC5	0.571335	0.882974	0.604427	1.22029	0.471356	0.750075

### Sheet: p-value
Supplementary Table 9: P-value of polygenic risk score for each phenotype constructed by UKB British discovery GWAS (n=33,292 subjects) summary statistics on the five independent datasets
ID	UKBW	PING	PNC	HCP	ABCD European
ACR_FA	7.64196e-18	1.01892e-08	0.000266983	1.05133e-06	2.73278e-08
ALIC_FA	9.96556e-11	0.00427825	0.00354163	0.01273	7.52102e-07
Average_FA	8.17888e-20	4.26145e-05	0.00375218	1.67723e-10	1.96647e-05
BCC_FA	6.09342e-14	3.48973e-05	0.000184374	9.28651e-07	1.12921e-06
CGC_FA	2.8147e-19	4.12296e-09	2.13226e-05	2.5925e-08	4.52221e-13
CGH_FA	2.52735e-13	3.87304e-05	9.38412e-06	7.02022e-06	5.00248e-11
CST_FA	2.15579e-05	0.0239715	0.000250237	0.0200673	4.78328e-06
EC_FA	1.37182e-18	3.3224e-05	0.00599451	1.23845e-09	1.20461e-08
FX_FA	4.04501e-16	0.00481555	0.0298251	3.26701e-06	0.0503317
FXST_FA	3.19894e-12	0.000650815	0.000115226	5.40426e-05	1.56922e-07
GCC_FA	2.83658e-11	0.00087082	0.00799635	2.65126e-09	0.00016169
IFO_FA	3.69468e-22	7.26518e-09	0.000652683	1.9858e-09	1.34093e-20
PCR_FA	1.15278e-11	0.0427973	0.000124317	5.00068e-11	4.01337e-07
PLIC_FA	7.1134e-22	9.60908e-06	0.00080353	1.50763e-06	5.96446e-11
PTR_FA	8.86361e-14	0.000618942	1.3029e-08	3.66778e-08	6.86887e-12
RLIC_FA	2.46987e-17	4.1321e-05	0.000611804	6.99831e-09	1.26704e-07
SCC_FA	6.71905e-15	0.0215262	0.00731621	1.17578e-10	2.40639e-05
SCR_FA	6.1371e-19	4.38963e-05	0.000451608	2.97912e-08	2.08851e-11
SFO_FA	1.6123e-07	0.00960361	0.0190742	0.00326307	1.68341e-08
SLF_FA	2.58595e-15	0.000357805	7.46766e-07	9.37376e-12	1.3225e-10
SS_FA	5.66374e-15	1.85756e-07	6.07566e-05	2.78618e-07	2.46093e-14
UNC_FA	1.83776e-14	0.000277038	0.00125798	1.5602e-07	1.44873e-12
ACR_AD	3.4499e-20	3.49214e-06	3.3987e-07	0.00035513	2.99702e-09
ALIC_AD	8.75706e-16	0.000815448	1.16562e-06	0.00464993	0.000177057
Average_AD	6.47898e-16	8.16279e-07	2.29025e-06	0.000228541	0.000412787
BCC_AD	2.73467e-13	3.64933e-05	0.0056752	0.229931	0.00451529
CGC_AD	7.97892e-16	2.92777e-05	8.75246e-05	0.367649	9.92706e-08
CGH_AD	1.43845e-12	1.33972e-07	0.00104939	0.00564461	0.00590812
CST_AD	1.06967e-06	0.00562421	0.127405	0.00908835	0.155028
EC_AD	5.85482e-17	4.00452e-08	2.91707e-06	0.00537334	0.000323578
FX_AD	2.42667e-22	2.45413e-05	4.16398e-08	0.00403393	0.00119726
FXST_AD	6.20094e-10	0.00167122	0.0361943	0.0064724	0.000530459
GCC_AD	8.62806e-17	2.5133e-05	8.97013e-07	0.00309304	0.00225281
IFO_AD	2.82354e-13	1.1525e-06	9.68307e-08	1.5742e-05	1.1575e-07
PCR_AD	2.61485e-10	3.77259e-10	4.31745e-06	0.00155074	1.11955e-07
PLIC_AD	1.71501e-15	7.06754e-08	0.000100899	0.0675869	2.03921e-06
PTR_AD	4.67336e-16	1.65985e-05	8.52134e-06	0.00321899	2.44441e-05
RLIC_AD	3.10793e-13	0.000175527	0.000487836	0.00371653	3.25971e-05
SCC_AD	9.49331e-14	1.43575e-06	0.000797959	0.0012385	6.28267e-05
SCR_AD	7.85487e-14	9.6192e-09	0.000146609	5.45576e-05	2.05766e-10
SFO_AD	5.08309e-09	7.9445e-05	3.27535e-09	0.000649955	0.00311133
SLF_AD	8.99489e-17	2.35173e-07	1.12381e-07	0.00065325	4.36746e-06
SS_AD	5.73052e-15	5.44249e-05	0.000412326	2.42944e-05	1.17443e-05
UNC_AD	4.41445e-08	7.57799e-05	0.00132238	0.00041886	3.99368e-06
ACR_MD	2.31667e-17	2.07044e-09	0.000140165	7.83102e-09	2.44532e-10
ALIC_MD	2.04495e-11	1.34085e-06	1.19614e-05	0.0132348	0.000179297
Average_MD	1.25774e-15	7.95774e-09	0.00106625	1.241e-06	1.35041e-08
BCC_MD	1.44907e-09	3.764e-05	0.000127328	1.5524e-06	9.80197e-06
CGC_MD	6.90773e-14	2.25218e-08	0.0015501	0.000411711	6.57941e-07
CGH_MD	2.31515e-12	0.00322962	0.000772889	0.00243893	3.29387e-07
CST_MD	7.48476e-06	0.0365114	0.146757	7.33106e-06	0.0721444
EC_MD	1.24921e-11	1.24313e-06	0.00586104	0.00590874	0.000253607
FX_MD	1.63951e-20	2.28151e-05	5.65699e-06	0.0658397	0.016752
FXST_MD	2.55111e-05	0.000208206	0.000277342	1.49123e-05	5.75929e-07
GCC_MD	1.63673e-11	0.000708065	0.0204187	8.17731e-06	8.11018e-06
IFO_MD	6.03211e-06	1.37248e-06	9.75356e-08	0.000718214	0.00105654
PCR_MD	1.81764e-11	3.28238e-10	0.000118822	1.20193e-08	8.15335e-17
PLIC_MD	4.23379e-09	2.33155e-06	1.84051e-05	4.98528e-08	1.45537e-06
PTR_MD	2.02043e-16	2.91336e-08	2.12713e-06	1.13134e-07	5.97577e-12
RLIC_MD	2.21819e-10	6.50658e-07	3.21691e-05	8.38919e-10	8.57273e-14
SCC_MD	1.09752e-07	4.43739e-06	0.0118254	5.41318e-06	2.23151e-06
SCR_MD	5.71956e-10	6.73832e-12	0.000710934	4.68385e-08	1.88906e-11
SFO_MD	2.10509e-07	4.31399e-07	7.96277e-06	0.000179496	0.000212256
SLF_MD	2.6615e-14	5.62189e-11	1.97304e-05	1.99862e-07	1.14241e-10
SS_MD	3.48055e-17	5.20352e-10	1.82129e-05	4.60516e-08	2.81285e-16
UNC_MD	4.58261e-09	0.000471891	3.88603e-05	0.0337014	1.69361e-08
ACR_MO	3.01374e-12	2.22326e-06	4.86555e-09	1.16812e-07	1.31636e-12
ALIC_MO	7.26279e-17	0.00010262	4.02946e-08	8.28313e-08	1.95065e-13
Average_MO	1.12627e-14	0.000229453	1.9897e-06	0.000424813	7.10998e-06
BCC_MO	4.59353e-12	0.000838123	0.070864	0.000375256	0.00010221
CGC_MO	2.1086e-15	0.00298932	0.00276066	1.10351e-06	6.8109e-20
CGH_MO	3.18086e-08	0.00868598	0.000877684	0.00631033	0.000406528
CST_MO	2.35791e-06	0.0436326	0.000430901	6.06282e-07	0.000559292
EC_MO	5.47511e-19	0.00133078	7.42319e-09	2.81546e-05	4.06077e-16
FX_MO	7.41984e-07	0.0194561	0.0193902	0.0926013	0.00137641
FXST_MO	4.97106e-14	3.62674e-05	4.86837e-06	2.30375e-07	8.82556e-09
GCC_MO	2.65593e-12	0.000121541	0.000322512	3.6026e-06	1.94017e-10
IFO_MO	3.71797e-14	7.97927e-05	3.07842e-06	1.36658e-09	9.51282e-08
PCR_MO	1.704e-16	2.85705e-05	6.09408e-08	1.89985e-06	4.56538e-09
PLIC_MO	8.51949e-27	7.95387e-09	1.6588e-10	1.81643e-10	1.14705e-19
PTR_MO	3.45816e-10	1.51842e-05	0.00548917	1.14255e-05	0.00017189
RLIC_MO	1.3754e-16	1.92061e-13	1.35751e-08	1.50684e-10	3.01658e-15
SCC_MO	1.72888e-15	0.00211697	0.00012127	2.6747e-09	5.60976e-06
SCR_MO	2.48505e-17	3.54678e-08	1.94838e-07	3.3242e-10	1.17818e-15
SFO_MO	3.92318e-07	0.000103705	3.41693e-05	0.000184835	5.19121e-09
SLF_MO	3.81001e-09	8.56032e-06	2.54616e-06	1.48692e-06	1.51446e-11
SS_MO	3.57095e-13	0.0245211	1.87269e-05	0.000419121	5.24346e-13
UNC_MO	7.21765e-10	4.74772e-05	7.41512e-06	0.000740084	1.60635e-08
ACR_RD	1.06932e-17	9.05704e-10	0.000911877	3.49747e-13	4.39636e-09
ALIC_RD	1.01533e-09	0.0322118	0.0173738	0.00183847	9.72934e-07
Average_RD	5.06715e-16	8.39228e-08	0.00290377	6.41524e-10	3.10308e-09
BCC_RD	2.71459e-13	0.000100715	0.000102377	5.41738e-09	5.49867e-10
CGC_RD	1.45858e-17	3.8738e-08	0.000295464	1.17816e-07	4.60112e-15
CGH_RD	3.5052e-12	0.00105074	0.00070944	1.12958e-06	2.29886e-12
CST_RD	7.04279e-09	0.0501868	0.325313	4.82645e-05	8.77621e-05
EC_RD	3.8699e-12	0.000161312	0.00956094	1.99286e-06	1.30631e-07
FX_RD	2.49887e-19	5.80823e-05	0.000383699	0.162332	0.365553
FXST_RD	1.33826e-08	0.00113589	0.00111678	7.55941e-07	4.66662e-12
GCC_RD	2.32909e-11	0.00218417	0.0235889	5.23166e-10	1.18845e-06
IFO_RD	5.13645e-14	2.76331e-08	9.57441e-05	7.33922e-08	6.57036e-13
PCR_RD	2.32049e-12	5.78657e-06	3.55317e-05	3.26868e-12	7.42744e-18
PLIC_RD	2.37087e-16	4.09789e-05	0.000424375	4.36202e-11	4.84105e-15
PTR_RD	3.89751e-14	1.11717e-08	4.91228e-07	4.36183e-08	4.36005e-16
RLIC_RD	2.53956e-13	4.59505e-07	0.00239193	2.15651e-11	1.54026e-12
SCC_RD	1.18785e-11	0.0052658	0.0893382	1.41577e-10	7.69581e-08
SCR_RD	2.55441e-15	9.02693e-09	0.00193284	4.34086e-08	1.98226e-13
SFO_RD	1.69816e-06	4.10727e-06	0.0516955	0.00393044	9.94485e-07
SLF_RD	3.68911e-15	5.41801e-09	5.35465e-05	2.00908e-12	1.17755e-13
SS_RD	1.85128e-16	8.8885e-09	0.000110233	6.42074e-12	4.21212e-19
UNC_RD	8.73737e-10	0.00301118	0.0004793	0.00168383	6.99225e-14
ACR_PC1	7.77142e-17	5.06234e-08	0.000419288	2.83431e-06	2.01468e-13
ACR_PC2	1.05884e-20	6.70924e-07	0.0451707	0.00105743	1.21672e-12
ACR_PC3	4.67413e-06	8.30958e-06	0.000415885	1.66292e-07	9.08936e-09
ACR_PC4	7.4172e-19	0.0012605	0.00185645	1.14204e-09	1.23463e-10
ACR_PC5	1.68364e-08	0.00629112	0.122717	0.000568036	4.59454e-07
ALIC_PC1	3.63834e-11	0.00424999	0.00198007	0.0083121	4.38911e-08
ALIC_PC2	9.31543e-06	0.00219841	6.39991e-05	0.000479115	1.03095e-12
ALIC_PC3	5.28983e-10	0.0216462	0.132455	3.43877e-07	2.63271e-12
ALIC_PC4	2.88525e-05	0.0106419	0.00141371	0.0311243	4.6208e-12
ALIC_PC5	0.0339772	0.0572649	0.169752	0.485902	0.0376595
BCC_PC1	4.60393e-15	2.49034e-05	1.88276e-05	1.09812e-06	3.04157e-05
BCC_PC2	4.62581e-06	3.25355e-08	2.90088e-06	5.52535e-05	3.3679e-09
BCC_PC3	2.14815e-08	0.0410974	0.029834	0.106407	2.53135e-11
BCC_PC4	1.0506e-08	0.0291724	0.00355821	0.006198	3.07103e-05
BCC_PC5	1.91788e-05	0.572531	9.87042e-05	0.00102924	0.00030762
CGC_PC1	5.28632e-18	7.83089e-08	8.01741e-06	4.80303e-08	1.43012e-12
CGC_PC2	1.044e-12	0.0110066	0.00337092	0.0307829	0.000210355
CGC_PC3	4.23657e-08	0.0383593	1.76441e-05	1.86621e-07	1.23986e-11
CGC_PC4	1.48181e-06	0.000546451	0.0100712	0.0582783	2.15479e-05
CGC_PC5	1.70741e-07	0.0484242	0.0409359	1.15102e-06	7.76917e-08
CGH_PC1	1.23134e-14	1.34183e-05	4.45287e-07	5.12512e-07	1.40678e-10
CGH_PC2	0.00746196	0.0328529	0.0772349	0.00444022	0.00126654
CGH_PC3	1.34902e-06	0.0699721	0.000140202	0.0588479	1.91351e-05
CGH_PC4	0.227133	0.031385	0.112816	0.000184403	0.00729486
CGH_PC5	0.0762815	0.156105	0.0673767	0.164599	0.238983
CST_PC1	0.000627778	0.0359114	0.00147804	0.0232491	8.9201e-07
CST_PC2	0.00105241	0.326952	0.454301	0.00322869	6.78462e-09
CST_PC3	0.00445209	0.0984144	0.00724933	0.0108522	0.0984593
CST_PC4	0.244453	0.0231872	0.106956	0.194705	0.38703
CST_PC5	1.11645e-05	2.81518e-05	0.165191	0.0119359	9.67993e-07
EC_PC1	7.20959e-20	5.45284e-06	0.00524979	3.59882e-09	4.40391e-11
EC_PC2	3.29585e-20	1.45957e-09	6.74597e-13	4.1323e-16	7.23633e-24
EC_PC3	3.3219e-20	1.30364e-06	7.72404e-07	3.99216e-10	8.42896e-20
EC_PC4	3.6081e-10	1.95305e-10	4.73346e-11	5.97329e-09	2.50476e-16
EC_PC5	1.16277e-15	0.00225155	0.000158372	7.68474e-07	1.57922e-13
FX_PC1	1.65915e-16	0.00196814	0.0192611	2.2604e-05	0.0743913
FX_PC2	0.000505605	0.0160649	0.0414175	0.00064423	0.00192042
FX_PC3	2.53271e-06	0.0620484	0.00656908	0.000143998	3.21394e-06
FX_PC4	0.00128541	0.140704	0.00233229	0.306267	0.0834045
FX_PC5	0.00874067	0.0273471	0.0274889	0.188267	2.8343e-05
FXST_PC1	1.74105e-11	0.00164778	0.00154295	0.000109515	4.83728e-09
FXST_PC2	9.42204e-07	0.0103485	0.014059	2.6481e-06	3.65121e-12
FXST_PC3	0.0746315	0.145702	0.0375388	0.0273365	0.00162536
FXST_PC4	7.26713e-05	0.0349202	0.000730886	2.27539e-07	9.03075e-05
FXST_PC5	7.79264e-11	0.000139681	0.0378651	5.52989e-07	4.59114e-09
GCC_PC1	1.23939e-11	0.000916743	0.00522262	3.66847e-08	0.000253201
GCC_PC2	1.1966e-05	0.174278	8.53772e-05	5.46302e-06	0.000218898
GCC_PC3	0.00801395	0.0304648	0.0137541	0.0215305	0.0013804
GCC_PC4	5.77088e-13	0.00212264	0.00613732	4.54245e-05	0.000158879
GCC_PC5	0.000222069	0.00220221	0.0150125	4.74826e-05	3.58952e-09
IFO_PC1	2.08593e-23	4.47522e-09	0.00030445	1.09318e-09	7.01126e-17
IFO_PC2	3.12674e-06	2.68074e-05	2.49671e-05	0.0325747	2.87713e-11
IFO_PC3	2.40343e-08	0.0381963	0.000355884	0.0265021	1.00868e-11
IFO_PC4	0.00292209	0.0125254	0.000473633	0.00051913	1.95018e-05
IFO_PC5	1.93936e-06	0.00014251	0.00193029	0.0011846	3.49033e-07
PCR_PC1	6.35171e-13	0.1212	0.00819825	2.56637e-11	3.59396e-05
PCR_PC2	1.33097e-10	9.90911e-08	2.49587e-05	1.1913e-09	1.29357e-07
PCR_PC3	2.20138e-12	1.75153e-11	8.97008e-09	1.9578e-14	1.92473e-08
PCR_PC4	3.4569e-08	0.00720905	6.68804e-06	3.61936e-13	1.76446e-06
PCR_PC5	7.17509e-06	0.0178197	0.00321281	3.89375e-05	1.41435e-08
PLIC_PC1	5.15602e-22	7.45486e-06	0.00149436	2.35593e-06	3.2767e-10
PLIC_PC2	1.38193e-11	0.000891532	0.0103613	4.85534e-09	4.05486e-08
PLIC_PC3	1.27301e-08	3.12328e-06	1.7495e-07	0.00421905	4.47018e-12
PLIC_PC4	0.00380014	0.0466615	0.0409923	0.106985	0.0244746
PLIC_PC5	4.76841e-10	1.48211e-06	4.19318e-07	0.00152476	8.99278e-08
PTR_PC1	3.87137e-14	0.000100003	8.07399e-09	4.22524e-08	4.90589e-10
PTR_PC2	6.91174e-15	7.99306e-05	0.0202976	6.69188e-05	2.41633e-08
PTR_PC3	2.45229e-11	0.000122099	1.4491e-08	3.26436e-09	3.11786e-18
PTR_PC4	8.84555e-05	0.190377	0.0187814	0.0372048	0.000120404
PTR_PC5	2.97357e-06	0.000543501	0.0564522	4.50627e-06	7.35357e-08
RLIC_PC1	5.12048e-18	4.34941e-05	0.000695354	1.33797e-08	3.60743e-06
RLIC_PC2	3.7713e-10	0.000131074	0.0731463	0.000333714	1.01264e-06
RLIC_PC3	6.16617e-08	0.0640632	0.000159142	0.00102582	4.07115e-06
RLIC_PC4	1.28972e-08	0.00282625	0.00107451	0.0557629	2.395e-13
RLIC_PC5	0.0130673	0.0129283	0.0161108	6.97046e-06	0.206873
SCC_PC1	1.10589e-14	0.0187436	0.0173772	3.80015e-10	2.61866e-05
SCC_PC2	5.69747e-18	2.26509e-09	8.57853e-07	7.67237e-11	9.8802e-19
SCC_PC3	2.0317e-12	0.0612147	6.47492e-06	1.32471e-07	2.26297e-17
SCC_PC4	7.08468e-09	0.0135477	9.09967e-05	4.9032e-06	6.49825e-12
SCC_PC5	4.2023e-10	0.000492496	0.016596	0.000731475	3.18827e-11
SCR_PC1	3.33576e-21	9.24822e-06	0.000277018	8.4767e-07	9.90224e-11
SCR_PC2	2.5557e-16	6.10507e-08	0.0474663	9.93693e-06	1.01334e-12
SCR_PC3	1.07858e-12	0.00013555	8.72549e-05	1.55413e-11	1.33945e-23
SCR_PC4	6.6381e-10	1.22324e-12	3.49587e-10	4.54161e-08	8.13101e-16
SCR_PC5	1.84893e-05	0.036641	0.0234059	0.000227072	0.0140195
SFO_PC1	1.14424e-09	0.00748511	0.0105724	0.0154802	9.05971e-14
SFO_PC2	0.000109633	0.0408897	0.050824	0.171372	7.53904e-09
SFO_PC3	1.62077e-06	0.00444348	0.00750492	1.21995e-05	5.75515e-07
SFO_PC4	0.0399112	0.240323	0.389917	0.299636	0.00678956
SFO_PC5	4.31554e-06	0.0396143	0.0237228	0.0142971	0.033733
SLF_PC1	1.27166e-15	0.000636547	1.92374e-05	2.59029e-11	5.81137e-14
SLF_PC2	5.44173e-18	2.31788e-05	4.76629e-08	2.75339e-05	6.55131e-15
SLF_PC3	4.0685e-14	1.80786e-05	1.90487e-08	1.32665e-10	1.83504e-08
SLF_PC4	7.37214e-08	0.000126995	0.000118078	6.19722e-06	2.47881e-15
SLF_PC5	2.33023e-13	0.000564311	4.69203e-08	9.34293e-13	7.39708e-15
SS_PC1	1.17012e-15	5.36078e-08	1.11798e-05	5.09467e-07	9.98356e-12
SS_PC2	3.03655e-10	0.00235236	5.50525e-09	4.2002e-06	1.27547e-15
SS_PC3	0.0014731	1.29332e-05	0.0850201	0.0585305	5.85037e-05
SS_PC4	0.00102135	0.00889887	0.0477428	5.79686e-07	0.000443516
SS_PC5	0.000179567	0.00104752	2.65992e-05	0.0153592	8.86614e-07
UNC_PC1	2.38038e-15	0.00134352	8.3997e-05	4.74354e-08	9.64179e-11
UNC_PC2	4.41785e-05	0.0558382	4.56724e-06	0.00016295	1.56427e-09
UNC_PC3	9.30714e-07	0.0130927	0.00211348	2.37216e-06	3.0343e-07
UNC_PC4	0.00133802	0.0994642	0.0387151	0.0736157	0.00381449
UNC_PC5	0.00150808	0.00481323	0.00514569	0.000523611	5.11226e-06
