## Supplementary_Tables for "Common genetic variation influencing human white matter microstructure": Supp_Table10_PRS_UKBO.xlsx

### Sheet: R-squared-UKB
Supplementary Table 10: Incremental R-squared (*100%) of polygenic risk score for each phenotype constructed by UKB British discovery GWAS (n=33,292 subjects) summary statistics on the two UKB independent datasets
ID	UKB-Asian	UKB-Black
ACR_FA	4.07932	0.714354
ALIC_FA	2.09448	0.393768
Average_FA	2.87832	0.269516
BCC_FA	3.88239	0.633075
CGC_FA	3.12774	1.24539
CGH_FA	1.52365	0.533824
CST_FA	2.99668	0.505671
EC_FA	6.33677	2.25155
FX_FA	0.974012	0.213454
FXST_FA	0.453929	2.83788
GCC_FA	1.48064	1.21866
IFO_FA	3.97581	2.21675
PCR_FA	1.84402	2.86792
PLIC_FA	4.36445	1.58248
PTR_FA	2.65716	1.81794
RLIC_FA	2.23431	1.133
SCC_FA	2.61691	0.212962
SCR_FA	4.48984	1.33301
SFO_FA	2.11509	2.03526
SLF_FA	3.33609	1.77217
SS_FA	2.26988	0.212619
UNC_FA	1.65271	1.14003
ACR_AD	3.42671	2.80089
ALIC_AD	1.53796	2.88066
Average_AD	4.62014	4.00611
BCC_AD	2.3588	2.26474
CGC_AD	2.64891	2.67652
CGH_AD	1.11002	1.88311
CST_AD	2.22266	1.02418
EC_AD	2.31058	2.30283
FX_AD	2.66354	0.759368
FXST_AD	0.981033	3.49878
GCC_AD	1.7383	0.75304
IFO_AD	1.75028	0.460701
PCR_AD	3.66117	2.17418
PLIC_AD	3.80843	2.27613
PTR_AD	4.54655	1.0968
RLIC_AD	1.47558	3.99521
SCC_AD	2.53317	1.35759
SCR_AD	3.44838	1.88063
SFO_AD	1.4274	0.757922
SLF_AD	6.29586	4.42178
SS_AD	2.39668	2.91942
UNC_AD	3.18336	1.18901
ACR_MD	4.90946	2.24196
ALIC_MD	1.23457	2.11835
Average_MD	4.96665	0.919217
BCC_MD	2.48519	0.312693
CGC_MD	2.80099	0.605306
CGH_MD	0.746328	0.148302
CST_MD	2.24623	0.544484
EC_MD	3.18366	2.89309
FX_MD	2.16279	0.354775
FXST_MD	1.51051	1.33612
GCC_MD	1.6451	1.93155
IFO_MD	1.92528	0.737985
PCR_MD	3.9265	1.90184
PLIC_MD	2.98192	0.778211
PTR_MD	7.5274	1.45001
RLIC_MD	5.42692	2.48609
SCC_MD	3.06847	0.286801
SCR_MD	4.89704	0.510819
SFO_MD	1.01155	1.08746
SLF_MD	5.11662	1.19924
SS_MD	3.83163	1.42266
UNC_MD	3.73813	1.6098
ACR_MO	1.77208	3.92073
ALIC_MO	1.28861	1.95019
Average_MO	2.20439	0.924431
BCC_MO	0.853395	0.689365
CGC_MO	3.35794	1.81204
CGH_MO	1.25477	0.434085
CST_MO	1.20854	1.66469
EC_MO	3.23623	0.642748
FX_MO	0.720972	1.63588
FXST_MO	0.336747	3.76964
GCC_MO	1.94897	2.0884
IFO_MO	1.46909	2.46773
PCR_MO	0.610437	1.23116
PLIC_MO	2.46753	1.10631
PTR_MO	1.32727	1.58707
RLIC_MO	1.85561	0.375119
SCC_MO	0.656035	1.02068
SCR_MO	2.59407	1.48675
SFO_MO	3.07893	1.75573
SLF_MO	5.34032	0.585566
SS_MO	0.675297	0.283633
UNC_MO	0.889929	1.99725
ACR_RD	4.97868	1.6876
ALIC_RD	1.84092	1.94148
Average_RD	4.2303	0.420075
BCC_RD	2.69608	0.747959
CGC_RD	1.2308	0.853919
CGH_RD	0.698653	0.448893
CST_RD	2.08401	0.608161
EC_RD	4.17553	1.92092
FX_RD	1.73552	0.29655
FXST_RD	1.31296	0.5014
GCC_RD	1.54457	2.04352
IFO_RD	3.72516	2.0431
PCR_RD	2.74781	3.64852
PLIC_RD	3.99424	2.46169
PTR_RD	6.16384	3.34772
RLIC_RD	4.38143	0.725567
SCC_RD	3.48947	0.405911
SCR_RD	4.63456	0.857119
SFO_RD	2.05775	1.19493
SLF_RD	3.86479	1.35206
SS_RD	3.82398	0.471377
UNC_RD	3.43137	1.42192
ACR_PC1	3.9868	1.84744
ACR_PC2	2.25778	0.836861
ACR_PC3	1.41766	1.55984
ACR_PC4	3.62986	10.0428
ACR_PC5	1.46243	4.23521
ALIC_PC1	1.61652	0.342467
ALIC_PC2	0.60803	1.34491
ALIC_PC3	0.748651	0.959325
ALIC_PC4	0.885107	1.58769
ALIC_PC5	0.697609	0.56903
BCC_PC1	4.41481	0.799904
BCC_PC2	0.26635	1.95159
BCC_PC3	1.59771	1.57099
BCC_PC4	2.08783	3.95423
BCC_PC5	0.155898	0.859112
CGC_PC1	3.86448	1.86993
CGC_PC2	1.70233	3.09687
CGC_PC3	0.9701	3.40209
CGC_PC4	4.41424	2.55087
CGC_PC5	2.37328	1.39995
CGH_PC1	1.54664	0.574961
CGH_PC2	0.823599	1.71338
CGH_PC3	2.26008	1.02911
CGH_PC4	0.624221	0.924656
CGH_PC5	0.264671	0.481034
CST_PC1	1.97261	0.397602
CST_PC2	0.740004	2.50676
CST_PC3	2.17453	1.08246
CST_PC4	0.348342	1.14422
CST_PC5	0.45276	4.37658
EC_PC1	6.70082	3.05263
EC_PC2	5.96314	2.31207
EC_PC3	5.498	1.77541
EC_PC4	0.575273	3.34859
EC_PC5	1.65039	0.724174
FX_PC1	1.37604	0.607232
FX_PC2	0.802876	1.21152
FX_PC3	2.9575	0.549441
FX_PC4	2.51874	1.16597
FX_PC5	0.137579	1.85829
FXST_PC1	0.616576	2.72194
FXST_PC2	2.84083	4.22292
FXST_PC3	1.19794	4.61067
FXST_PC4	1.0165	0.27481
FXST_PC5	3.57922	2.72898
GCC_PC1	2.00196	1.59283
GCC_PC2	1.50795	1.3722
GCC_PC3	3.96128	0.91929
GCC_PC4	0.913106	6.43153
GCC_PC5	0.511794	1.15133
IFO_PC1	3.61721	2.55926
IFO_PC2	1.17038	0.452869
IFO_PC3	1.85029	1.17018
IFO_PC4	0.521941	0.70735
IFO_PC5	1.59239	0.455564
PCR_PC1	3.43861	2.72862
PCR_PC2	0.493745	1.36063
PCR_PC3	2.17986	4.1781
PCR_PC4	1.98351	0.855368
PCR_PC5	1.20476	0.688955
PLIC_PC1	4.3349	1.50028
PLIC_PC2	1.44393	1.8878
PLIC_PC3	1.41858	0.541223
PLIC_PC4	0.702444	2.69007
PLIC_PC5	1.12546	1.72472
PTR_PC1	2.08846	2.20315
PTR_PC2	2.6506	0.815975
PTR_PC3	1.75658	2.01671
PTR_PC4	0.987867	1.02249
PTR_PC5	1.57753	1.44836
RLIC_PC1	2.13981	1.35254
RLIC_PC2	1.94114	1.41588
RLIC_PC3	1.15172	6.5071
RLIC_PC4	3.6939	1.90916
RLIC_PC5	0.620019	0.816141
SCC_PC1	2.64399	1.22888
SCC_PC2	2.0714	2.67059
SCC_PC3	4.07559	1.00121
SCC_PC4	5.23298	1.75511
SCC_PC5	1.86555	4.16413
SCR_PC1	4.00007	0.893379
SCR_PC2	2.33824	2.67652
SCR_PC3	1.86501	1.89177
SCR_PC4	0.815115	2.44821
SCR_PC5	0.511745	1.66429
SFO_PC1	0.59699	1.17809
SFO_PC2	1.04742	1.33596
SFO_PC3	0.233544	1.28419
SFO_PC4	0.203034	2.17027
SFO_PC5	0.917797	1.51047
SLF_PC1	3.43291	2.35869
SLF_PC2	3.56371	3.5575
SLF_PC3	3.49292	1.175
SLF_PC4	1.29905	0.102062
SLF_PC5	1.29758	1.55396
SS_PC1	3.08776	0.209733
SS_PC2	2.2943	1.219
SS_PC3	2.67789	0.508342
SS_PC4	2.34196	2.31815
SS_PC5	0.258571	2.47003
UNC_PC1	2.06958	1.0594
UNC_PC2	0.770181	1.13735
UNC_PC3	1.11277	0.926043
UNC_PC4	0.143785	1.33018
UNC_PC5	1.16625	1.48049

### Sheet: P-value-UKB
Supplementary Table 10: P-value of polygenic risk score for each phenotype constructed by UKB British discovery GWAS (n=33,292 subjects) summary statistics on the two UKB independent datasets
ID	UKB-Asian	UKB-Black
ACR_FA	1.61867e-05	0.208559
ALIC_FA	0.00286865	0.374018
Average_FA	0.000214283	0.449249
BCC_FA	3.18233e-05	0.247468
CGC_FA	0.000208076	0.0924524
CGH_FA	0.0116788	0.274207
CST_FA	0.000399507	0.297672
EC_FA	9.15294e-08	0.0323627
FX_FA	0.01736	0.455007
FXST_FA	0.129969	0.0103469
GCC_FA	0.00953332	0.100013
IFO_FA	4.68476e-05	0.0294361
PCR_FA	0.0066064	0.0152342
PLIC_FA	2.56607e-05	0.0733245
PTR_FA	0.000881702	0.0539534
RLIC_FA	0.00198503	0.124496
SCC_FA	0.00116968	0.50174
SCR_FA	1.76111e-05	0.104529
SFO_FA	0.00266355	0.0391576
SLF_FA	0.000213978	0.0595595
SS_FA	0.00159462	0.510885
UNC_FA	0.00963092	0.120116
ACR_AD	0.000157012	0.0160066
ALIC_AD	0.00806532	0.0100317
Average_AD	8.14898e-06	0.00244404
BCC_AD	0.00126045	0.0256779
CGC_AD	0.00113278	0.020831
CGH_AD	0.0319741	0.0454422
CST_AD	0.00293743	0.146008
EC_AD	0.00232199	0.0302089
FX_AD	0.000207181	0.176443
FXST_AD	0.0361986	0.00501481
GCC_AD	0.00715579	0.212356
IFO_AD	0.00827047	0.335244
PCR_AD	6.6276e-05	0.0280492
PLIC_AD	6.23746e-05	0.0276587
PTR_AD	1.87474e-05	0.103953
RLIC_AD	0.0144817	0.00329388
SCC_AD	0.000987061	0.0783132
SCR_AD	7.8593e-05	0.0432982
SFO_AD	0.0151548	0.181235
SLF_AD	1.59365e-07	0.00124283
SS_AD	0.00167964	0.0142386
UNC_AD	0.000238261	0.0939126
ACR_MD	2.07656e-06	0.0300649
ALIC_MD	0.0206422	0.0369424
Average_MD	1.0955e-06	0.152928
BCC_MD	0.000587108	0.410907
CGC_MD	0.000576206	0.264238
CGH_MD	0.0819524	0.573504
CST_MD	0.00266461	0.289748
EC_MD	0.000178131	0.0146232
FX_MD	0.000701767	0.355537
FXST_MD	0.0142183	0.0913136
GCC_MD	0.00676525	0.0416122
IFO_MD	0.00507231	0.214866
PCR_MD	4.52061e-05	0.0416967
PLIC_MD	0.000363464	0.192748
PTR_MD	2.44114e-08	0.0711709
RLIC_MD	2.37552e-06	0.0224772
SCC_MD	0.000370598	0.4382
SCR_MD	1.83745e-06	0.293101
SFO_MD	0.0385589	0.116321
SLF_MD	2.17054e-06	0.105105
SS_MD	8.34817e-05	0.0872572
UNC_MD	6.94957e-05	0.0488004
ACR_MO	0.00683603	0.0035869
ALIC_MO	0.0105667	0.0333366
Average_MO	0.00213854	0.161263
BCC_MO	0.0480708	0.222497
CGC_MO	0.000211652	0.0536865
CGH_MO	0.0252287	0.344436
CST_MO	0.0263053	0.0697155
EC_MO	0.000225118	0.253605
FX_MO	0.0818389	0.0738669
FXST_MO	0.18838	0.00273927
GCC_MO	0.00432685	0.0382015
IFO_MO	0.015426	0.0236147
PCR_MO	0.0917757	0.109732
PLIC_MO	0.00100605	0.126699
PTR_MO	0.0166228	0.0624465
RLIC_MO	0.00495742	0.382705
SCC_MO	0.0760651	0.122507
SCR_MO	0.000536306	0.0786353
SFO_MO	0.000216411	0.046401
SLF_MO	1.68099e-06	0.263652
SS_MO	0.0918748	0.44355
UNC_MO	0.0513437	0.0319735
ACR_RD	1.45087e-06	0.0568137
ALIC_RD	0.00511695	0.0502652
Average_RD	4.38139e-06	0.334755
BCC_RD	0.000366836	0.204087
CGC_RD	0.0188916	0.169321
CGH_RD	0.092444	0.322483
CST_RD	0.0030242	0.266733
EC_RD	1.15998e-05	0.0445874
FX_RD	0.00238452	0.400192
FXST_RD	0.0156814	0.289182
GCC_RD	0.00817815	0.0328997
IFO_RD	8.00931e-05	0.0376772
PCR_RD	0.000820523	0.00541553
PLIC_RD	5.40473e-05	0.0245095
PTR_RD	3.43638e-07	0.00763708
RLIC_RD	1.83106e-05	0.223892
SCC_RD	0.000192599	0.361187
SCR_RD	7.28591e-06	0.184847
SFO_RD	0.00268724	0.113846
SLF_RD	4.94832e-05	0.0944929
SS_RD	6.06142e-05	0.326148
UNC_RD	0.00016798	0.0744683
ACR_PC1	1.31928e-05	0.0402435
ACR_PC2	0.00191628	0.180424
ACR_PC3	0.0164365	0.0693412
ACR_PC4	1.90113e-05	3.68068e-06
ACR_PC5	0.0154355	0.00236296
ALIC_PC1	0.00923122	0.400207
ALIC_PC2	0.10687	0.0947387
ALIC_PC3	0.0833681	0.157306
ALIC_PC4	0.0589283	0.071805
ALIC_PC5	0.0933052	0.277829
BCC_PC1	8.17392e-06	0.194773
BCC_PC2	0.303719	0.041229
BCC_PC3	0.0104321	0.0677036
BCC_PC4	0.00276803	0.00348403
BCC_PC5	0.429369	0.18293
CGC_PC1	3.19291e-05	0.042138
CGC_PC2	0.00861125	0.0107276
CGC_PC3	0.0409018	0.00630512
CGC_PC4	2.05328e-05	0.021878
CGC_PC5	0.00190551	0.0876689
CGH_PC1	0.0109352	0.255378
CGH_PC2	0.0658307	0.0579477
CGH_PC3	0.00240207	0.146928
CGH_PC4	0.113306	0.170389
CGH_PC5	0.304078	0.321186
CST_PC1	0.00418136	0.352182
CST_PC2	0.0856005	0.0234238
CST_PC3	0.00306286	0.137232
CST_PC4	0.23636	0.125842
CST_PC5	0.178419	0.00259255
EC_PC1	3.99536e-08	0.0121569
EC_PC2	6.55209e-07	0.0282185
EC_PC3	3.52289e-07	0.0568769
EC_PC4	0.122789	0.00808475
EC_PC5	0.0102433	0.221381
FX_PC1	0.00514894	0.205628
FX_PC2	0.0714543	0.114971
FX_PC3	0.000503033	0.272329
FX_PC4	0.00145094	0.114739
FX_PC5	0.458369	0.0452491
FXST_PC1	0.0783946	0.0113151
FXST_PC2	0.00066998	0.00205696
FXST_PC3	0.0256314	0.00162305
FXST_PC4	0.0442832	0.456022
FXST_PC5	0.000143835	0.0180012
GCC_PC1	0.00265283	0.0586937
GCC_PC2	0.013924	0.087228
GCC_PC3	5.59169e-05	0.169069
GCC_PC4	0.0540943	0.000216074
GCC_PC5	0.143895	0.108659
IFO_PC1	0.000102945	0.0210101
IFO_PC2	0.0302642	0.33625
IFO_PC3	0.00639155	0.122622
IFO_PC4	0.148772	0.213824
IFO_PC5	0.00980853	0.327683
PCR_PC1	0.000168915	0.0174766
PCR_PC2	0.11499	0.0735866
PCR_PC3	0.00255502	0.00229233
PCR_PC4	0.00485643	0.17793
PCR_PC5	0.025036	0.227796
PLIC_PC1	2.72774e-05	0.0777866
PLIC_PC2	0.0126669	0.048332
PLIC_PC3	0.011891	0.295155
PLIC_PC4	0.0934262	0.0173968
PLIC_PC5	0.032884	0.0559045
PTR_PC1	0.0032094	0.0321368
PTR_PC2	0.000426464	0.178244
PTR_PC3	0.00744889	0.0419141
PTR_PC4	0.0464789	0.145959
PTR_PC5	0.0110942	0.0863591
RLIC_PC1	0.00314634	0.0923182
RLIC_PC2	0.000812959	0.062094
RLIC_PC3	0.0322643	0.000204954
RLIC_PC4	0.000101365	0.0483189
RLIC_PC5	0.0949295	0.18992
SCC_PC1	0.00110654	0.109968
SCC_PC2	0.00229899	0.0152595
SCC_PC3	4.21014e-05	0.152549
SCC_PC4	3.98831e-06	0.0505639
SCC_PC5	0.00494784	0.0024991
SCR_PC1	5.64934e-05	0.178309
SCR_PC2	0.000326271	0.0104365
SCR_PC3	0.00473689	0.0448706
SCR_PC4	0.0709531	0.0209753
SCR_PC5	0.154193	0.0648944
SFO_PC1	0.117222	0.119759
SFO_PC2	0.0383965	0.0937248
SFO_PC3	0.336017	0.10562
SFO_PC4	0.368888	0.0351932
SFO_PC5	0.0462862	0.0762812
SLF_PC1	0.000156511	0.0276237
SLF_PC2	0.000140899	0.00668532
SLF_PC3	0.000107343	0.116739
SLF_PC4	0.0212173	0.641798
SLF_PC5	0.0206244	0.0741212
SS_PC1	0.000276708	0.510775
SS_PC2	0.00178206	0.104753
SS_PC3	0.00102532	0.308841
SS_PC4	0.00184328	0.0290753
SS_PC5	0.307483	0.0237414
UNC_PC1	0.00369329	0.140534
UNC_PC2	0.0752936	0.126952
UNC_PC3	0.0254466	0.163923
UNC_PC4	0.449038	0.0998836
UNC_PC5	0.0304015	0.0814453
