## Supplementary_Tables for "Common genetic variation influencing human white matter microstructure": Supp_Table11_PRS_ABCD.xlsx

### Sheet: R-squared-ABCD
Supplementary Table 11: Incremental R-squared (*100%) of polygenic risk score for each phenotype constructed by UKB British discovery GWAS (n=33,292 subjects) summary statistics on the two ABCD independent datasets
ID	ABCD African American	ABCD Hispanic
ACR_FA	0.996857	0.819992
ALIC_FA	0.326426	0.952072
Average_FA	0.0723147	0.564115
BCC_FA	0.0868671	1.84037
CGC_FA	0.298764	0.923238
CGH_FA	0.156685	0.502082
CST_FA	0.603859	1.50238
EC_FA	0.480659	0.646589
FX_FA	0.11159	0.0785637
FXST_FA	0.0744036	0.977517
GCC_FA	0.100228	0.915288
IFO_FA	0.946563	1.44459
PCR_FA	0.600065	0.423677
PLIC_FA	0.295395	1.19025
PTR_FA	0.404138	1.18892
RLIC_FA	0.0757968	0.252044
SCC_FA	0.12058	0.555191
SCR_FA	0.668121	1.13239
SFO_FA	0.846596	1.75758
SLF_FA	0.146966	0.634845
SS_FA	0.815862	0.420109
UNC_FA	0.737061	0.252931
ACR_AD	0.400932	0.0273821
ALIC_AD	0.964793	0.283002
Average_AD	0.824395	0.06397
BCC_AD	0.480154	0.200947
CGC_AD	0.809512	0.300872
CGH_AD	0.293635	0.619248
CST_AD	0.212525	0.101026
EC_AD	0.632681	0.261776
FX_AD	0.132052	0.412698
FXST_AD	0.0978726	0.441065
GCC_AD	0.245279	0.248343
IFO_AD	1.07446	0.307062
PCR_AD	0.890359	0.169597
PLIC_AD	0.669626	0.152778
PTR_AD	0.4414	0.144739
RLIC_AD	0.143419	0.351248
SCC_AD	0.274176	0.345372
SCR_AD	0.677968	0.404025
SFO_AD	0.478213	0.0733502
SLF_AD	0.838828	0.0859207
SS_AD	0.786913	0.273639
UNC_AD	0.348566	0.314712
ACR_MD	0.483582	0.248996
ALIC_MD	0.198435	0.0204032
Average_MD	0.597142	0.429878
BCC_MD	0.162544	0.116797
CGC_MD	0.296782	0.0463563
CGH_MD	0.27007	0.762474
CST_MD	0.166991	0.23122
EC_MD	0.200191	0.0994369
FX_MD	0.100902	0.504514
FXST_MD	0.30283	0.245676
GCC_MD	0.111383	0.0453534
IFO_MD	0.170823	0.293143
PCR_MD	1.60283	0.813971
PLIC_MD	0.546536	0.0667389
PTR_MD	0.866794	0.938339
RLIC_MD	0.463946	0.631589
SCC_MD	0.640812	0.365614
SCR_MD	1.02214	0.205432
SFO_MD	0.16197	0.190866
SLF_MD	0.864829	0.225626
SS_MD	0.879474	0.80569
UNC_MD	0.464761	0.480977
ACR_MO	0.821877	0.364637
ALIC_MO	0.378632	0.401566
Average_MO	0.0644311	0.501986
BCC_MO	0.0810783	0.48501
CGC_MO	0.452087	1.37041
CGH_MO	0.111358	0.559881
CST_MO	0.406554	0.331394
EC_MO	0.559558	0.518617
FX_MO	0.1827	0.0950881
FXST_MO	0.139035	1.4676
GCC_MO	0.503495	1.56776
IFO_MO	0.597562	0.902077
PCR_MO	1.02139	0.407597
PLIC_MO	1.017	0.700434
PTR_MO	0.142649	0.176047
RLIC_MO	0.166539	2.18472
SCC_MO	0.131317	0.369525
SCR_MO	1.54824	0.691142
SFO_MO	0.579541	0.188033
SLF_MO	0.159761	1.06729
SS_MO	0.451505	0.407241
UNC_MO	0.374637	0.221125
ACR_RD	0.640909	0.718541
ALIC_RD	0.130592	0.243262
Average_RD	0.213741	0.680789
BCC_RD	0.0367712	1.95013
CGC_RD	0.228674	0.852437
CGH_RD	0.301144	1.04592
CST_RD	0.302767	0.463568
EC_RD	0.142798	0.47069
FX_RD	0.0505697	0.235914
FXST_RD	0.132297	0.855467
GCC_RD	0.0545216	0.8939
IFO_RD	0.368701	1.69322
PCR_RD	1.00534	0.901099
PLIC_RD	0.678436	0.738077
PTR_RD	0.770568	0.887934
RLIC_RD	0.554001	0.741419
SCC_RD	0.310923	0.661353
SCR_RD	1.3025	0.69187
SFO_RD	0.292555	1.20074
SLF_RD	0.279997	0.566187
SS_RD	0.858253	1.33297
UNC_RD	0.903013	0.438259
ACR_PC1	0.920017	2.07107
ACR_PC2	0.47935	1.2352
ACR_PC3	0.339997	0.609485
ACR_PC4	1.13312	0.216164
ACR_PC5	0.298568	0.298606
ALIC_PC1	0.896293	1.15507
ALIC_PC2	0.534779	1.27936
ALIC_PC3	0.0842115	2.22967
ALIC_PC4	0.169399	0.87576
ALIC_PC5	0.104568	0.273604
BCC_PC1	0.573931	0.883062
BCC_PC2	0.618266	2.08414
BCC_PC3	0.13549	0.370198
BCC_PC4	0.18353	0.420627
BCC_PC5	0.101592	0.890348
CGC_PC1	0.284496	1.10469
CGC_PC2	0.331979	0.168092
CGC_PC3	0.422445	0.942034
CGC_PC4	0.30081	0.22776
CGC_PC5	0.340097	0.643712
CGH_PC1	0.232147	0.389003
CGH_PC2	0.51928	0.700164
CGH_PC3	0.463177	0.645534
CGH_PC4	0.161167	0.289741
CGH_PC5	0.265183	0.304599
CST_PC1	0.668139	0.84385
CST_PC2	0.33004	0.552264
CST_PC3	0.318938	0.0813098
CST_PC4	0.191447	0.294089
CST_PC5	0.313449	1.11369
EC_PC1	1.13216	0.965015
EC_PC2	1.15119	0.779553
EC_PC3	0.739073	0.941952
EC_PC4	0.410911	0.491621
EC_PC5	1.19956	3.22714
FX_PC1	0.0751092	0.669728
FX_PC2	0.230988	0.833621
FX_PC3	0.63376	2.32375
FX_PC4	0.101448	0.857576
FX_PC5	0.210271	0.465237
FXST_PC1	0.117393	0.302973
FXST_PC2	0.132393	1.18621
FXST_PC3	0.244948	0.549623
FXST_PC4	1.24157	0.298752
FXST_PC5	0.298709	0.513654
GCC_PC1	0.395687	1.08502
GCC_PC2	0.197373	1.0563
GCC_PC3	0.421285	0.29263
GCC_PC4	0.21337	0.669846
GCC_PC5	0.795466	0.347927
IFO_PC1	1.64222	1.74568
IFO_PC2	0.231268	0.535115
IFO_PC3	0.544661	0.937852
IFO_PC4	0.112561	0.421748
IFO_PC5	0.0459487	0.836542
PCR_PC1	0.537021	0.273005
PCR_PC2	1.31839	2.17455
PCR_PC3	1.43228	1.38538
PCR_PC4	0.327149	0.78113
PCR_PC5	0.240597	0.526048
PLIC_PC1	0.945719	0.785857
PLIC_PC2	0.157814	1.09551
PLIC_PC3	1.52773	0.375522
PLIC_PC4	0.313088	1.30741
PLIC_PC5	0.549613	1.89125
PTR_PC1	0.316031	2.75318
PTR_PC2	0.668536	1.15107
PTR_PC3	0.669386	0.813631
PTR_PC4	0.218114	0.827275
PTR_PC5	0.317793	0.699539
RLIC_PC1	0.103043	1.84977
RLIC_PC2	0.29327	0.682422
RLIC_PC3	0.366839	0.834715
RLIC_PC4	0.29969	1.11351
RLIC_PC5	0.400789	0.218021
SCC_PC1	0.301027	0.268766
SCC_PC2	0.523513	1.08074
SCC_PC3	0.382695	0.239661
SCC_PC4	0.778441	0.535567
SCC_PC5	0.381929	1.51453
SCR_PC1	0.776539	1.55171
SCR_PC2	1.99905	1.34675
SCR_PC3	1.34476	2.74845
SCR_PC4	0.982094	0.17052
SCR_PC5	0.0834528	0.712044
SFO_PC1	0.89509	1.111
SFO_PC2	0.129714	0.303742
SFO_PC3	0.419212	1.24308
SFO_PC4	0.303538	0.0859946
SFO_PC5	0.109782	0.777483
SLF_PC1	0.383429	1.77627
SLF_PC2	0.845041	2.37698
SLF_PC3	0.482556	0.75058
SLF_PC4	0.0678516	0.268204
SLF_PC5	0.57779	0.713317
SS_PC1	1.16672	1.7585
SS_PC2	0.166513	0.984932
SS_PC3	0.288656	0.297755
SS_PC4	0.789552	0.715195
SS_PC5	0.233746	1.33673
UNC_PC1	0.73117	0.32356
UNC_PC2	0.339732	0.21471
UNC_PC3	0.578676	0.381775
UNC_PC4	0.257934	0.318008
UNC_PC5	0.123135	0.27556

### Sheet: P-value-ABCD
Supplementary Table 11: P-value of polygenic risk score for each phenotype constructed by UKB British discovery GWAS (n=33,292 subjects) summary statistics on the two ABCD independent datasets
ID	ABCD African American	ABCD Hispanic
ACR_FA	0.000217244	0.00677523
ALIC_FA	0.0298022	0.00283044
Average_FA	0.304156	0.0199491
BCC_FA	0.269922	6.88815e-05
CGC_FA	0.0383179	0.00434025
CGH_FA	0.133322	0.0223092
CST_FA	0.0038159	0.000306507
EC_FA	0.00677449	0.00825062
FX_FA	0.207831	0.368844
FXST_FA	0.294737	0.00192099
GCC_FA	0.213952	0.00316443
IFO_FA	0.000251022	0.000234666
PCR_FA	0.00399818	0.0501489
PLIC_FA	0.0410389	0.000912676
PTR_FA	0.0154667	0.000792683
RLIC_FA	0.29249	0.115072
SCC_FA	0.158491	0.0118405
SCR_FA	0.00228622	0.0018544
SFO_FA	0.000578192	9.74625e-05
SLF_FA	0.145972	0.0126204
SS_FA	0.000711164	0.0496844
UNC_FA	0.00129597	0.128958
ACR_AD	0.0110148	0.601803
ALIC_AD	7.28128e-05	0.100343
Average_AD	0.000221569	0.431274
BCC_AD	0.0061466	0.176875
CGC_AD	0.000454001	0.0967868
CGH_AD	0.0297316	0.0135668
CST_AD	0.0517736	0.264333
EC_AD	0.00155399	0.11517
FX_AD	0.159121	0.0580726
FXST_AD	0.225091	0.0428279
GCC_AD	0.0528651	0.127476
IFO_AD	6.87566e-05	0.101371
PCR_AD	0.000237362	0.202609
PLIC_AD	0.00127195	0.245488
PTR_AD	0.0131427	0.260922
RLIC_AD	0.14418	0.0685684
SCC_AD	0.0454361	0.0812373
SCR_AD	0.000650876	0.0378307
SFO_AD	0.00605644	0.400998
SLF_AD	0.000427826	0.376281
SS_AD	0.000511966	0.0981725
UNC_AD	0.0237956	0.10026
ACR_MD	0.00420312	0.108237
ALIC_MD	0.0474852	0.619194
Average_MD	0.000797165	0.0268559
BCC_MD	0.106111	0.284537
CGC_MD	0.0239183	0.478718
CGH_MD	0.0139899	0.000417877
CST_MD	0.0712788	0.0717186
EC_MD	0.0387109	0.251302
FX_MD	0.174865	0.0210563
FXST_MD	0.0171451	0.0766796
GCC_MD	0.138973	0.473715
IFO_MD	0.0752862	0.0642479
PCR_MD	4.93651e-07	0.00391187
PLIC_MD	0.00223311	0.403416
PTR_MD	0.000312794	0.00286287
RLIC_MD	0.00494781	0.00771738
SCC_MD	0.000925167	0.039203
SCR_MD	3.698e-05	0.139953
SFO_MD	0.0933791	0.147623
SLF_MD	0.000180692	0.133485
SS_MD	0.00014422	0.0030943
UNC_MD	0.00890184	0.0351829
ACR_MO	0.000675971	0.0645641
ALIC_MO	0.0140131	0.0303162
Average_MO	0.307792	0.0121841
BCC_MO	0.246869	0.0139429
CGC_MO	0.00962906	0.000231581
CGH_MO	0.176234	0.00823735
CST_MO	0.0170751	0.0803085
EC_MO	0.00269409	0.0181351
FX_MO	0.0636367	0.21728
FXST_MO	0.149616	0.000136029
GCC_MO	0.0054595	5.59443e-05
IFO_MO	0.00293359	0.00230703
PCR_MO	0.000150706	0.0427601
PLIC_MO	0.000103665	0.00945229
PTR_MO	0.129124	0.161325
RLIC_MO	0.118485	4.01481e-06
SCC_MO	0.135344	0.0328345
SCR_MO	3.18882e-06	0.0128735
SFO_MO	0.00358659	0.175137
SLF_MO	0.131479	0.00105248
SS_MO	0.0122758	0.0499553
UNC_MO	0.0130501	0.115737
ACR_RD	0.00192705	0.0087113
ALIC_RD	0.111841	0.068393
Average_RD	0.055972	0.00526586
BCC_RD	0.466699	1.91672e-05
CGC_RD	0.0563928	0.0028244
CGH_RD	0.0163656	2.7309e-05
CST_RD	0.0243675	0.0183004
EC_RD	0.0922297	0.00944856
FX_RD	0.302519	0.0681615
FXST_RD	0.112442	0.000434884
GCC_RD	0.320082	0.0015384
IFO_RD	0.0154944	1.6334e-05
PCR_RD	0.000117407	0.00264769
PLIC_RD	0.000987408	0.00336953
PTR_RD	0.000708338	0.0027986
RLIC_RD	0.00201655	0.00352362
SCC_RD	0.0120693	0.00122447
SCR_RD	1.97931e-05	0.0118168
SFO_RD	0.0308924	0.000427045
SLF_RD	0.0365435	0.0151983
SS_RD	0.000321095	0.000207687
UNC_RD	0.000337334	0.0403045
ACR_PC1	0.000477469	2.87611e-05
ACR_PC2	0.0117882	0.00126044
ACR_PC3	0.0335547	0.023636
ACR_PC4	0.000105174	0.179625
ACR_PC5	0.0470362	0.115326
ALIC_PC1	0.000551185	0.00175308
ALIC_PC2	0.00778145	0.00107751
ALIC_PC3	0.292275	1.51139e-05
ALIC_PC4	0.134889	0.00684479
ALIC_PC5	0.240214	0.130839
BCC_PC1	0.00591675	0.00653736
BCC_PC2	0.00422648	2.84488e-05
BCC_PC3	0.177733	0.0761598
BCC_PC4	0.119425	0.0609221
BCC_PC5	0.247058	0.00647378
CGC_PC1	0.0488993	0.00216219
CGC_PC2	0.0343118	0.231319
CGC_PC3	0.0181086	0.00476959
CGC_PC4	0.0461779	0.169027
CGC_PC5	0.0336007	0.0204161
CGH_PC1	0.0783023	0.0712158
CGH_PC2	0.00786136	0.0134721
CGH_PC3	0.0132889	0.0197767
CGH_PC4	0.143772	0.120558
CGH_PC5	0.0613744	0.111014
CST_PC1	0.00283014	0.00768676
CST_PC2	0.0368849	0.0320777
CST_PC3	0.0399336	0.408664
CST_PC4	0.111384	0.117174
CST_PC5	0.0400491	0.00216369
EC_PC1	0.000101245	0.00439118
EC_PC2	9.19829e-05	0.0104492
EC_PC3	0.00168714	0.00468438
EC_PC4	0.019841	0.0429646
EC_PC5	6.51102e-05	1.72358e-07
FX_PC1	0.316663	0.0175779
FX_PC2	0.0797371	0.00797361
FX_PC3	0.00360073	9.83689e-06
FX_PC4	0.245795	0.00744339
FX_PC5	0.0950718	0.0470484
FXST_PC1	0.213754	0.111407
FXST_PC2	0.185667	0.00161397
FXST_PC3	0.0720052	0.0321962
FXST_PC4	4.89496e-05	0.115152
FXST_PC5	0.0464131	0.0385206
GCC_PC1	0.022569	0.00258948
GCC_PC2	0.104952	0.00271859
GCC_PC3	0.0183508	0.117634
GCC_PC4	0.0936754	0.0179826
GCC_PC5	0.00117925	0.0879002
IFO_PC1	2.8811e-06	0.000132377
IFO_PC2	0.0796258	0.0343943
IFO_PC3	0.00716923	0.00513951
IFO_PC4	0.221521	0.0609862
IFO_PC5	0.436574	0.00826559
PCR_PC1	0.0073109	0.128124
PCR_PC2	2.71064e-05	1.44976e-05
PCR_PC3	1.15534e-05	0.000656483
PCR_PC4	0.0376141	0.010651
PCR_PC5	0.0741735	0.0359278
PLIC_PC1	0.000383136	0.0102402
PLIC_PC2	0.146887	0.00246382
PLIC_PC3	5.80936e-06	0.0708175
PLIC_PC4	0.0406329	0.00095131
PLIC_PC5	0.00628707	4.91279e-05
PTR_PC1	0.0408479	1.30579e-06
PTR_PC2	0.00294584	0.00189948
PTR_PC3	0.00282497	0.00896882
PTR_PC4	0.0896762	0.00869299
PTR_PC5	0.0404115	0.0158447
RLIC_PC1	0.24316	7.48858e-05
RLIC_PC2	0.0489558	0.0159977
RLIC_PC3	0.0275717	0.00838253
RLIC_PC4	0.0465704	0.00229542
RLIC_PC5	0.0211537	0.175701
SCC_PC1	0.0454473	0.133035
SCC_PC2	0.00833664	0.00269481
SCC_PC3	0.0242937	0.154965
SCC_PC4	0.00131539	0.0340542
SCC_PC5	0.0229289	0.000334708
SCR_PC1	0.0013439	0.000295032
SCR_PC2	2.22048e-07	0.000697253
SCR_PC3	1.92625e-05	1.37779e-06
SCR_PC4	0.000271326	0.23217
SCR_PC5	0.294245	0.0147924
SFO_PC1	0.000546282	0.0022648
SFO_PC2	0.190703	0.111302
SFO_PC3	0.0186314	0.00127454
SFO_PC4	0.0453324	0.397959
SFO_PC5	0.228837	0.0109471
SLF_PC1	0.0231095	0.00010297
SLF_PC2	0.000812296	7.84102e-06
SLF_PC3	0.0115858	0.0123452
SLF_PC4	0.344189	0.134502
SLF_PC5	0.00569896	0.0142917
SS_PC1	7.99327e-05	0.000105315
SS_PC2	0.13687	0.00410688
SS_PC3	0.0505668	0.115473
SS_PC4	0.00121952	0.014715
SS_PC5	0.0790829	0.000825914
UNC_PC1	0.00182082	0.0997482
UNC_PC2	0.0341985	0.179929
UNC_PC3	0.00543928	0.0742531
UNC_PC4	0.0649233	0.10257
UNC_PC5	0.200911	0.129737
