## Supplementary_Tables for "Common genetic variation influencing human white matter microstructure": Supp_Table12_LDSC_Valication2.xlsx

### Sheet: genetic_correlation
Supplementary Table 12: Genetic correlation estimates between previous UKB GWAS (n=17,706 subjects) and the new UKB validation GWAS (n = 15,214 subjects)
ID	Genetic_Correlation	P_value	FDR
ACR_FA	0.9169	7.3421e-39	4.03815e-37
ALIC_FA	0.869	1.165e-19	2.37315e-19
Average_FA	1.0441	3.5446e-36	6.49843e-35
BCC_FA	1.1262	3.8323e-24	1.35985e-23
CGC_FA	1.0238	3.346e-41	3.6806e-39
CGH_FA	0.869	1.1625e-19	2.37315e-19
CST_FA	1.0475	2.34e-08	2.475e-08
EC_FA	0.9897	7.3208e-25	2.77686e-24
FX_FA	1.0183	1.4177e-19	2.8354e-19
FXST_FA	1.2478	3.2236e-23	9.09221e-23
GCC_FA	0.9616	1.2334e-24	4.52247e-24
IFO_FA	0.9694	8.1802e-32	1.12478e-30
PCR_FA	0.9532	1.5277e-25	6.46335e-25
PLIC_FA	1.0082	8.0893e-26	3.7076e-25
PTR_FA	0.9811	1.6383e-25	6.67456e-25
RLIC_FA	1.1398	2.4704e-22	6.31963e-22
SCC_FA	0.9566	2.2176e-20	4.87872e-20
SCR_FA	1.0204	1.1422e-19	2.37315e-19
SFO_FA	0.9979	6.4189e-13	8.21022e-13
SLF_FA	1.1277	4.2931e-37	1.57414e-35
SS_FA	1.1357	1.3773e-31	1.68337e-30
UNC_FA	1.0384	3.2433e-18	5.84857e-18
ACR_AD	0.971	1.2295e-22	3.29866e-22
ALIC_AD	1.027	5.1318e-14	7.14554e-14
Average_AD	1.0226	9.582e-23	2.63505e-22
BCC_AD	1.0408	8.7092e-17	1.38842e-16
CGC_AD	1.0597	3.4934e-20	7.53478e-20
CGH_AD	0.8193	8.4943e-09	9.25122e-09
CST_AD	0.7877	1.3357e-09	1.51471e-09
EC_AD	0.9166	9.7457e-18	1.62428e-17
FX_AD	0.8908	2.2622e-23	6.54847e-23
FXST_AD	1.5422	1.3731e-07	1.3857e-07
GCC_AD	1.1396	3.9781e-26	1.90257e-25
IFO_AD	0.6845	1.3933e-12	1.72206e-12
PCR_AD	1.2536	3.9837e-13	5.15538e-13
PLIC_AD	1.0819	5.9504e-34	9.35063e-33
PTR_AD	1.1797	4.7205e-16	7.11308e-16
RLIC_AD	1.0005	6.3903e-16	9.49909e-16
SCC_AD	0.9081	2.7279e-29	2.14335e-28
SCR_AD	1.1953	4.6046e-18	8.03978e-18
SFO_AD	0.7269	2.4389e-09	2.70989e-09
SLF_AD	1.0326	8.5372e-24	2.81568e-23
SS_AD	1.0991	6.5197e-13	8.2433e-13
UNC_AD	1.2604	1.4956e-09	1.67873e-09
ACR_MD	1.0024	8.0917e-27	4.45043e-26
ALIC_MD	0.7264	5.6562e-08	5.86964e-08
Average_MD	1.0565	8.7244e-27	4.56992e-26
BCC_MD	1.0562	7.7378e-27	4.45043e-26
CGC_MD	1.0381	5.0491e-18	8.67814e-18
CGH_MD	0.69907	9.5692e-09	1.02195e-08
CST_MD	0.9015	2.026e-12	2.47622e-12
EC_MD	1.0163	6.6656e-14	9.1652e-14
FX_MD	0.9398	2.2834e-22	5.98033e-22
FXST_MD	1.1243	2.9838e-11	3.56759e-11
GCC_MD	0.9926	1.6521e-26	8.2605e-26
IFO_MD	0.7972	1.4477e-05	1.4477e-05
PCR_MD	1.1124	2.5881e-19	4.90847e-19
PLIC_MD	0.9807	6.7913e-14	9.22275e-14
PTR_MD	1.1023	1.3941e-17	2.28882e-17
RLIC_MD	1.1125	1.4096e-15	2.06741e-15
SCC_MD	0.9105	1.411e-21	3.44911e-21
SCR_MD	1.0628	5.0148e-21	1.17368e-20
SFO_MD	0.8461	8.7357e-09	9.42085e-09
SLF_MD	1.1461	4.386e-31	4.386e-30
SS_MD	1.2238	2.4044e-16	3.67339e-16
UNC_MD	1.2472	2.0255e-10	2.39575e-10
ACR_MO	1.0609	5.4162e-18	9.16588e-18
ALIC_MO	1.0452	4.9862e-28	3.22636e-27
Average_MO	1.2064	1.599e-15	2.31434e-15
BCC_MO	1.0165	1.7705e-23	5.26365e-23
CGC_MO	1.0889	3.1238e-28	2.14761e-27
CGH_MO	0.8676	3.7517e-10	4.29882e-10
CST_MO	1.187	6.6025e-08	6.78762e-08
EC_MO	0.9211	6.6011e-22	1.65027e-21
FX_MO	1.2771	3.4996e-08	3.66625e-08
FXST_MO	1.1608	5.4353e-17	8.7924e-17
GCC_MO	0.9676	2.4306e-10	2.84432e-10
IFO_MO	0.91821	5.5443e-15	7.81888e-15
PCR_MO	1.0383	9.4562e-26	4.16073e-25
PLIC_MO	1.0039	6.9754e-37	1.91823e-35
PTR_MO	1.0801	8.3138e-13	1.03922e-12
RLIC_MO	1.0387	2.1329e-21	5.10041e-21
SCC_MO	0.9468	9.7089e-24	2.96661e-23
SCR_MO	1.2533	5.1053e-29	3.74389e-28
SFO_MO	1.1191	1.7492e-13	2.31822e-13
SLF_MO	1.1456	1.6141e-19	3.11493e-19
SS_MO	0.929	2.0841e-12	2.51924e-12
UNC_MO	1.3331	6.7539e-08	6.87897e-08
ACR_RD	1.0098	1.3665e-29	1.15627e-28
ALIC_RD	0.6891	3.4607e-09	3.80677e-09
Average_RD	1.096	1.1916e-29	1.0923e-28
BCC_RD	1.0703	6.7739e-27	4.13961e-26
CGC_RD	1.007	1.9625e-31	2.15875e-30
CGH_RD	0.7967	7.9798e-14	1.07046e-13
CST_RD	1.1105	3.6062e-15	5.15171e-15
EC_RD	1.0489	1.0695e-16	1.68064e-16
FX_RD	0.9626	1.0304e-20	2.31314e-20
FXST_RD	1.0371	1.0084e-20	2.31092e-20
GCC_RD	0.9707	9.0952e-24	2.85849e-23
IFO_RD	1.1061	1.5107e-19	2.96745e-19
PCR_RD	1.0327	4.1968e-25	1.64874e-24
PLIC_RD	0.9683	1.1646e-16	1.80431e-16
PTR_RD	1.0361	3.7032e-19	6.90427e-19
RLIC_RD	1.1561	8.5983e-19	1.57635e-18
SCC_RD	0.966	4.0648e-18	7.21174e-18
SCR_RD	1.0578	8.703e-24	2.81568e-23
SFO_RD	0.9442	3.3805e-10	3.91426e-10
SLF_RD	1.1835	1.9612e-36	4.31464e-35
SS_RD	1.2094	6.0279e-24	2.07209e-23
UNC_RD	1.183	2.8164e-13	3.68814e-13
