## Supplementary_Tables for "Common genetic variation influencing human white matter microstructure": Supp_Table13_Matched_Indep_SNPs.xlsx

### Sheet: matched
Supplementary Table 13: List of independent significant variant-level associations reported in previous UKB GWAS (n=17,706 subjects) that can be validated in the new UKB discovery GWAS (n = 33,292 subjects)
ID	No	GenomicLocus	uniqID	rsID	chr	pos	p	nSNPs	nGWASSNPs
PLIC_AD	6	6	11:10458596:C:T	rs1450270	11	10458596	1.55e-13	17	17
PLIC_AD	8	6	11:10477127:C:T	rs899010	11	10477127	1.08e-10	2	2
PLIC_AD	10	6	11:10481667:C:T	rs936513	11	10481667	1.11e-17	23	22
PLIC_AD	11	6	11:10486187:A:G	rs7944154	11	10486187	1.16e-10	2	2
PLIC_AD	12	6	11:10494132:A:G	rs12800954	11	10494132	6.46e-11	3	3
PLIC_AD	13	6	11:10506255:G:T	rs10770119	11	10506255	5.12e-13	22	22
PLIC_AD	16	8	19:36240960:A:C	rs173003	19	36240960	1.31e-10	37	37
PTR_AD	1	1	5:82771383:A:G	rs994004	5	82771383	2.15e-11	43	38
PTR_AD	2	1	5:82849675:C:T	rs309591	5	82849675	2e-11	7	7
PTR_AD	4	1	5:82860025:G:T	rs10052710	5	82860025	1.82e-15	12	11
PTR_AD	5	1	5:82929479:C:T	rs35430475	5	82929479	1.31e-11	6	6
RLIC_AD	2	2	5:82860025:G:T	rs10052710	5	82860025	4.32e-11	12	11
CGC_FA	2	1	1:197799364:C:T	rs113204513	1	197799364	3.29e-10	54	54
CGC_FA	3	1	1:197822832:G:GA	rs60595076	1	197822832	2.09e-11	87	87
CGC_FA	6	4	5:82859065:G:T	rs17205972	5	82859065	7.48e-11	12	11
CGC_FA	12	7	17:9149786:C:T	rs56281058	17	9149786	4.19e-10	25	25
SCC_AD	4	4	11:10473889:C:T	rs11042811	11	10473889	5.83e-12	24	23
SCR_AD	2	2	5:82840259:C:T	rs309556	5	82840259	5.08e-11	7	7
SCR_AD	4	2	5:82929479:C:T	rs35430475	5	82929479	2.43e-11	6	6
SCR_AD	5	2	5:82931384:A:G	rs17206055	5	82931384	2.01e-13	51	51
SCR_AD	7	4	16:87224293:A:G	rs12711473	16	87224293	6.96e-14	55	52
SCR_AD	8	4	16:87235916:A:G	rs4240791	16	87235916	2.44e-10	19	19
SCR_AD	9	4	16:87245731:A:G	rs1108048	16	87245731	7.9e-13	11	11
SLF_AD	2	2	5:82783908:A:G	rs10043829	5	82783908	1.74e-11	40	37
SLF_AD	5	2	5:82860025:G:T	rs10052710	5	82860025	8.83e-12	12	11
SLF_AD	6	2	5:82896634:T:TA	rs541815165	5	82896634	1.35e-10	51	51
SLF_AD	9	3	6:28713950:A:AAT	rs372002372	6	28713950	2.32e-11	38	37
SLF_AD	18	6	17:44338782:A:AT	rs34081316	17	44338782	4.85e-11	3745	3401
SS_AD	2	1	5:82840259:C:T	rs309556	5	82840259	1.28e-15	7	7
SS_AD	4	1	5:82856519:C:T	rs309587	5	82856519	1.19e-13	2	2
SS_AD	5	1	5:82860025:G:T	rs10052710	5	82860025	6.66e-20	12	11
SS_AD	6	1	5:82863336:C:G	rs34953090	5	82863336	3.38e-10	18	17
SS_AD	7	1	5:82929576:C:T	rs17284573	5	82929576	2.66e-14	6	6
SS_AD	8	1	5:82939810:A:G	rs17284587	5	82939810	2.55e-13	51	51
UNC_AD	3	2	6:151019072:G:T	rs28431130	6	151019072	1.88e-10	21	20
ACR_FA	2	1	2:203710349:T:TA	rs576818999	2	203710349	1.39e-11	287	282
ACR_FA	4	1	2:203829582:T:TTA	rs150289443	2	203829582	1.01e-13	314	308
ACR_FA	11	3	5:82789647:A:G	rs4470745	5	82789647	3.41e-15	24	23
ACR_FA	12	3	5:82790779:A:G	rs35447933	5	82790779	1.43e-10	1	1
ACR_FA	13	3	5:82811833:C:T	rs160183	5	82811833	2.84e-10	4	4
ACR_FA	18	3	5:82856519:C:T	rs309587	5	82856519	1.56e-10	2	2
ACR_FA	19	3	5:82857870:C:T	rs7733216	5	82857870	5.19e-17	12	11
ACR_FA	21	3	5:82870211:A:C	rs13164259	5	82870211	7.47e-11	6	6
EC_FA	5	4	5:82861251:T:TGAGA	rs72284621	5	82861251	1.86e-12	12	11
ACR_MD	3	2	5:82717885:A:G	rs2591453	5	82717885	2.05e-10	1	1
ACR_MD	4	2	5:82727859:A:T	rs10474100	5	82727859	3.66e-18	42	38
ACR_MD	5	2	5:82754649:G:T	rs10044001	5	82754649	9.56e-11	3	1
ACR_MD	7	2	5:82770558:A:G	rs11746859	5	82770558	1.43e-11	1	1
ACR_MD	8	2	5:82786549:A:G	rs4558964	5	82786549	9.93e-15	9	9
ACR_MD	9	2	5:82789647:A:G	rs4470745	5	82789647	4.59e-23	24	23
ACR_MD	10	2	5:82790779:A:G	rs35447933	5	82790779	3.02e-14	1	1
ACR_MD	12	2	5:82806972:C:T	rs10473874	5	82806972	1.56e-11	9	9
ACR_MD	14	2	5:82822037:A:G	rs160184	5	82822037	2.82e-14	6	5
ACR_MD	17	2	5:82849675:C:T	rs309591	5	82849675	3.95e-22	7	7
ACR_MD	19	2	5:82856519:C:T	rs309587	5	82856519	2.27e-19	2	2
ACR_MD	21	2	5:82860025:G:T	rs10052710	5	82860025	2.32e-32	12	11
ACR_MD	23	2	5:82863336:C:G	rs34953090	5	82863336	3.13e-15	18	17
ACR_MD	25	2	5:82922895:A:AT	rs66474919	5	82922895	2.99e-22	51	51
ACR_MD	26	2	5:82929479:C:T	rs35430475	5	82929479	1.12e-20	6	6
ACR_MD	28	3	5:139719991:C:T	rs4150221	5	139719991	2.86e-10	51	51
ACR_MD	33	7	11:44636547:A:G	rs7935166	11	44636547	1.14e-10	6	6
ACR_MD	38	8	17:44338782:A:AT	rs34081316	17	44338782	1.88e-10	3745	3401
ALIC_MD	7	4	10:105454037:T:TG	rs11394128	10	105454037	9.71e-11	12	12
ALIC_MD	9	5	11:44636547:A:G	rs7935166	11	44636547	3.25e-11	6	6
ALIC_MD	12	6	17:43681149:C:CA	rs537920412	17	43681149	1.69e-13	3593	3254
ALIC_MD	15	6	17:43915497:C:T	rs62054807	17	43915497	1.42e-10	2936	2908
ALIC_MD	16	6	17:43992943:A:G	rs9899833	17	43992943	4.64e-11	9	9
ALIC_MD	20	6	17:44818954:C:CA	rs113562005	17	44818954	2.24e-13	2926	2606
Average_MD	7	3	5:82724809:A:C	rs6883712	5	82724809	4.7e-12	23	23
Average_MD	10	3	5:82778212:C:CA	rs34503709	5	82778212	1.11e-17	43	38
Average_MD	11	3	5:82786549:A:G	rs4558964	5	82786549	4.23e-11	9	9
Average_MD	13	3	5:82806972:C:T	rs10473874	5	82806972	4.55e-12	9	9
Average_MD	14	3	5:82807259:C:T	rs6452541	5	82807259	8.01e-11	2	2
Average_MD	15	3	5:82811833:C:T	rs160183	5	82811833	1.12e-17	4	4
Average_MD	16	3	5:82819185:A:G	rs2541312	5	82819185	7.86e-17	4	3
Average_MD	17	3	5:82826556:A:G	rs7732237	5	82826556	1.56e-11	1	1
Average_MD	18	3	5:82826633:C:T	rs13184707	5	82826633	9.52e-12	1	1
Average_MD	19	3	5:82840259:C:T	rs309556	5	82840259	3.79e-25	7	7
Average_MD	21	3	5:82848324:G:T	rs17205951	5	82848324	2.38e-11	8	8
Average_MD	22	3	5:82856519:C:T	rs309587	5	82856519	1.41e-21	2	2
Average_MD	23	3	5:82856713:A:G	rs3931702	5	82856713	5.22e-12	10	10
Average_MD	24	3	5:82857500:A:T	rs78483393	5	82857500	2.44e-10	4	4
Average_MD	26	3	5:82860025:G:T	rs10052710	5	82860025	1.23e-37	12	11
Average_MD	27	3	5:82860380:G:T	rs17205986	5	82860380	7.33e-13	1	1
Average_MD	28	3	5:82863336:C:G	rs34953090	5	82863336	1.87e-17	18	17
Average_MD	30	3	5:82935601:C:T	rs17206075	5	82935601	1.01e-22	6	6
Average_MD	31	3	5:82939810:A:G	rs17284587	5	82939810	9.11e-24	51	51
Average_MD	32	3	5:82974671:C:T	rs17284622	5	82974671	1.5e-10	3	3
Average_MD	33	4	5:139719991:C:T	rs4150221	5	139719991	4e-11	51	51
Average_MD	36	5	6:28866209:T:TTTTG	rs150164120	6	28866209	2.09e-10	35	34
Average_MD	40	8	11:44636547:A:G	rs7935166	11	44636547	2.09e-10	6	6
Average_MD	43	9	17:44338782:A:AT	rs34081316	17	44338782	1.47e-10	3745	3401
FX_FA	2	2	3:190640634:C:T	rs56234707	3	190640634	1.71e-10	172	153
FX_FA	4	3	7:2819727:A:T	rs7784066	7	2819727	1.42e-10	148	145
FX_FA	6	4	10:21912579:A:G	rs1243179	10	21912579	7.81e-12	193	189
FX_FA	10	6	12:106476805:C:T	rs12146713	12	106476805	8.87e-11	3	3
FX_FA	12	8	16:87231499:C:T	rs12149643	16	87231499	1.53e-10	54	53
BCC_MD	3	1	5:82789647:A:G	rs4470745	5	82789647	1.88e-12	24	23
BCC_MD	5	1	5:82849675:C:T	rs309591	5	82849675	2.75e-14	7	7
BCC_MD	7	1	5:82862328:G:GA	rs35544841	5	82862328	8.39e-18	12	11
BCC_MD	8	1	5:82863336:C:G	rs34953090	5	82863336	9.47e-12	18	17
BCC_MD	9	1	5:82896856:C:T	rs62362865	5	82896856	7.98e-15	52	51
BCC_MD	10	1	5:82929479:C:T	rs35430475	5	82929479	1.42e-13	6	6
CGC_MD	4	2	5:82717885:A:G	rs2591453	5	82717885	6.71e-11	1	1
CGC_MD	5	2	5:82727859:A:T	rs10474100	5	82727859	7.31e-13	42	38
CGC_MD	7	2	5:82786549:A:G	rs4558964	5	82786549	8.03e-11	9	9
CGC_MD	8	2	5:82789647:A:G	rs4470745	5	82789647	9.52e-15	24	23
CGC_MD	12	2	5:82822037:A:G	rs160184	5	82822037	5.33e-16	6	5
CGC_MD	15	2	5:82849675:C:T	rs309591	5	82849675	1.98e-23	7	7
CGC_MD	17	2	5:82856519:C:T	rs309587	5	82856519	8.51e-19	2	2
CGC_MD	19	2	5:82859065:G:T	rs17205972	5	82859065	3.19e-30	12	11
CGC_MD	21	2	5:82863336:C:G	rs34953090	5	82863336	1.79e-17	18	17
CGC_MD	22	2	5:82922895:A:AT	rs66474919	5	82922895	7.85e-21	51	51
CGC_MD	23	2	5:82929576:C:T	rs17284573	5	82929576	1.09e-19	6	6
CGC_MD	29	5	11:44636547:A:G	rs7935166	11	44636547	4.66e-16	6	6
CGC_MD	34	6	17:44338782:A:AT	rs34081316	17	44338782	1.32e-10	3745	3401
CGH_MD	3	2	5:82811833:C:T	rs160183	5	82811833	1.97e-10	4	4
CGH_MD	5	2	5:82826556:A:G	rs7732237	5	82826556	3.35e-11	1	1
CGH_MD	6	2	5:82840259:C:T	rs309556	5	82840259	4.22e-18	7	7
CGH_MD	8	2	5:82856519:C:T	rs309587	5	82856519	2.46e-15	2	2
CGH_MD	9	2	5:82857500:A:T	rs78483393	5	82857500	1.57e-11	4	4
CGH_MD	10	2	5:82860380:G:T	rs17205986	5	82860380	5.74e-11	1	1
CGH_MD	11	2	5:82860499:T:TG	rs66852704	5	82860499	4.35e-27	12	11
CGH_MD	12	2	5:82863336:C:G	rs34953090	5	82863336	2.72e-13	18	17
CGH_MD	13	2	5:82870211:A:C	rs13164259	5	82870211	1.31e-15	6	6
CGH_MD	14	2	5:82939810:A:G	rs17284587	5	82939810	5.01e-12	51	51
CST_MD	3	1	6:44781313:G:GA	rs5875893	6	44781313	1.52e-14	180	176
CST_MD	4	1	6:44799076:A:AAAAC	rs113477276	6	44799076	2.22e-11	85	83
CST_MD	5	1	6:44877313:A:G	rs7763421	6	44877313	2.44e-11	320	307
CST_MD	9	2	15:58259939:G:T	rs8031133	15	58259939	1.1e-10	67	64
EC_MD	2	1	2:203673073:A:G	rs74675536	2	203673073	2.35e-11	316	310
EC_MD	5	2	5:82822037:A:G	rs160184	5	82822037	5.04e-11	6	5
EC_MD	7	2	5:82849973:C:T	rs309589	5	82849973	1.35e-13	7	7
EC_MD	9	2	5:82860025:G:T	rs10052710	5	82860025	1.18e-17	12	11
EC_MD	11	2	5:82935601:C:T	rs17206075	5	82935601	2.17e-13	6	6
EC_MD	12	2	5:82939810:A:G	rs17284587	5	82939810	4.24e-11	51	51
EC_MD	13	3	11:44636547:A:G	rs7935166	11	44636547	3.89e-10	6	6
EC_MD	16	4	17:44212525:G:GA	rs368919625	17	44212525	9.43e-11	3821	3457
FX_MD	2	2	3:190640936:A:G	rs141962260	3	190640936	1.04e-19	182	163
FX_MD	3	2	3:190647581:A:C	rs7616662	3	190647581	3.67e-14	73	73
FX_MD	6	4	12:106476805:C:T	rs12146713	12	106476805	5.88e-13	3	3
FX_MD	7	5	14:91988576:C:T	rs11625512	14	91988576	1.13e-11	165	159
FX_MD	8	6	16:87231499:C:T	rs12149643	16	87231499	1.55e-15	54	53
FX_MD	9	6	16:87237568:C:T	rs12928520	16	87237568	2.2e-10	5	5
FX_MD	10	6	16:87238610:A:T	rs55807115	16	87238610	5.18e-12	59	55
FXST_MD	5	1	5:82861251:T:TGAGA	rs72284621	5	82861251	5.47e-18	12	11
FXST_MD	6	1	5:82880398:A:G	rs71638257	5	82880398	1.53e-10	53	52
FXST_MD	7	1	5:82887421:C:T	rs35896134	5	82887421	3.4e-11	6	6
GCC_MD	5	2	5:82728981:A:T	rs9293338	5	82728981	1.76e-12	42	38
GCC_MD	7	2	5:82789647:A:G	rs4470745	5	82789647	1.86e-15	24	23
GCC_MD	9	2	5:82811833:C:T	rs160183	5	82811833	1.52e-10	4	4
GCC_MD	10	2	5:82819185:A:G	rs2541312	5	82819185	1.6e-11	4	3
GCC_MD	11	2	5:82849675:C:T	rs309591	5	82849675	4.81e-15	7	7
GCC_MD	12	2	5:82856519:C:T	rs309587	5	82856519	1.17e-15	2	2
GCC_MD	13	2	5:82859065:G:T	rs17205972	5	82859065	2.27e-24	12	11
GCC_MD	14	2	5:82863336:C:G	rs34953090	5	82863336	2.61e-11	18	17
GCC_MD	15	2	5:82929479:C:T	rs35430475	5	82929479	1.59e-15	6	6
GCC_MD	16	2	5:82935096:A:T	rs7731588	5	82935096	5.42e-16	51	51
GCC_MD	17	3	5:139719991:C:T	rs4150221	5	139719991	2.34e-15	51	51
GCC_MD	20	3	5:140019921:A:G	rs12517200	5	140019921	1.85e-11	89	87
GCC_MD	28	7	17:44289832:A:G	rs2696466	17	44289832	2.02e-10	20	8
GCC_MD	29	7	17:44291980:A:G	rs3890609	17	44291980	1.61e-10	63	60
GCC_MD	30	7	17:44338782:A:AT	rs34081316	17	44338782	4.16e-11	3745	3401
IFO_MD	1	1	5:82822037:A:G	rs160184	5	82822037	1.38e-10	6	5
IFO_MD	2	1	5:82826556:A:G	rs7732237	5	82826556	2.1e-11	1	1
IFO_MD	4	1	5:82849973:C:T	rs309589	5	82849973	7.31e-15	7	7
IFO_MD	5	1	5:82856519:C:T	rs309587	5	82856519	4.33e-12	2	2
IFO_MD	7	1	5:82857870:C:T	rs7733216	5	82857870	5.75e-22	12	11
IFO_MD	8	1	5:82860380:G:T	rs17205986	5	82860380	2.62e-10	1	1
IFO_MD	9	1	5:82863336:C:G	rs34953090	5	82863336	1.02e-10	18	17
IFO_MD	10	1	5:82870211:A:C	rs13164259	5	82870211	2.2e-14	6	6
IFO_MD	12	2	11:44626461:C:G	rs4755851	11	44626461	3.34e-10	6	6
PCR_MD	4	1	5:82771383:A:G	rs994004	5	82771383	1.17e-14	43	38
PCR_MD	6	1	5:82786549:A:G	rs4558964	5	82786549	4.08e-12	9	9
PCR_MD	8	1	5:82811833:C:T	rs160183	5	82811833	1.1e-10	4	4
PCR_MD	10	1	5:82849973:C:T	rs309589	5	82849973	2.27e-21	7	7
PCR_MD	11	1	5:82856519:C:T	rs309587	5	82856519	6.24e-17	2	2
PCR_MD	12	1	5:82856713:A:G	rs3931702	5	82856713	1.44e-10	10	10
PCR_MD	13	1	5:82860025:G:T	rs10052710	5	82860025	3.27e-28	12	11
PCR_MD	14	1	5:82863336:C:G	rs34953090	5	82863336	6.66e-17	18	17
PCR_MD	15	1	5:82931384:A:G	rs17206055	5	82931384	1.02e-23	51	51
PCR_MD	16	1	5:82935601:C:T	rs17206075	5	82935601	3.6e-20	6	6
PCR_MD	25	2	6:28713950:A:AAT	rs372002372	6	28713950	1.82e-10	38	37
PCR_MD	27	2	6:29048689:A:T	rs3129787	6	29048689	4.91e-12	66	64
FXST_FA	3	2	17:44356793:A:G	rs2696524	17	44356793	4.52e-11	3820	3457
FXST_FA	5	3	18:35028901:C:T	rs4799450	18	35028901	1e-12	7	7
PLIC_MD	3	1	5:82860025:G:T	rs10052710	5	82860025	1.43e-12	12	11
PLIC_MD	4	1	5:82887421:C:T	rs35896134	5	82887421	3.89e-10	6	6
PTR_MD	1	1	5:82724809:A:C	rs6883712	5	82724809	1.2e-10	23	23
PTR_MD	3	1	5:82771383:A:G	rs994004	5	82771383	3.24e-18	43	38
PTR_MD	5	1	5:82786549:A:G	rs4558964	5	82786549	3.42e-11	9	9
PTR_MD	7	1	5:82811833:C:T	rs160183	5	82811833	6.4e-12	4	4
PTR_MD	11	1	5:82849973:C:T	rs309589	5	82849973	9.89e-22	7	7
PTR_MD	12	1	5:82856519:C:T	rs309587	5	82856519	4.95e-21	2	2
PTR_MD	13	1	5:82856713:A:G	rs3931702	5	82856713	3.9e-11	10	10
PTR_MD	14	1	5:82860025:G:T	rs10052710	5	82860025	1.39e-36	12	11
PTR_MD	16	1	5:82863336:C:G	rs34953090	5	82863336	7.73e-16	18	17
PTR_MD	18	1	5:82916626:A:G	rs35087492	5	82916626	4.49e-21	51	51
PTR_MD	19	1	5:82929576:C:T	rs17284573	5	82929576	1.49e-19	6	6
PTR_MD	20	2	5:139719991:C:T	rs4150221	5	139719991	9.91e-11	51	51
PTR_MD	23	3	6:28866209:T:TTTTG	rs150164120	6	28866209	3.72e-10	35	34
RLIC_MD	4	1	5:82731442:C:T	rs13166766	5	82731442	1.03e-10	42	38
RLIC_MD	8	1	5:82786549:A:G	rs4558964	5	82786549	6.3e-12	9	9
RLIC_MD	9	1	5:82789647:A:G	rs4470745	5	82789647	1.84e-15	24	23
RLIC_MD	12	1	5:82811500:A:G	rs173686	5	82811500	7.08e-11	4	4
RLIC_MD	16	1	5:82849973:C:T	rs309589	5	82849973	2.6e-18	7	7
RLIC_MD	17	1	5:82856519:C:T	rs309587	5	82856519	1.43e-17	2	2
RLIC_MD	18	1	5:82856713:A:G	rs3931702	5	82856713	5.39e-11	10	10
RLIC_MD	19	1	5:82860025:G:T	rs10052710	5	82860025	4.9e-29	12	11
RLIC_MD	22	1	5:82863336:C:G	rs34953090	5	82863336	4.65e-13	18	17
RLIC_MD	24	1	5:82931384:A:G	rs17206055	5	82931384	1.07e-19	51	51
RLIC_MD	25	1	5:82935601:C:T	rs17206075	5	82935601	2.31e-19	6	6
GCC_FA	5	2	5:82862328:G:GA	rs35544841	5	82862328	6.22e-14	12	11
GCC_FA	6	3	5:139726292:C:T	rs4150197	5	139726292	6.84e-16	51	51
GCC_FA	8	3	5:139894563:C:CA	rs11377029	5	139894563	2.16e-10	65	64
GCC_FA	9	3	5:140019921:A:G	rs12517200	5	140019921	2.65e-14	89	87
SCC_MD	4	1	5:82770923:C:G	rs35194537	5	82770923	5.49e-16	43	38
SCC_MD	5	1	5:82786549:A:G	rs4558964	5	82786549	7.95e-11	9	9
SCC_MD	8	1	5:82811500:A:G	rs173686	5	82811500	3.3e-12	4	4
SCC_MD	9	1	5:82819185:A:G	rs2541312	5	82819185	2.87e-11	4	3
SCC_MD	10	1	5:82849675:C:T	rs309591	5	82849675	9.17e-17	7	7
SCC_MD	11	1	5:82856519:C:T	rs309587	5	82856519	1.28e-15	2	2
SCC_MD	13	1	5:82861251:T:TGAGA	rs72284621	5	82861251	1.49e-25	12	11
SCC_MD	14	1	5:82863336:C:G	rs34953090	5	82863336	3.85e-15	18	17
SCC_MD	15	1	5:82935601:C:T	rs17206075	5	82935601	1.48e-14	6	6
SCC_MD	16	1	5:82939810:A:G	rs17284587	5	82939810	6.72e-17	51	51
SCC_MD	17	2	5:139719991:C:T	rs4150221	5	139719991	2.96e-13	51	51
SCR_MD	6	1	5:82778212:C:CA	rs34503709	5	82778212	3.86e-16	43	38
SCR_MD	7	1	5:82786549:A:G	rs4558964	5	82786549	1.52e-12	9	9
SCR_MD	8	1	5:82790779:A:G	rs35447933	5	82790779	2.57e-10	1	1
SCR_MD	10	1	5:82822037:A:G	rs160184	5	82822037	1.2e-11	6	5
SCR_MD	11	1	5:82849675:C:T	rs309591	5	82849675	2.75e-19	7	7
SCR_MD	12	1	5:82856519:C:T	rs309587	5	82856519	5.15e-14	2	2
SCR_MD	13	1	5:82862328:G:GA	rs35544841	5	82862328	7.61e-23	12	11
SCR_MD	14	1	5:82863336:C:G	rs34953090	5	82863336	3.67e-14	18	17
SCR_MD	15	1	5:82922895:A:AT	rs66474919	5	82922895	1.34e-20	51	51
SCR_MD	16	1	5:82929479:C:T	rs35430475	5	82929479	3.23e-18	6	6
SCR_MD	22	2	6:28713950:A:AAT	rs372002372	6	28713950	1.44e-11	38	37
SCR_MD	25	2	6:29102861:A:G	rs3129119	6	29102861	1.85e-11	78	75
SFO_MD	4	3	5:82862328:G:GA	rs35544841	5	82862328	9.94e-11	12	11
SFO_MD	8	5	10:105447781:C:T	rs7079298	10	105447781	1.84e-10	24	23
SLF_MD	3	1	5:82724809:A:C	rs6883712	5	82724809	1.58e-11	23	23
SLF_MD	5	1	5:82771383:A:G	rs994004	5	82771383	1.25e-17	43	38
SLF_MD	6	1	5:82786549:A:G	rs4558964	5	82786549	1.47e-11	9	9
SLF_MD	7	1	5:82790779:A:G	rs35447933	5	82790779	1.04e-10	1	1
SLF_MD	9	1	5:82811833:C:T	rs160183	5	82811833	1.5e-11	4	4
SLF_MD	10	1	5:82819185:A:G	rs2541312	5	82819185	5.41e-11	4	3
SLF_MD	11	1	5:82849973:C:T	rs309589	5	82849973	3.95e-17	7	7
SLF_MD	12	1	5:82856519:C:T	rs309587	5	82856519	9.77e-14	2	2
SLF_MD	13	1	5:82860025:G:T	rs10052710	5	82860025	9.26e-24	12	11
SLF_MD	14	1	5:82863336:C:G	rs34953090	5	82863336	9.88e-12	18	17
SLF_MD	15	1	5:82929576:C:T	rs17284573	5	82929576	4.11e-16	6	6
SLF_MD	16	1	5:82939810:A:G	rs17284587	5	82939810	1.61e-17	51	51
SLF_MD	20	3	6:28713950:A:AAT	rs372002372	6	28713950	1.02e-11	38	37
SLF_MD	22	3	6:29048689:A:T	rs3129787	6	29048689	2.44e-12	66	64
SS_MD	4	2	5:82724809:A:C	rs6883712	5	82724809	1.19e-10	23	23
SS_MD	6	2	5:82771383:A:G	rs994004	5	82771383	9.1e-18	43	38
SS_MD	8	2	5:82786549:A:G	rs4558964	5	82786549	1.07e-10	9	9
SS_MD	11	2	5:82811833:C:T	rs160183	5	82811833	1.14e-12	4	4
SS_MD	12	2	5:82819185:A:G	rs2541312	5	82819185	1.53e-11	4	3
SS_MD	16	2	5:82849973:C:T	rs309589	5	82849973	4.94e-23	7	7
SS_MD	17	2	5:82856519:C:T	rs309587	5	82856519	3.62e-20	2	2
SS_MD	19	2	5:82860025:G:T	rs10052710	5	82860025	1.84e-35	12	11
SS_MD	21	2	5:82863336:C:G	rs34953090	5	82863336	9.8e-17	18	17
SS_MD	23	2	5:82935601:C:T	rs17206075	5	82935601	1.39e-21	6	6
SS_MD	24	2	5:82939810:A:G	rs17284587	5	82939810	1.72e-21	51	51
SS_MD	29	6	22:30953295:C:T	rs2267161	22	30953295	1.43e-10	4	4
UNC_MD	2	1	5:82840259:C:T	rs309556	5	82840259	1.15e-10	7	7
UNC_MD	3	1	5:82856519:C:T	rs309587	5	82856519	2.31e-10	2	2
UNC_MD	4	1	5:82862328:G:GA	rs35544841	5	82862328	5.25e-17	12	11
UNC_MD	7	1	5:82931384:A:G	rs17206055	5	82931384	1.94e-12	51	51
ALIC_MO	4	3	2:33764176:A:G	rs13388394	2	33764176	4.68e-11	2	1
BCC_MO	2	1	7:2750245:C:G	rs7798875	7	2750245	3.75e-10	2	2
BCC_MO	3	1	7:2751040:C:G	rs7803527	7	2751040	1.98e-10	7	5
BCC_MO	6	1	7:2819727:A:T	rs7784066	7	2819727	5.71e-16	148	145
BCC_MO	7	1	7:2832973:A:G	rs2644307	7	2832973	2.85e-11	8	8
BCC_MO	11	3	16:87230537:C:T	rs11860417	16	87230537	1.62e-10	38	36
BCC_MO	12	3	16:87233516:A:G	rs4843552	16	87233516	9.53e-18	55	54
BCC_MO	14	3	16:87240148:G:T	rs4843547	16	87240148	5.8e-11	69	67
CGC_MO	1	1	1:197337668:C:T	rs17618450	1	197337668	9.71e-11	88	88
CGC_MO	5	4	5:66153524:A:G	rs72761269	5	66153524	7.42e-11	63	62
IFO_FA	1	1	2:227149196:C:CA	rs567779929	2	227149196	3.35e-10	23	23
IFO_FA	4	3	4:97574732:A:AC	rs113130511	4	97574732	3.41e-12	76	74
IFO_FA	5	4	4:97921253:C:T	rs17246599	4	97921253	4.53e-12	3	3
IFO_FA	6	4	4:97922549:C:T	rs7659379	4	97922549	4.96e-16	37	37
IFO_FA	7	4	4:97950728:G:T	rs17247838	4	97950728	9.74e-12	1	1
IFO_FA	8	4	4:97959457:C:T	rs13116809	4	97959457	8.71e-11	86	86
IFO_FA	10	5	7:83682204:A:G	rs146024367	7	83682204	2.61e-11	82	82
PCR_MO	4	4	16:87229344:A:C	rs56023709	16	87229344	4.14e-12	55	52
PCR_MO	10	4	16:87260746:T:TC	rs35583073	16	87260746	3.55e-10	20	20
PLIC_MO	4	4	5:139706525:G:T	rs7719289	5	139706525	5.06e-12	102	101
PLIC_MO	5	5	11:10458596:C:T	rs1450270	11	10458596	2.23e-10	17	17
PLIC_MO	7	5	11:10481667:C:T	rs936513	11	10481667	1.11e-12	23	22
RLIC_MO	2	2	7:2795957:A:G	rs798497	7	2795957	1.96e-11	147	145
RLIC_MO	4	2	7:2904672:A:G	rs1183079	7	2904672	3.7e-10	6	6
RLIC_MO	7	5	12:106443251:C:T	rs12369969	12	106443251	7.42e-11	5	5
RLIC_MO	9	5	12:106476805:C:T	rs12146713	12	106476805	1.86e-12	3	3
RLIC_MO	10	6	16:87236383:C:G	rs4843550	16	87236383	3.68e-10	59	58
SCC_MO	1	1	3:190668849:T:TCATCCATGTAGTC	rs138133138	3	190668849	1.63e-11	171	152
SCR_MO	5	5	16:87225101:A:G	rs9937293	16	87225101	1.05e-18	55	52
SCR_MO	6	5	16:87230537:C:T	rs11860417	16	87230537	7.03e-13	38	36
SCR_MO	7	5	16:87237863:A:G	rs4843549	16	87237863	2.6e-15	53	51
SCR_MO	8	5	16:87245731:A:G	rs1108048	16	87245731	4.99e-15	11	11
SCR_MO	9	5	16:87249305:C:T	rs10863183	16	87249305	7.39e-14	44	43
SCR_MO	10	5	16:87254373:A:G	rs62056161	16	87254373	1.42e-11	15	14
SCR_MO	11	5	16:87261199:C:G	rs9940975	16	87261199	1.74e-13	22	21
SCR_MO	12	5	16:87264321:C:T	rs62056167	16	87264321	1.04e-11	14	13
SCR_MO	15	6	18:40244448:C:G	rs9964638	18	40244448	1.47e-11	156	152
SCR_MO	16	7	22:21017919:A:T	rs617767	22	21017919	4.39e-10	179	170
PCR_FA	3	1	5:82811833:C:T	rs160183	5	82811833	1.05e-10	4	4
PCR_FA	4	1	5:82840259:C:T	rs309556	5	82840259	8.55e-14	7	7
PCR_FA	5	1	5:82856519:C:T	rs309587	5	82856519	6.54e-14	2	2
PCR_FA	6	1	5:82856713:A:G	rs3931702	5	82856713	9.33e-11	10	10
PCR_FA	8	1	5:82861251:T:TGAGA	rs72284621	5	82861251	1.21e-19	12	11
PCR_FA	9	1	5:82868612:A:G	rs17205993	5	82868612	3.2e-12	53	52
PCR_FA	10	1	5:82929576:C:T	rs17284573	5	82929576	5.94e-12	6	6
ACR_RD	6	4	5:82727859:A:T	rs10474100	5	82727859	1.35e-16	42	38
ACR_RD	7	4	5:82754649:G:T	rs10044001	5	82754649	3.86e-10	3	1
ACR_RD	9	4	5:82770558:A:G	rs11746859	5	82770558	2.25e-11	1	1
ACR_RD	10	4	5:82786549:A:G	rs4558964	5	82786549	4.63e-14	9	9
ACR_RD	11	4	5:82789647:A:G	rs4470745	5	82789647	1.11e-22	24	23
ACR_RD	12	4	5:82790779:A:G	rs35447933	5	82790779	1.5e-14	1	1
ACR_RD	14	4	5:82806972:C:T	rs10473874	5	82806972	2.18e-11	9	9
ACR_RD	16	4	5:82811833:C:T	rs160183	5	82811833	3.03e-14	4	4
ACR_RD	17	4	5:82819185:A:G	rs2541312	5	82819185	3.04e-13	4	3
ACR_RD	21	4	5:82849675:C:T	rs309591	5	82849675	1.85e-19	7	7
ACR_RD	22	4	5:82856519:C:T	rs309587	5	82856519	1.11e-17	2	2
ACR_RD	24	4	5:82860025:G:T	rs10052710	5	82860025	1.7e-29	12	11
ACR_RD	25	4	5:82860380:G:T	rs17205986	5	82860380	1.7e-10	1	1
ACR_RD	26	4	5:82863336:C:G	rs34953090	5	82863336	2.47e-12	18	17
ACR_RD	27	4	5:82922895:A:AT	rs66474919	5	82922895	8.33e-18	51	51
ACR_RD	28	4	5:82935601:C:T	rs17206075	5	82935601	1.65e-18	6	6
ACR_RD	35	8	10:105621859:C:T	rs11191835	10	105621859	1.9e-10	5	5
ALIC_RD	2	1	2:203845341:A:T	rs370248933	2	203845341	3.64e-11	313	308
ALIC_RD	4	2	5:82862328:G:GA	rs35544841	5	82862328	6.65e-11	12	11
ALIC_RD	7	3	10:18653861:A:C	rs7898858	10	18653861	1.6e-11	44	42
ALIC_RD	13	4	10:105454037:T:TG	rs11394128	10	105454037	1.95e-12	12	12
ALIC_RD	15	4	10:105660445:A:ATCTC	rs139320396	10	105660445	1.83e-11	41	37
ALIC_RD	20	5	17:43992943:A:G	rs9899833	17	43992943	7.38e-11	9	9
ALIC_RD	21	5	17:44335635:A:G	rs147431626	17	44335635	4.38e-13	3809	3455
ALIC_RD	25	5	17:44858598:C:CA	rs376907784	17	44858598	2.08e-10	138	129
Average_RD	2	2	2:217330901:C:T	rs7590302	2	217330901	4.48e-10	89	88
Average_RD	7	4	5:82724809:A:C	rs6883712	5	82724809	4.99e-12	23	23
Average_RD	11	4	5:82778212:C:CA	rs34503709	5	82778212	3.03e-18	43	38
Average_RD	12	4	5:82786549:A:G	rs4558964	5	82786549	6.58e-11	9	9
Average_RD	14	4	5:82806972:C:T	rs10473874	5	82806972	1.43e-11	9	9
Average_RD	15	4	5:82807259:C:T	rs6452541	5	82807259	6.88e-11	2	2
Average_RD	16	4	5:82822037:A:G	rs160184	5	82822037	9.32e-17	6	5
Average_RD	17	4	5:82826556:A:G	rs7732237	5	82826556	9.76e-12	1	1
Average_RD	18	4	5:82826633:C:T	rs13184707	5	82826633	1.07e-12	1	1
Average_RD	19	4	5:82840259:C:T	rs309556	5	82840259	1.45e-23	7	7
Average_RD	20	4	5:82848641:C:G	rs78248083	5	82848641	9.94e-12	8	8
Average_RD	21	4	5:82856519:C:T	rs309587	5	82856519	1.21e-20	2	2
Average_RD	22	4	5:82856713:A:G	rs3931702	5	82856713	2.46e-11	10	10
Average_RD	23	4	5:82857500:A:T	rs78483393	5	82857500	3.84e-10	4	4
Average_RD	25	4	5:82860025:G:T	rs10052710	5	82860025	3.06e-37	12	11
Average_RD	26	4	5:82860380:G:T	rs17205986	5	82860380	3.03e-13	1	1
Average_RD	27	4	5:82863336:C:G	rs34953090	5	82863336	1.12e-16	18	17
Average_RD	29	4	5:82935601:C:T	rs17206075	5	82935601	9.86e-22	6	6
Average_RD	30	4	5:82939810:A:G	rs17284587	5	82939810	1.18e-22	51	51
Average_RD	31	4	5:82974671:C:T	rs17284622	5	82974671	1.59e-10	3	3
Average_RD	32	5	5:139719991:C:T	rs4150221	5	139719991	4.63e-11	51	51
Average_RD	33	5	5:140007596:C:CT	rs143010088	5	140007596	3.22e-10	89	87
Average_RD	37	6	6:29155749:A:G	rs3129171	6	29155749	2.27e-11	37	36
Average_RD	42	9	17:44338782:A:AT	rs34081316	17	44338782	6.95e-11	3745	3401
BCC_RD	1	1	5:82778212:C:CA	rs34503709	5	82778212	7.96e-11	43	38
BCC_RD	2	1	5:82840259:C:T	rs309556	5	82840259	1.05e-10	7	7
BCC_RD	3	1	5:82862328:G:GA	rs35544841	5	82862328	1.13e-14	12	11
BCC_RD	4	1	5:82916626:A:G	rs35087492	5	82916626	4.78e-11	51	51
BCC_RD	5	1	5:82929479:C:T	rs35430475	5	82929479	2.87e-10	6	6
CGC_RD	4	1	5:82778212:C:CA	rs34503709	5	82778212	1.67e-12	43	38
CGC_RD	7	1	5:82822037:A:G	rs160184	5	82822037	5.85e-14	6	5
CGC_RD	10	1	5:82849675:C:T	rs309591	5	82849675	4.72e-13	7	7
CGC_RD	11	1	5:82856519:C:T	rs309587	5	82856519	4.54e-11	2	2
CGC_RD	12	1	5:82859065:G:T	rs17205972	5	82859065	4.71e-24	12	11
CGC_RD	13	1	5:82860380:G:T	rs17205986	5	82860380	2.69e-10	1	1
CGC_RD	14	1	5:82863336:C:G	rs34953090	5	82863336	2.03e-10	18	17
CGC_RD	15	1	5:82935601:C:T	rs17206075	5	82935601	2.76e-13	6	6
CGC_RD	16	1	5:82939810:A:G	rs17284587	5	82939810	1.08e-14	51	51
CGC_RD	17	2	5:139719991:C:T	rs4150221	5	139719991	2.28e-10	51	51
CGH_RD	8	3	5:82849973:C:T	rs309589	5	82849973	4.28e-15	7	7
CGH_RD	9	3	5:82856519:C:T	rs309587	5	82856519	2.28e-13	2	2
CGH_RD	10	3	5:82857500:A:T	rs78483393	5	82857500	3.53e-10	4	4
CGH_RD	12	3	5:82860499:T:TG	rs66852704	5	82860499	2.82e-23	12	11
CGH_RD	13	3	5:82868805:C:T	rs71638255	5	82868805	5.21e-12	53	52
CGH_RD	14	3	5:82870211:A:C	rs13164259	5	82870211	9.44e-13	6	6
CST_RD	4	2	6:44781313:G:GA	rs5875893	6	44781313	4.29e-16	180	176
CST_RD	5	2	6:44828200:A:C	rs34243039	6	44828200	2.17e-14	104	102
CST_RD	6	2	6:44861900:G:T	rs9765884	6	44861900	2.93e-13	313	301
CST_RD	7	2	6:44949919:T:TTTTG	rs66595702	6	44949919	2.48e-11	265	261
CST_RD	18	5	15:58259939:G:T	rs8031133	15	58259939	4.48e-11	67	64
PLIC_FA	6	5	12:106476805:C:T	rs12146713	12	106476805	4.74e-12	3	3
PLIC_FA	9	6	15:89947042:A:G	rs208829	15	89947042	1.65e-12	8	8
PLIC_FA	12	7	16:87225143:A:G	rs4843560	16	87225143	7.26e-12	55	52
PLIC_FA	15	8	19:36228954:G:T	rs2242522	19	36228954	4.09e-12	35	35
PLIC_FA	16	8	19:36249521:A:G	rs231237	19	36249521	5.92e-11	6	6
EC_RD	1	1	2:203728984:C:T	rs186399184	2	203728984	1.78e-12	316	310
EC_RD	5	2	5:82822037:A:G	rs160184	5	82822037	6.09e-12	6	5
EC_RD	8	2	5:82849675:C:T	rs309591	5	82849675	2.5e-11	7	7
EC_RD	10	2	5:82860485:C:T	rs67827860	5	82860485	1.04e-16	12	11
EC_RD	12	2	5:82870211:A:C	rs13164259	5	82870211	7.21e-11	6	6
FX_RD	2	2	3:190640936:A:G	rs141962260	3	190640936	1.09e-17	182	163
FX_RD	3	2	3:190647581:A:C	rs7616662	3	190647581	1.89e-12	73	73
FX_RD	6	4	12:106476805:C:T	rs12146713	12	106476805	7.54e-13	3	3
FX_RD	7	5	14:91988576:C:T	rs11625512	14	91988576	2.28e-11	165	159
FX_RD	8	6	16:87231499:C:T	rs12149643	16	87231499	2.4e-15	54	53
FX_RD	9	6	16:87237568:C:T	rs12928520	16	87237568	1.61e-10	5	5
FX_RD	10	6	16:87238610:A:T	rs55807115	16	87238610	1.5e-11	59	55
FXST_RD	3	1	5:82861251:T:TGAGA	rs72284621	5	82861251	2.93e-15	12	11
FXST_RD	10	3	17:44284057:C:T	rs548785130	17	44284057	5.91e-12	3820	3456
GCC_RD	1	1	5:82778212:C:CA	rs34503709	5	82778212	1.9e-12	43	38
GCC_RD	4	1	5:82849973:C:T	rs309589	5	82849973	9.43e-12	7	7
GCC_RD	5	1	5:82856519:C:T	rs309587	5	82856519	4.43e-12	2	2
GCC_RD	6	1	5:82859065:G:T	rs17205972	5	82859065	2.36e-20	12	11
GCC_RD	9	1	5:82929479:C:T	rs35430475	5	82929479	5.06e-12	6	6
GCC_RD	10	1	5:82935096:A:T	rs7731588	5	82935096	1.58e-12	51	51
GCC_RD	11	2	5:139726292:C:T	rs4150197	5	139726292	3.97e-17	51	51
GCC_RD	13	2	5:139894563:C:CA	rs11377029	5	139894563	3.13e-10	65	64
GCC_RD	14	2	5:140019921:A:G	rs12517200	5	140019921	3.25e-14	89	87
GCC_RD	23	5	17:44338782:A:AT	rs34081316	17	44338782	1.26e-10	3745	3401
IFO_RD	2	1	4:97943058:G:GA	rs70953042	4	97943058	3.28e-10	37	37
IFO_RD	5	2	5:82857870:C:T	rs7733216	5	82857870	1.37e-13	12	11
PCR_RD	2	1	5:82771383:A:G	rs994004	5	82771383	6.49e-13	43	38
PCR_RD	3	1	5:82786549:A:G	rs4558964	5	82786549	4.58e-12	9	9
PCR_RD	4	1	5:82811833:C:T	rs160183	5	82811833	1.62e-12	4	4
PCR_RD	6	1	5:82840259:C:T	rs309556	5	82840259	1.87e-20	7	7
PCR_RD	8	1	5:82856519:C:T	rs309587	5	82856519	7.11e-18	2	2
PCR_RD	9	1	5:82856713:A:G	rs3931702	5	82856713	1.48e-12	10	10
PCR_RD	10	1	5:82860025:G:T	rs10052710	5	82860025	2.69e-27	12	11
PCR_RD	11	1	5:82863336:C:G	rs34953090	5	82863336	9.68e-16	18	17
PCR_RD	12	1	5:82916626:A:G	rs35087492	5	82916626	2.49e-19	51	51
PCR_RD	13	1	5:82935601:C:T	rs17206075	5	82935601	5.27e-18	6	6
PCR_RD	16	2	6:29048689:A:T	rs3129787	6	29048689	5.78e-11	66	64
PLIC_RD	1	1	5:82861251:T:TGAGA	rs72284621	5	82861251	4.43e-12	12	11
PLIC_RD	4	2	5:139727260:A:G	rs3776089	5	139727260	1.52e-12	52	52
PLIC_RD	9	6	15:89919945:A:C	rs976560	15	89919945	5.17e-11	10	10
PLIC_RD	11	6	15:89947042:A:G	rs208829	15	89947042	2.19e-13	8	8
PLIC_RD	13	6	15:89950992:T:TCACGCCTCTCCCAGCTCC	rs143329057	15	89950992	1.06e-10	6	6
PTR_RD	3	1	5:82771383:A:G	rs994004	5	82771383	1.3e-15	43	38
PTR_RD	5	1	5:82786549:A:G	rs4558964	5	82786549	3.05e-12	9	9
PTR_RD	6	1	5:82811833:C:T	rs160183	5	82811833	1.55e-10	4	4
PTR_RD	8	1	5:82840259:C:T	rs309556	5	82840259	1.95e-20	7	7
PTR_RD	10	1	5:82848324:G:T	rs17205951	5	82848324	4.1e-10	8	8
PTR_RD	11	1	5:82856519:C:T	rs309587	5	82856519	8.58e-22	2	2
PTR_RD	12	1	5:82856713:A:G	rs3931702	5	82856713	8.4e-12	10	10
PTR_RD	13	1	5:82860025:G:T	rs10052710	5	82860025	7.5e-36	12	11
PTR_RD	15	1	5:82863336:C:G	rs34953090	5	82863336	8.64e-16	18	17
PTR_RD	16	1	5:82935601:C:T	rs17206075	5	82935601	2.69e-18	6	6
PTR_RD	17	1	5:82939810:A:G	rs17284587	5	82939810	4.31e-21	51	51
PTR_RD	21	3	6:29048689:A:T	rs3129787	6	29048689	4.14e-11	66	64
PTR_RD	23	3	6:29272012:C:T	rs3117426	6	29272012	3.63e-10	30	29
RLIC_RD	2	2	5:82728981:A:T	rs9293338	5	82728981	4.49e-12	42	38
RLIC_RD	5	2	5:82774904:A:G	rs33599	5	82774904	2.34e-12	9	9
RLIC_RD	7	2	5:82789647:A:G	rs4470745	5	82789647	1.93e-16	24	23
RLIC_RD	12	2	5:82849973:C:T	rs309589	5	82849973	4.66e-17	7	7
RLIC_RD	13	2	5:82856519:C:T	rs309587	5	82856519	1.32e-16	2	2
RLIC_RD	14	2	5:82856713:A:G	rs3931702	5	82856713	1.57e-11	10	10
RLIC_RD	15	2	5:82860025:G:T	rs10052710	5	82860025	5.44e-27	12	11
RLIC_RD	17	2	5:82863336:C:G	rs34953090	5	82863336	7.12e-13	18	17
RLIC_RD	18	2	5:82916626:A:G	rs35087492	5	82916626	9.97e-19	51	51
RLIC_RD	19	2	5:82935601:C:T	rs17206075	5	82935601	6.25e-18	6	6
SCC_RD	4	3	5:82731442:C:T	rs13166766	5	82731442	5.43e-15	42	38
SCC_RD	7	3	5:82774904:A:G	rs33599	5	82774904	3.79e-11	9	9
SCC_RD	9	3	5:82789647:A:G	rs4470745	5	82789647	7.2e-20	24	23
SCC_RD	12	3	5:82811500:A:G	rs173686	5	82811500	2.51e-10	4	4
SCC_RD	14	3	5:82819185:A:G	rs2541312	5	82819185	9.8e-13	4	3
SCC_RD	15	3	5:82826633:C:T	rs13184707	5	82826633	2.14e-10	1	1
SCC_RD	16	3	5:82849675:C:T	rs309591	5	82849675	7.15e-16	7	7
SCC_RD	17	3	5:82852514:A:T	rs61523168	5	82852514	2.82e-10	8	8
SCC_RD	18	3	5:82856519:C:T	rs309587	5	82856519	7.96e-18	2	2
SCC_RD	21	3	5:82860380:G:T	rs17205986	5	82860380	3.87e-11	1	1
SCC_RD	22	3	5:82861251:T:TGAGA	rs72284621	5	82861251	6.59e-32	12	11
SCC_RD	23	3	5:82863336:C:G	rs34953090	5	82863336	2.4e-15	18	17
SCC_RD	24	3	5:82898339:C:T	rs309571	5	82898339	5.27e-11	17	17
SCC_RD	25	3	5:82916626:A:G	rs35087492	5	82916626	3.22e-19	51	51
SCC_RD	26	3	5:82935601:C:T	rs17206075	5	82935601	7.82e-15	6	6
SCC_RD	29	4	5:139727260:A:G	rs3776089	5	139727260	1.67e-27	52	52
SCC_RD	30	4	5:139767963:C:T	rs116578164	5	139767963	5.71e-15	7	7
SCC_RD	32	4	5:139784552:C:CTGTGTGTG	rs149708665	5	139784552	4.03e-11	2	2
SCC_RD	34	4	5:139894563:C:CA	rs11377029	5	139894563	3.26e-17	65	64
SCC_RD	38	4	5:140017460:C:CGCTT	rs111503800	5	140017460	4.34e-11	7	7
SCC_RD	39	4	5:140019921:A:G	rs12517200	5	140019921	1.88e-20	89	87
SCC_RD	40	4	5:140025754:C:T	rs2563332	5	140025754	2.07e-10	57	56
SCC_RD	41	4	5:140124544:T:TC	rs79094127	5	140124544	3.09e-11	7	7
SCC_RD	53	6	7:55015505:C:T	rs6979446	7	55015505	3.66e-13	9	9
SCC_RD	57	8	9:22019673:C:G	rs518394	9	22019673	1.6e-10	64	63
SCC_RD	59	8	9:22056499:A:G	rs10120688	9	22056499	2.11e-12	87	87
SCC_RD	65	9	22:30953295:C:T	rs2267161	22	30953295	3.75e-13	4	4
SCR_RD	5	2	5:82774904:A:G	rs33599	5	82774904	1.44e-11	9	9
SCR_RD	6	2	5:82778212:C:CA	rs34503709	5	82778212	1.75e-16	43	38
SCR_RD	7	2	5:82790779:A:G	rs35447933	5	82790779	1.19e-10	1	1
SCR_RD	10	2	5:82822037:A:G	rs160184	5	82822037	9.71e-12	6	5
SCR_RD	12	2	5:82849675:C:T	rs309591	5	82849675	9.86e-14	7	7
SCR_RD	13	2	5:82856519:C:T	rs309587	5	82856519	9.38e-11	2	2
SCR_RD	15	2	5:82857870:C:T	rs7733216	5	82857870	1.84e-21	12	11
SCR_RD	16	2	5:82863336:C:G	rs34953090	5	82863336	4.74e-12	18	17
SCR_RD	17	2	5:82896856:C:T	rs62362865	5	82896856	9.63e-14	52	51
SCR_RD	18	2	5:82935601:C:T	rs17206075	5	82935601	1.04e-12	6	6
PTR_FA	2	1	5:82771383:A:G	rs994004	5	82771383	1.16e-10	43	38
PTR_FA	4	1	5:82840259:C:T	rs309556	5	82840259	1.3e-15	7	7
PTR_FA	5	1	5:82856519:C:T	rs309587	5	82856519	4.27e-16	2	2
PTR_FA	7	1	5:82860025:G:T	rs10052710	5	82860025	4.78e-28	12	11
PTR_FA	8	1	5:82866076:A:C	rs17284524	5	82866076	1.26e-17	53	52
PTR_FA	9	1	5:82870211:A:C	rs13164259	5	82870211	6.07e-13	6	6
PTR_FA	12	3	22:30953295:C:T	rs2267161	22	30953295	3.03e-10	4	4
SFO_RD	3	1	2:203877365:C:CA	rs530464314	2	203877365	1.55e-11	313	308
SFO_RD	7	2	5:82778212:C:CA	rs34503709	5	82778212	1.72e-10	43	38
SFO_RD	9	2	5:82862328:G:GA	rs35544841	5	82862328	1.32e-12	12	11
SLF_RD	1	1	5:82724809:A:C	rs6883712	5	82724809	8.26e-11	23	23
SLF_RD	3	1	5:82771383:A:G	rs994004	5	82771383	4.4e-16	43	38
SLF_RD	4	1	5:82786549:A:G	rs4558964	5	82786549	8.41e-11	9	9
SLF_RD	6	1	5:82811833:C:T	rs160183	5	82811833	1.59e-10	4	4
SLF_RD	8	1	5:82849675:C:T	rs309591	5	82849675	8.4e-17	7	7
SLF_RD	9	1	5:82856519:C:T	rs309587	5	82856519	8.77e-14	2	2
SLF_RD	10	1	5:82860025:G:T	rs10052710	5	82860025	4.04e-23	12	11
SLF_RD	11	1	5:82863336:C:G	rs34953090	5	82863336	3.34e-11	18	17
SLF_RD	12	1	5:82935601:C:T	rs17206075	5	82935601	1.68e-15	6	6
SLF_RD	13	1	5:82939810:A:G	rs17284587	5	82939810	7.44e-15	51	51
SLF_RD	14	2	5:139719991:C:T	rs4150221	5	139719991	2.48e-10	51	51
SLF_RD	17	3	6:29102861:A:G	rs3129119	6	29102861	2.91e-11	78	75
SLF_RD	26	5	16:90062009:C:G	rs62054567	16	90062009	3.53e-10	16	16
SS_RD	4	2	5:82724809:A:C	rs6883712	5	82724809	5.45e-12	23	23
SS_RD	7	2	5:82771383:A:G	rs994004	5	82771383	3.71e-18	43	38
SS_RD	8	2	5:82776301:A:G	rs6867396	5	82776301	2.04e-10	1	1
SS_RD	9	2	5:82786549:A:G	rs4558964	5	82786549	2.45e-10	9	9
SS_RD	11	2	5:82811833:C:T	rs160183	5	82811833	2.39e-12	4	4
SS_RD	12	2	5:82819185:A:G	rs2541312	5	82819185	3.59e-11	4	3
SS_RD	15	2	5:82849973:C:T	rs309589	5	82849973	3.92e-20	7	7
SS_RD	16	2	5:82856519:C:T	rs309587	5	82856519	3.53e-17	2	2
SS_RD	18	2	5:82860025:G:T	rs10052710	5	82860025	5.86e-33	12	11
SS_RD	20	2	5:82866076:A:C	rs17284524	5	82866076	1.37e-19	53	52
SS_RD	22	2	5:82935601:C:T	rs17206075	5	82935601	5.44e-19	6	6
UNC_RD	4	2	5:82724809:A:C	rs6883712	5	82724809	5.45e-12	23	23
UNC_RD	7	2	5:82771383:A:G	rs994004	5	82771383	3.71e-18	43	38
UNC_RD	8	2	5:82776301:A:G	rs6867396	5	82776301	2.04e-10	1	1
UNC_RD	9	2	5:82786549:A:G	rs4558964	5	82786549	2.45e-10	9	9
UNC_RD	11	2	5:82811833:C:T	rs160183	5	82811833	2.39e-12	4	4
UNC_RD	12	2	5:82819185:A:G	rs2541312	5	82819185	3.59e-11	4	3
UNC_RD	15	2	5:82849973:C:T	rs309589	5	82849973	3.92e-20	7	7
UNC_RD	16	2	5:82856519:C:T	rs309587	5	82856519	3.53e-17	2	2
UNC_RD	18	2	5:82860025:G:T	rs10052710	5	82860025	5.86e-33	12	11
UNC_RD	20	2	5:82866076:A:C	rs17284524	5	82866076	1.37e-19	53	52
UNC_RD	22	2	5:82935601:C:T	rs17206075	5	82935601	5.44e-19	6	6
RLIC_FA	3	1	5:82789647:A:G	rs4470745	5	82789647	4.57e-12	24	23
RLIC_FA	5	1	5:82856519:C:T	rs309587	5	82856519	1.41e-10	2	2
RLIC_FA	7	1	5:82861251:T:TGAGA	rs72284621	5	82861251	6.78e-17	12	11
RLIC_FA	8	1	5:82866076:A:C	rs17284524	5	82866076	4.54e-13	53	52
RLIC_FA	9	1	5:82870211:A:C	rs13164259	5	82870211	1.97e-10	6	6
RLIC_FA	15	5	17:28489042:C:CT	rs200678690	17	28489042	4.02e-11	465	456
SCC_FA	1	1	5:82724809:A:C	rs6883712	5	82724809	1.6e-10	23	23
SCC_FA	3	1	5:82782034:G:T	rs10045126	5	82782034	1.33e-15	40	37
SCC_FA	5	1	5:82849973:C:T	rs309589	5	82849973	1.33e-11	7	7
SCC_FA	7	1	5:82856519:C:T	rs309587	5	82856519	8.42e-13	2	2
SCC_FA	10	1	5:82861251:T:TGAGA	rs72284621	5	82861251	9.11e-24	12	11
SCC_FA	11	1	5:82863336:C:G	rs34953090	5	82863336	8.76e-12	18	17
SCC_FA	12	1	5:82898339:C:T	rs309571	5	82898339	2.12e-10	17	17
SCC_FA	13	1	5:82916626:A:G	rs35087492	5	82916626	2.09e-14	51	51
SCC_FA	14	1	5:82935601:C:T	rs17206075	5	82935601	4.02e-11	6	6
SCC_FA	19	2	5:139727260:A:G	rs3776089	5	139727260	3.55e-31	52	52
SCC_FA	20	2	5:139767963:C:T	rs116578164	5	139767963	9.5e-18	7	7
SCC_FA	22	2	5:139784552:C:CTGTGTGTG	rs149708665	5	139784552	5.39e-12	2	2
SCC_FA	24	2	5:139894563:C:CA	rs11377029	5	139894563	3.02e-19	65	64
SCC_FA	27	2	5:140017460:C:CGCTT	rs111503800	5	140017460	3.35e-13	7	7
SCC_FA	28	2	5:140019921:A:G	rs12517200	5	140019921	7.12e-21	89	87
SCC_FA	29	2	5:140025754:C:T	rs2563332	5	140025754	2.49e-10	57	56
SCC_FA	30	2	5:140048707:A:G	rs35983033	5	140048707	4.16e-12	6	6
SCC_FA	38	4	7:55012097:C:T	rs142461330	7	55012097	4.19e-14	10	10
SCC_FA	41	5	9:22056499:A:G	rs10120688	9	22056499	4.58e-12	87	87
SCC_FA	42	6	12:106476805:C:T	rs12146713	12	106476805	1.72e-10	3	3
SCC_FA	45	7	22:30953295:C:T	rs2267161	22	30953295	4.55e-13	4	4
SCC_FA	46	8	22:38450620:A:G	rs2018980	22	38450620	5.55e-11	48	48
SCR_FA	1	1	1:180905694:C:T	rs3795503	1	180905694	9.73e-11	3	3
SCR_FA	9	5	12:106443251:C:T	rs12369969	12	106443251	3.09e-10	5	5
SCR_FA	10	5	12:106476805:C:T	rs12146713	12	106476805	1.34e-14	3	3
SCR_FA	12	6	16:87225139:C:T	rs4843227	16	87225139	1.04e-16	55	52
SCR_FA	14	6	16:87237863:A:G	rs4843549	16	87237863	6.39e-11	53	51
SCR_FA	15	6	16:87245731:A:G	rs1108048	16	87245731	1.52e-13	11	11
SCR_FA	16	6	16:87249305:C:T	rs10863183	16	87249305	3.07e-10	44	43
SCR_FA	18	6	16:87261183:A:C	rs9940970	16	87261183	4e-11	21	20
ALIC_FA	1	1	2:203845341:A:T	rs370248933	2	203845341	4.31e-10	313	308
ALIC_FA	2	2	5:82861251:T:TGAGA	rs72284621	5	82861251	1.67e-10	12	11
ALIC_FA	5	3	17:44027366:G:T	rs62062797	17	44027366	5.44e-11	3822	3457
SFO_FA	4	1	5:116637138:T:TTTTTAC	rs11279114	5	116637138	1.79e-12	191	190
SFO_FA	5	1	5:116658659:C:T	rs7727800	5	116658659	1.01e-10	153	151
SLF_FA	4	2	5:82771383:A:G	rs994004	5	82771383	1.75e-12	43	38
SLF_FA	6	2	5:82849973:C:T	rs309589	5	82849973	1.2e-11	7	7
SLF_FA	7	2	5:82856519:C:T	rs309587	5	82856519	5.35e-11	2	2
SLF_FA	8	2	5:82857870:C:T	rs7733216	5	82857870	1.78e-16	12	11
SLF_FA	9	2	5:82929576:C:T	rs17284573	5	82929576	1.38e-10	6	6
SLF_FA	14	5	16:89698986:C:T	rs78961851	16	89698986	4.48e-10	6	6
SS_FA	4	3	5:82782530:C:T	rs11749904	5	82782530	4.17e-13	43	38
SS_FA	6	3	5:82841476:C:T	rs695103	5	82841476	9.32e-12	7	7
SS_FA	7	3	5:82856519:C:T	rs309587	5	82856519	2.36e-10	2	2
SS_FA	8	3	5:82860485:C:T	rs67827860	5	82860485	5.61e-21	12	11
SS_FA	9	3	5:82866076:A:C	rs17284524	5	82866076	1.33e-13	53	52
SS_FA	10	3	5:82935601:C:T	rs17206075	5	82935601	4.32e-11	6	6
UNC_FA	2	1	5:82862328:G:GA	rs35544841	5	82862328	6.69e-11	12	11
ACR_AD	1	1	5:82727859:A:T	rs10474100	5	82727859	1.03e-13	42	38
ACR_AD	3	1	5:82789647:A:G	rs4470745	5	82789647	2.31e-14	24	23
ACR_AD	7	1	5:82840259:C:T	rs309556	5	82840259	2.89e-17	7	7
ACR_AD	8	1	5:82856519:C:T	rs309587	5	82856519	2.87e-13	2	2
ACR_AD	9	1	5:82860025:G:T	rs10052710	5	82860025	1.21e-21	12	11
ACR_AD	10	1	5:82863336:C:G	rs34953090	5	82863336	1.2e-12	18	17
ACR_AD	12	1	5:82916626:A:G	rs35087492	5	82916626	3.44e-20	51	51
ACR_AD	13	1	5:82929479:C:T	rs35430475	5	82929479	1.47e-15	6	6
ALIC_AD	4	4	11:44636833:A:G	rs2303865	11	44636833	1.32e-11	6	6
Average_AD	5	3	5:82728981:A:T	rs9293338	5	82728981	6.55e-11	42	38
Average_AD	7	3	5:82789647:A:G	rs4470745	5	82789647	2.41e-12	24	23
Average_AD	8	3	5:82806972:C:T	rs10473874	5	82806972	1.01e-10	9	9
Average_AD	10	3	5:82811833:C:T	rs160183	5	82811833	2.28e-14	4	4
Average_AD	11	3	5:82819185:A:G	rs2541312	5	82819185	4.36e-13	4	3
Average_AD	14	3	5:82840259:C:T	rs309556	5	82840259	9.45e-21	7	7
Average_AD	16	3	5:82856519:C:T	rs309587	5	82856519	3.35e-17	2	2
Average_AD	19	3	5:82860025:G:T	rs10052710	5	82860025	5.6e-28	12	11
Average_AD	21	3	5:82863336:C:G	rs34953090	5	82863336	4.53e-14	18	17
Average_AD	22	3	5:82929479:C:T	rs35430475	5	82929479	1.37e-18	6	6
Average_AD	23	3	5:82939810:A:G	rs17284587	5	82939810	9.21e-20	51	51
Average_AD	26	6	11:44636547:A:G	rs7935166	11	44636547	3.16e-13	6	6
BCC_AD	6	3	5:82880398:A:G	rs71638257	5	82880398	1.08e-10	53	52
CGH_AD	2	1	5:82860485:C:T	rs67827860	5	82860485	4.72e-12	12	11
Average_FA	3	2	2:217369186:A:G	rs998102	2	217369186	8.9e-11	89	88
Average_FA	7	4	5:82724809:A:C	rs6883712	5	82724809	1.79e-11	23	23
Average_FA	9	4	5:82778212:C:CA	rs34503709	5	82778212	7.47e-18	43	38
Average_FA	11	4	5:82790779:A:G	rs35447933	5	82790779	2.55e-10	1	1
Average_FA	14	4	5:82822037:A:G	rs160184	5	82822037	4.07e-14	6	5
Average_FA	15	4	5:82826556:A:G	rs7732237	5	82826556	8.84e-11	1	1
Average_FA	16	4	5:82826633:C:T	rs13184707	5	82826633	1.14e-11	1	1
Average_FA	17	4	5:82847715:G:GC	rs141455341	5	82847715	1.82e-10	8	8
Average_FA	18	4	5:82849675:C:T	rs309591	5	82849675	1.12e-18	7	7
Average_FA	19	4	5:82856519:C:T	rs309587	5	82856519	3.78e-17	2	2
Average_FA	22	4	5:82860380:G:T	rs17205986	5	82860380	1e-11	1	1
Average_FA	23	4	5:82862328:G:GA	rs35544841	5	82862328	1.68e-32	12	11
Average_FA	24	4	5:82863336:C:G	rs34953090	5	82863336	4.58e-14	18	17
Average_FA	25	4	5:82935601:C:T	rs17206075	5	82935601	1.33e-17	6	6
Average_FA	26	4	5:82939810:A:G	rs17284587	5	82939810	3.78e-18	51	51
Average_FA	28	5	5:139719991:C:T	rs4150221	5	139719991	2.06e-10	51	51
Average_FA	30	5	5:140007596:C:CT	rs143010088	5	140007596	1.84e-10	89	87
Average_FA	33	6	6:29155749:A:G	rs3129171	6	29155749	4.05e-10	37	36
EC_AD	2	2	5:82840259:C:T	rs309556	5	82840259	1.17e-12	7	7
EC_AD	4	2	5:82856519:C:T	rs309587	5	82856519	4.34e-10	2	2
EC_AD	5	2	5:82860025:G:T	rs10052710	5	82860025	4.09e-13	12	11
EC_AD	7	2	5:82896634:T:TA	rs541815165	5	82896634	4.84e-11	51	51
EC_AD	8	2	5:82929576:C:T	rs17284573	5	82929576	1.31e-11	6	6
EC_AD	9	3	11:44636547:A:G	rs7935166	11	44636547	3.6e-12	6	6
FX_AD	2	1	3:190641109:A:G	rs12727448	3	190641109	2.26e-22	182	163
FX_AD	3	1	3:190647581:A:C	rs7616662	3	190647581	1.76e-13	73	73
FX_AD	5	3	12:106476805:C:T	rs12146713	12	106476805	9.15e-13	3	3
FX_AD	6	4	14:91988576:C:T	rs11625512	14	91988576	9.49e-13	165	159
FX_AD	8	5	16:87231499:C:T	rs12149643	16	87231499	3.82e-15	54	53
FX_AD	10	5	16:87238610:A:T	rs55807115	16	87238610	4.97e-12	59	55
FX_AD	15	7	19:55886192:A:G	rs11666276	19	55886192	1.7e-10	9	9
BCC_FA	3	1	5:82862328:G:GA	rs35544841	5	82862328	1.15e-12	12	11
BCC_FA	4	2	5:139719991:C:T	rs4150221	5	139719991	3.79e-11	51	51
BCC_FA	6	2	5:140019921:A:G	rs12517200	5	140019921	9.48e-11	89	87
GCC_AD	3	3	5:82728981:A:T	rs9293338	5	82728981	5.54e-11	42	38
GCC_AD	5	3	5:82789647:A:G	rs4470745	5	82789647	1.22e-11	24	23
GCC_AD	6	3	5:82849675:C:T	rs309591	5	82849675	7.34e-12	7	7
GCC_AD	7	3	5:82856519:C:T	rs309587	5	82856519	4.07e-12	2	2
GCC_AD	8	3	5:82858828:A:G	rs12653308	5	82858828	1.68e-16	12	11
GCC_AD	9	3	5:82863336:C:G	rs34953090	5	82863336	4.48e-10	18	17
GCC_AD	10	3	5:82929479:C:T	rs35430475	5	82929479	2.81e-13	6	6
GCC_AD	11	3	5:82931384:A:G	rs17206055	5	82931384	3.6e-13	51	51
GCC_AD	12	4	7:117600424:C:T	rs2402273	7	117600424	1.22e-10	30	30
IFO_AD	1	1	2:227149196:C:CA	rs567779929	2	227149196	5.77e-11	23	23
IFO_AD	5	3	5:82860025:G:T	rs10052710	5	82860025	7.77e-12	12	11
IFO_AD	17	7	17:44348634:C:T	rs112665297	17	44348634	1.24e-11	3612	3277
PCR_AD	2	1	5:82849675:C:T	rs309591	5	82849675	7.01e-13	7	7
PCR_AD	4	1	5:82860025:G:T	rs10052710	5	82860025	2.5e-15	12	11
PCR_AD	6	1	5:82922895:A:AT	rs66474919	5	82922895	6.31e-16	51	51
PCR_AD	7	1	5:82929479:C:T	rs35430475	5	82929479	1.05e-12	6	6
PCR_AD	11	2	6:28713950:A:AAT	rs372002372	6	28713950	2.07e-10	38	37

### Sheet: readme
######################
# IndSigSNPs.txt
# All independent significant SNPs at user defined r2
######################
No : Index of independent significant SNPs
Genomic Locus : Index of assigned genomic locus matched with table of Genomic_Risk_Loci ("GenomicRiskLoci.txt" of FUMA). Multiple independent lead SNPs can be assigned to the same genomic locus.
uniqID : Unique ID of SNPs consists of chr:position:allele1:allele2 where alleles are alphabetically ordered.
rsID : rsID based on dbSNP build 146.
chr : chromosome
pos : position on hg19
p : P-value (from the input file).
nSNPs : The number of SNPs which are in LD of the independent significant SNP given r2, including non-GWAS-tagged SNPs (which are extracted from 1000G).
nGWASSNPs : The number of GWAS-tagged SNPs which are in LD of the ind. sig. SNP given r2.
