## Supplementary_Tables for "Common genetic variation influencing human white matter microstructure": Supp_Table17_Indep_SNPs.xlsx

### Sheet: summary
Supplementary Table 17: Number of previously reported GWAS variants that can be tagged by any DTI parameters in each white matter tract
ID	Cognitive/Educational Traits	Neurodegenerative Disorders	Stroke	Glioma/Glioblastoma	Neuropsychiatric Disorders	Psychological Traits	Sleep	Smoking/Drinking	Anthropometric Traits	Bone Mineral Density	Sum_Unique_Variants
ACR	54	17	1	1	52	76	3	9	36	15	246
ALIC	37	16	3	0	28	76	3	12	11	8	171
BCC	39	15	1	3	12	67	5	3	37	7	177
CGC	54	16	0	2	52	87	3	11	9	9	217
CGH	4	0	0	3	0	1	1	2	1	1	11
CST	4	0	0	0	2	0	0	3	4	26	38
EC	36	16	2	0	7	68	3	8	16	10	155
FX	2	1	0	0	0	0	0	5	16	3	26
FXST	35	16	0	1	7	62	2	5	6	10	138
GCC	53	15	2	4	64	93	3	8	13	7	231
IFO	24	15	0	0	10	90	7	9	20	9	169
PCR	39	11	0	0	53	65	4	9	23	13	200
PLIC	21	17	1	3	10	78	7	12	14	6	161
PTR	41	2	0	2	61	31	2	12	24	9	167
RLIC	30	1	2	1	44	15	3	7	19	8	117
SCC	32	7	0	7	50	32	0	1	1	5	125
SCR	52	17	2	0	59	80	5	9	36	11	251
SFO	26	15	3	0	5	59	3	5	6	5	120
SLF	67	16	0	4	63	96	4	11	17	8	256
SS	31	0	0	2	43	14	2	6	4	4	93
UNC	4	1	0	0	0	0	1	4	17	7	33
