## Supplementary_Tables for "Common genetic variation influencing human white matter microstructure": Supp_Table18_Sumstat.xlsx

### Sheet: GWAS_summary_statistics
Supplementary Table 18: Sources of the 76 sets of publicly available GWAS summary statistics used in this study
Phenotype	ID	Consortium	URL	Reference	Number of individuals in GWAS
Alzheimer’s dementia	Alzheimer's Disease	CTGlab	https://ctg.cncr.nl/software/summary_statistics	Jansen, I.E., Savage, J.E., Watanabe, K. et al. Genome-wide meta-analysis identifies new loci and functional pathways influencing Alzheimer’s disease risk. Nat Genet 51, 404–413 (2019). https://doi.org/10.1038/s41588-018-0311-9	455258
ADHD	ADHD	Psychiatric Genomics Consortium (PGC)	https://www.med.unc.edu/pgc/results-and-downloads	Ditte Demontis et al. Discovery Of The First Genome-Wide Significant Risk Loci For ADHD. Nat Genet. 2018	55374
Amyotrophic lateral sclerosis	ALS/Amyotrophic_Lateral_Sclerosis	Project MinE	http://databrowser.projectmine.com/	Genome-wide association analyses identify new risk variants and the genetic architecture of amyotrophic lateral sclerosis W. van Rheenen et al., Nature Genetics, 2016	36052
Automobile_Speeding_Propensity	Automobile_Speeding	Social Science Genetic Association Consortium (SSGAC)	https://www.thessgac.org/data	Karlsson Linnér et al. (2018). Genome-wide association analyses of risk tolerance and risky behaviors in over one million individuals identify hundreds of loci and shared genetic influences. Forthcoming Nature Genetics.	404291
Bipolar Disorder	Bipolar_Disorder	Psychiatric Genomics Consortium (PGC)	https://www.med.unc.edu/pgc/results-and-downloads	Bipolar Disorder and Schizophrenia Working Group of the Psychiatric Genomics Consortium, 2018. Genomic Dissection of bipolcellar disorder and schizophrenia, including 28 subphenotypes. Cell 173. https://doi.org/10.1016/j.cell.2018.05.046	41653
Body Mass Index	BMI	Genetic Investigation of ANthropometric Traits Consortium (GIANT)	https://portals.broadinstitute.org/collaboration/giant/index.php/GIANT_consortium_data_files	Yengo L, Sidorenko J, Kemper KE, Zheng Z, Wood AR, Weedon MN, Frayling TM, Hirschhorn J, Yang J, Visscher PM, GIANT Consortium. (2018). Meta-analysis of genome-wide association studies for height and body mass index in ~700,000 individuals of European ancestry. Biorxiv.	700000
Continuous Chronotype	Chronotype	International Sleep Genetic Epidemiology Consortium (ISGEC)	https://sleepgenetics.org/downloads/	Lane et al., Genome-wide association analysis identifies novel loci for chronotype in 100,420 individuals from the UK Biobank 2016 (PMID:26955885)	100420
General_Cognitive_Function	General_Cognitive_Function	Centre for Cognitive Ageing and Cognitive Epidemiology (CCACE)	https://www.ccace.ed.ac.uk/node/335	Davies et al. Study of 300,486 individuals identifies 148 independent genetic loci influencing general cognitive function. Nature Communications (2018) 9, 2098	282014
Cognitive performance	Cognitive_Performance	Social Science Genetic Association Consortium (SSGAC)	https://www.thessgac.org/data	Lee et al. (2018). Gene discovery and polygenic prediction from a 1.1-million-person GWAS of educational attainment. Nature Genetics, 50(8), 1112-1121. doi: 10.1038/s41588-018-0147-3	257828
five major psychiatric disorders	Cross_Disorder	Psychiatric Genomics Consortium (PGC)	https://www.med.unc.edu/pgc/results-and-downloads	Identification of risk loci with shared effects on five major psychiatric disorders: a genome-wide analysis.	61220
Excessive Daytime Sleepiness	Daytime_Sleepness	International Sleep Genetic Epidemiology Consortium (ISGEC)	https://sleepgenetics.org/downloads/	Lane et al., Genome-wide association analyses of sleep disturbance traits identify new loci and highlight shared genetics with neuropsychiatric and metabolic traits 2017 (PMID:27992416)	112586
Dozing	Dozing	CTGlab	https://ctg.cncr.nl/software/summary_statistics	Jansen PR, Watanabe K, Stringer S, Skene N, Bryois J, Hammerschlag AR, de Leeuw CA, Benjamins JS, Muñoz-Manchado AB, Nagel M, Savage JE, Tiemeier H, White T; 23andMe Research Team, Tung JY, Hinds DA, Vacic V, Wang X, Sullivan PF, van der Sluis S, Polderman TJC, Smit AB, Hjerling-Leffler J, Van Someren EJW, Posthuma D. Genome-wide analysis of insomnia in 1,331,010 individuals identifies new risk l…	1331010
Gettingup	Gettingup	CTGlab	https://ctg.cncr.nl/software/summary_statistics	Jansen PR, Watanabe K, Stringer S, Skene N, Bryois J, Hammerschlag AR, de Leeuw CA, Benjamins JS, Muñoz-Manchado AB, Nagel M, Savage JE, Tiemeier H, White T; 23andMe Research Team, Tung JY, Hinds DA, Vacic V, Wang X, Sullivan PF, van der Sluis S, Polderman TJC, Smit AB, Hjerling-Leffler J, Van Someren EJW, Posthuma D. Genome-wide analysis of insomnia in 1,331,010 individuals identifies new risk l…	1331010
Morningness	Morningness	CTGlab	https://ctg.cncr.nl/software/summary_statistics	Jansen PR, Watanabe K, Stringer S, Skene N, Bryois J, Hammerschlag AR, de Leeuw CA, Benjamins JS, Muñoz-Manchado AB, Nagel M, Savage JE, Tiemeier H, White T; 23andMe Research Team, Tung JY, Hinds DA, Vacic V, Wang X, Sullivan PF, van der Sluis S, Polderman TJC, Smit AB, Hjerling-Leffler J, Van Someren EJW, Posthuma D. Genome-wide analysis of insomnia in 1,331,010 individuals identifies new risk l…	1331010
Sleep Duration	Sleep_Duration	CTGlab	https://ctg.cncr.nl/software/summary_statistics	Jansen PR, Watanabe K, Stringer S, Skene N, Bryois J, Hammerschlag AR, de Leeuw CA, Benjamins JS, Muñoz-Manchado AB, Nagel M, Savage JE, Tiemeier H, White T; 23andMe Research Team, Tung JY, Hinds DA, Vacic V, Wang X, Sullivan PF, van der Sluis S, Polderman TJC, Smit AB, Hjerling-Leffler J, Van Someren EJW, Posthuma D. Genome-wide analysis of insomnia in 1,331,010 individuals identifies new risk l…	1331010
Snoring	Snoring	CTGlab	https://ctg.cncr.nl/software/summary_statistics	Jansen PR, Watanabe K, Stringer S, Skene N, Bryois J, Hammerschlag AR, de Leeuw CA, Benjamins JS, Muñoz-Manchado AB, Nagel M, Savage JE, Tiemeier H, White T; 23andMe Research Team, Tung JY, Hinds DA, Vacic V, Wang X, Sullivan PF, van der Sluis S, Polderman TJC, Smit AB, Hjerling-Leffler J, Van Someren EJW, Posthuma D. Genome-wide analysis of insomnia in 1,331,010 individuals identifies new risk l…	1331010
Napping	Napping	CTGlab	https://ctg.cncr.nl/software/summary_statistics	Jansen PR, Watanabe K, Stringer S, Skene N, Bryois J, Hammerschlag AR, de Leeuw CA, Benjamins JS, Muñoz-Manchado AB, Nagel M, Savage JE, Tiemeier H, White T; 23andMe Research Team, Tung JY, Hinds DA, Vacic V, Wang X, Sullivan PF, van der Sluis S, Polderman TJC, Smit AB, Hjerling-Leffler J, Van Someren EJW, Posthuma D. Genome-wide analysis of insomnia in 1,331,010 individuals identifies new risk l…	1331010
Neuroticism_Depressed_affect_subcluster	Neuroticism_Depressed_Affect	CTGlab	https://ctg.cncr.nl/software/summary_statistics	Nagel M, Jansen PR, Stringer S, Watanabe K, de Leeuw CA, Bryois J, Savage JE, Hammerschlag AR, Skene N, Muñoz-Manchado AB, the 23andMe Research Team, White TJH, Tiemeier H, Linnarsson S, Hjerling-Leffler J, Polderman TJC, Sullivan PF, van der Sluis S, Posthuma D. Meta-Analysis of Genome-wide Association Studies for Neuroticism in 449,484 Individuals Identifies Novel Genetic Loci and Pathways. Nat…	357957
Depression	Depression	CTGlab	https://ctg.cncr.nl/software/summary_statistics	Nagel M, Jansen PR, Stringer S, Watanabe K, de Leeuw CA, Bryois J, Savage JE, Hammerschlag AR, Skene N, Muñoz-Manchado AB, the 23andMe Research Team, White TJH, Tiemeier H, Linnarsson S, Hjerling-Leffler J, Polderman TJC, Sullivan PF, van der Sluis S, Posthuma D. Meta-Analysis of Genome-wide Association Studies for Neuroticism in 449,484 Individuals Identifies Novel Genetic Loci and Pathways. Nat…	381455
depressive symptoms	Depressive_Symptoms	Social Science Genetic Association Consortium (SSGAC)	https://www.thessgac.org/data	Okbay et al. (2016), Genetic variants associated with subjective well-being, depressive symptoms, and neuroticism identified through genome-wide analyses. Nature Genetics, 48(6), 624-633. doi: 10.1038/ng.3552	161460
DRINKS_PER_WEEK	Drinking	Social Science Genetic Association Consortium (SSGAC)	https://www.thessgac.org/data	Karlsson Linnér et al. (2018). Genome-wide association analyses of risk tolerance and risky behaviors in over one million individuals identify hundreds of loci and shared genetic influences. Forthcoming Nature Genetics.	414343
educational attainment	Education	Social Science Genetic Association Consortium (SSGAC)	https://www.thessgac.org/data	Lee et al. (2018). Gene discovery and polygenic prediction from a 1.1-million-person GWAS of educational attainment. Nature Genetics, 50(8), 1112-1121. doi: 10.1038/s41588-018-0147-3	766345
Years of education	EduYears	Social Science Genetic Association Consortium (SSGAC)	https://www.thessgac.org/data	Rietveld et al. (2013), GWAS of 126,559 Individuals Identifies Genetic Variants Associated with Educational Attainment. Science, 340(6139), 1467-1471. doi: 10.1126/science.1235488	126559
ENIGMA2_ICV	ICV	ENIGMA	http://enigma.ini.usc.edu/research/download-enigma-gwas-results/	Hibar, D., Stein, J., Renteria, M. et al. Common genetic variants influence human subcortical brain structures. Nature 520, 224–229 (2015). https://doi.org/10.1038/nature14101	30717
ENIGMA2_MeanAccumbens	Accumbens	ENIGMA	http://enigma.ini.usc.edu/research/download-enigma-gwas-results/	Hibar, D., Stein, J., Renteria, M. et al. Common genetic variants influence human subcortical brain structures. Nature 520, 224–229 (2015). https://doi.org/10.1038/nature14101	30717
ENIGMA2_MeanCaudate	Caudate	ENIGMA	http://enigma.ini.usc.edu/research/download-enigma-gwas-results/	Hibar, D., Stein, J., Renteria, M. et al. Common genetic variants influence human subcortical brain structures. Nature 520, 224–229 (2015). https://doi.org/10.1038/nature14101	30717
ENIGMA2_MeanHippocampus	Hippocampus	ENIGMA	http://enigma.ini.usc.edu/research/download-enigma-gwas-results/	Hibar, D., Stein, J., Renteria, M. et al. Common genetic variants influence human subcortical brain structures. Nature 520, 224–229 (2015). https://doi.org/10.1038/nature14101	30717
ENIGMA2_MeanPallidum	Pallidum	ENIGMA	http://enigma.ini.usc.edu/research/download-enigma-gwas-results/	Hibar, D., Stein, J., Renteria, M. et al. Common genetic variants influence human subcortical brain structures. Nature 520, 224–229 (2015). https://doi.org/10.1038/nature14101	30717
ENIGMA2_MeanPutamen	Putamen	ENIGMA	http://enigma.ini.usc.edu/research/download-enigma-gwas-results/	Hibar, D., Stein, J., Renteria, M. et al. Common genetic variants influence human subcortical brain structures. Nature 520, 224–229 (2015). https://doi.org/10.1038/nature14101	30717
ENIGMA2_MeanThalamus	Thalamus	ENIGMA	http://enigma.ini.usc.edu/research/download-enigma-gwas-results/	Hibar, D., Stein, J., Renteria, M. et al. Common genetic variants influence human subcortical brain structures. Nature 520, 224–229 (2015). https://doi.org/10.1038/nature14101	30717
EVER_SMOKER	Ever_Smoker	Social Science Genetic Association Consortium (SSGAC)	https://www.thessgac.org/data	Karlsson Linnér et al. (2018). Genome-wide association analyses of risk tolerance and risky behaviors in over one million individuals identify hundreds of loci and shared genetic influences. Forthcoming Nature Genetics.	518633
Insomnia	Insomnia	CTGlab	https://ctg.cncr.nl/software/summary_statistics	Jansen PR, Watanabe K, Stringer S, Skene N, Bryois J, Hammerschlag AR, de Leeuw CA, Benjamins JS, Muñoz-Manchado AB, Nagel M, Savage JE, Tiemeier H, White T; 23andMe Research Team, Tung JY, Hinds DA, Vacic V, Wang X, Sullivan PF, van der Sluis S, Polderman TJC, Smit AB, Hjerling-Leffler J, Van Someren EJW, Posthuma D. Genome-wide analysis of insomnia in 1,331,010 individuals identifies new risk l…	1331010
Intelligence	Intelligence	CTGlab	https://ctg.cncr.nl/software/summary_statistics	Savage JE, Jansen PR, Stringer S, Watanabe K, Bryois J, de Leeuw CA, Nagel M, Awasthi S, Barr PB, Coleman JRI, Grasby KL, Hammerschlag AR, Kaminski J, Karlsson R, Krapohl E, Lam M, Nygaard M, Reynolds CA, Trampush JW, Young H, Zabaneh D, Hägg S, Hansell NK, Karlsson IK, Linnarsson S, Montgomery GW, Munoz-Manchado AB, Quinlan EB, Schumann G, Skene N, Webb BT, White T, Arking DE, Attix DK, Avramopo…	269867
major depressive disorder	MDD/Major_Depressive_Disorder	Psychiatric Genomics Consortium (PGC)	https://www.med.unc.edu/pgc/results-and-downloads	PGC-MDD2, Wray, Ripke, Mattheisen, Trzaskowski et al. (2018) Genome-wide association analyses identify 44 risk variants and refine the genetic architecture of major depression. Nature Genetics, 2018.	173005
Conscientiousness	NEO_Conscientiousness	Genetics of Personality Consortium (GPC)	http://www.tweelingenregister.org/GPC/	De Moor et al. (2012). Meta-analysis of genome-wide association studies for personality. Molecular Psychiatry, 17, 337-349	17375
Openness to Experience	NEO_Openness	Genetics of Personality Consortium (GPC)	http://www.tweelingenregister.org/GPC/	De Moor et al. (2012). Meta-analysis of genome-wide association studies for personality. Molecular Psychiatry, 17, 337-349	17375
Neuroticism (subcluster neuro_f2030)	Neuro_Guilt	CTGlab	https://ctg.cncr.nl/software/summary_statistics	Nagel M, Watanabe K, Stringer S, Posthuma D, van der Sluis S. Item-level analyses reveal genetic heterogeneity in neuroticism. Nat Commun. 2018 Mar 2;9(1):913.	373380
Neuroticism (subcluster neuro_f1950_HURT)	Neuro_HURT	CTGlab	https://ctg.cncr.nl/software/summary_statistics	Nagel M, Watanabe K, Stringer S, Posthuma D, van der Sluis S. Item-level analyses reveal genetic heterogeneity in neuroticism. Nat Commun. 2018 Mar 2;9(1):905.	372047
Neuroticism (subcluster neuro_f1940_IRR)	Neuro_Irritable	CTGlab	https://ctg.cncr.nl/software/summary_statistics	Nagel M, Watanabe K, Stringer S, Posthuma D, van der Sluis S. Item-level analyses reveal genetic heterogeneity in neuroticism. Nat Commun. 2018 Mar 2;9(1):907.	366726
Neuroticism (subcluster neuro_f1960_FED)	Neuro_Fedup	CTGlab	https://ctg.cncr.nl/software/summary_statistics	Nagel M, Watanabe K, Stringer S, Posthuma D, van der Sluis S. Item-level analyses reveal genetic heterogeneity in neuroticism. Nat Commun. 2018 Mar 2;9(1):907.	366726
Neuroticism (subcluster neuro_f2020)	Neuro_Lonely	CTGlab	https://ctg.cncr.nl/software/summary_statistics	Nagel M, Watanabe K, Stringer S, Posthuma D, van der Sluis S. Item-level analyses reveal genetic heterogeneity in neuroticism. Nat Commun. 2018 Mar 2;9(1):912.	376352
Neuroticism (subcluster neuro_f1930_MIS)	Neuro_Miserable	CTGlab	https://ctg.cncr.nl/software/summary_statistics	Nagel M, Watanabe K, Stringer S, Posthuma D, van der Sluis S. Item-level analyses reveal genetic heterogeneity in neuroticism. Nat Commun. 2018 Mar 2;9(1):906.	376097
Neuroticism (subcluster neuro_f1920_MOOD)	Neuro_Mood	CTGlab	https://ctg.cncr.nl/software/summary_statistics	Nagel M, Watanabe K, Stringer S, Posthuma D, van der Sluis S. Item-level analyses reveal genetic heterogeneity in neuroticism. Nat Commun. 2018 Mar 2;9(1):905.	373733
Neuroticism (subcluster neuro_f2010)	Neuro_Suffer_nerves	CTGlab	https://ctg.cncr.nl/software/summary_statistics	Nagel M, Watanabe K, Stringer S, Posthuma D, van der Sluis S. Item-level analyses reveal genetic heterogeneity in neuroticism. Nat Commun. 2018 Mar 2;9(1):911.	367725
Neuroticism (subcluster sum_score)	Neuro_Sum_Score	CTGlab	https://ctg.cncr.nl/software/summary_statistics	Nagel M, Watanabe K, Stringer S, Posthuma D, van der Sluis S. Item-level analyses reveal genetic heterogeneity in neuroticism. Nat Commun. 2018 Mar 2;9(1):914.	380506
Neuroticism (subcluster neuro_f1990_TENSE)	Neuro_Tense	CTGlab	https://ctg.cncr.nl/software/summary_statistics	Nagel M, Watanabe K, Stringer S, Posthuma D, van der Sluis S. Item-level analyses reveal genetic heterogeneity in neuroticism. Nat Commun. 2018 Mar 2;9(1):909.	371318
Neuroticism (subcluster neuro_f1970_NERV-FEEL)	Neuro_Feel_nervous	CTGlab	https://ctg.cncr.nl/software/summary_statistics	Nagel M, Watanabe K, Stringer S, Posthuma D, van der Sluis S. Item-level analyses reveal genetic heterogeneity in neuroticism. Nat Commun. 2018 Mar 2;9(1):909.	371318
Neuroticism (subcluster neuro_f1980_WORRY)	Neuro_Worry	CTGlab	https://ctg.cncr.nl/software/summary_statistics	Nagel M, Watanabe K, Stringer S, Posthuma D, van der Sluis S. Item-level analyses reveal genetic heterogeneity in neuroticism. Nat Commun. 2018 Mar 2;9(1):908.	372869
Neuroticism (subcluster neuro_f2000_WORR-EMB)	Neuro_Worry_Emb	CTGlab	https://ctg.cncr.nl/software/summary_statistics	Nagel M, Watanabe K, Stringer S, Posthuma D, van der Sluis S. Item-level analyses reveal genetic heterogeneity in neuroticism. Nat Commun. 2018 Mar 2;9(1):910.	367725
Neuroticism	Neuroticism	CTGlab	https://ctg.cncr.nl/software/summary_statistics	Nagel M, Jansen PR, Stringer S, Watanabe K, de Leeuw CA, Bryois J, Savage JE, Hammerschlag AR, Skene N, Muñoz-Manchado AB, the 23andMe Research Team, White TJH, Tiemeier H, Linnarsson S, Hjerling-Leffler J, Polderman TJC, Sullivan PF, van der Sluis S, Posthuma D. Meta-Analysis of Genome-wide Association Studies for Neuroticism in 449,484 Individuals Identifies Novel Genetic Loci and Pathways. Nat…	390278
Verbal_Numerical_Reasoning	Numerical_Reasoning	Centre for Cognitive Ageing and Cognitive Epidemiology (CCACE)	https://www.ccace.ed.ac.uk/node/335	Davies et al. Study of 300,486 individuals identifies 148 independent genetic loci influencing general cognitive function. Nature Communications (2018) 9, 2098; doi:10.1038/s41467-018-04362-x	168033
Reaction_Time	Reaction_Time	Centre for Cognitive Ageing and Cognitive Epidemiology (CCACE)	https://www.ccace.ed.ac.uk/node/335	Davies et al. Study of 300,486 individuals identifies 148 independent genetic loci influencing general cognitive function. Nature Communications (2018) 9, 2098; doi:10.1038/s41467-018-04362-x	330069
risk tolerance	General_Risk_Tolerance	Social Science Genetic Association Consortium (SSGAC)	https://www.thessgac.org/data	Karlsson Linnér et al. (2018). Genome-wide association analyses of risk tolerance and risky behaviors in over one million individuals identify hundreds of loci and shared genetic influences. Forthcoming Nature Genetics.	466571
the first PC of the four risky behaviors	Risky_behaviors_PC1	Social Science Genetic Association Consortium (SSGAC)	https://www.thessgac.org/data	Karlsson Linnér et al. (2018). Genome-wide association analyses of risk tolerance and risky behaviors in over one million individuals identify hundreds of loci and shared genetic influences. Forthcoming Nature Genetics.	315894
Schizophrenia	SCZ/Schizophrenia	CLOZUK and Psychiatric Genomics Consortium (PGC)	https://walters.psycm.cf.ac.uk/	Pardiñas, A.F., Holmans, P., Pocklington, A.J. et al. Common schizophrenia alleles are enriched in mutation-intolerant genes and in regions under strong background selection. Nat Genet 50, 381–389 (2018). https://doi.org/10.1038/s41588-018-0059-2	105318
Neuroticism_Worry_subcluster	Neuroticism_Worry	CTGlab	https://ctg.cncr.nl/software/summary_statistics	Nagel M, Jansen PR, Stringer S, Watanabe K, de Leeuw CA, Bryois J, Savage JE, Hammerschlag AR, Skene N, Muñoz-Manchado AB, the 23andMe Research Team, White TJH, Tiemeier H, Linnarsson S, Hjerling-Leffler J, Polderman TJC, Sullivan PF, van der Sluis S, Posthuma D. Meta-Analysis of Genome-wide Association Studies for Neuroticism in 449,484 Individuals Identifies Novel Genetic Loci and Pathways. Nat…	348219
Subjective well-being	Subjective_well_being	Social Science Genetic Association Consortium (SSGAC)	https://www.thessgac.org/data	Turley et al. (2018). Multi-trait analysis of genome-wide association summary statistics using MTAG. Nature Genetics, 50, 229-237. doi: 10.1038/s41588-017-0009-4	298420
Undersleeper	Undersleeper	University of Exeter Medical School	http://www.t2diabetesgenes.org/data/	Jones SE, Tyrrell J, Wood AR, Beaumont RN, Ruth KS, Tuke MA, Yaghootkar H et al. (2016). Genome-wide association analyses in 128,266 individuals identifies new morningness and sleep duration loci. PLOS Genetics (Accepted). DOI 10.1371/journal.pgen.1006125	128266
Type 2 diabetes	T2D	Program in Complex Trait Genomics, IMB, University of Queensland	https://cnsgenomics.com/content/data	Xue, A., Wu, Y., Zhu, Z. et al. Genome-wide association analyses identify 143 risk variants and putative regulatory mechanisms for type 2 diabetes. Nat Commun 9, 2941 (2018). https://doi.org/10.1038/s41467-018-04951-w	659316
FEV	FEV	LD Hub	ftp://ftp.ebi.ac.uk/pub/databases/gwas/summary_statistics/ShrineN_30804560_GCST007432/Shrine_30804560_FEV1_meta-analysis.txt.gz	Shrine, N., Guyatt, A.L., Erzurumluoglu, A.M. et al. New genetic signals for lung function highlight pathways and chronic obstructive pulmonary disease associations across multiple ancestries. Nat Genet 51, 481–493 (2019). https://doi.org/10.1038/s41588-018-0321-7	400102
FVC	FVC	LD Hub	ftp://ftp.ebi.ac.uk/pub/databases/gwas/summary_statistics/ShrineN_30804560_GCST007429/Shrine_30804560_FVC_meta-analysis.txt.gz	Shrine, N., Guyatt, A.L., Erzurumluoglu, A.M. et al. New genetic signals for lung function highlight pathways and chronic obstructive pulmonary disease associations across multiple ancestries. Nat Genet 51, 481–493 (2019). https://doi.org/10.1038/s41588-018-0321-7	400102
FEV/FVC ratio	FEV/FVC	LD Hub	ftp://ftp.ebi.ac.uk/pub/databases/gwas/summary_statistics/ShrineN_30804560_GCST007431/Shrine_30804560_FEV1_to_FVC_RATIO_meta-analysis.txt.gz	Shrine, N., Guyatt, A.L., Erzurumluoglu, A.M. et al. New genetic signals for lung function highlight pathways and chronic obstructive pulmonary disease associations across multiple ancestries. Nat Genet 51, 481–493 (2019). https://doi.org/10.1038/s41588-018-0321-7	400102
Vascular/heart problems diagnosed by doctor: High blood pressure	High_Blood_Pressure	CTGlab	https://atlas.ctglab.nl/ukb2_sumstats/6150_4_logistic.EUR.sumstats.MACfilt.txt.gz	https://atlas.ctglab.nl	385699
Number of self-reported non-cancer illnesses	Non_Cancer_Illnesses	CTGlab	https://atlas.ctglab.nl/ukb2_sumstats/f.135.0.0_res.EUR.sumstats.MACfilt.txt.gz	https://atlas.ctglab.nl	386581
Number of treatments/medications taken	Number_of _Treatments	CTGlab	https://atlas.ctglab.nl/ukb2_sumstats/f.137.0.0_res.EUR.sumstats.MACfilt.txt.gz	https://atlas.ctglab.nl	386581
Job involves heavy manual or physical work	Manual_or_Physical_Work	CTGlab	https://atlas.ctglab.nl/ukb2_sumstats/f.816.0.0_res.EUR.sumstats.MACfilt.txt.gz	https://atlas.ctglab.nl	220789
Coronary artery disease	CAD/Coronary_Artery_Disease	http://coruscant.itmat.upenn.edu/	http://coruscant.itmat.upenn.edu/data/SiewertEA_bivarStats.tar.gz	Siewert KM and Voight BF. Bivariate Genome-Wide Association Scan Identifies 6 Novel Loci Associated With Lipid Levels and Coronary Artery Disease. Circ Genom Precis Med. 2018 Dec;11(12):e002239.	547261
Bone mineral density	Bone_Mineral_Density	GEnetic Factors for OSteoporosis Consortium	http://www.gefos.org/sites/default/files/BEurope-Bmd-As-C-Gwas-SumStats.txt_0.gz	Rivadeneira, F., Styrkársdottir, U., Estrada, K. et al. Twenty bone-mineral-density loci identified by large-scale meta-analysis of genome-wide association studies. Nat Genet 41, 1199–1206 (2009). https://doi.org/10.1038/ng.446	142487															1.4926	1.9184	1.1316		43391	43476
Heel bone mineral density	Heel_Bone_Mineral_Density	GRASP: Genome-Wide Repository of Associations Between SNPs and Phenotypes	https://grasp.nhlbi.nih.gov/downloads/ResultsMarch2019/2018_Kim/BMD_v3_SumStats.txt.zip	Kim SK (2019) Correction: Identification of 613 new loci associated with heel bone mineral density and a polygenic risk score for bone mineral density, osteoporosis and fracture. PLOS ONE 14(3): e0213962	394929															2.0855	3.1294	1.3772		43690	43777
White Matter Hyperintensitie	White_Matter_Hyperintensitie	International Stroke Genetic Consortium (ISGC)	https://personal.broadinstitute.org/mvon/Traylor.et.al.2018.WMH.txt.zip	Genetic variation in PLEKHG1 is associated with white matter hyperintensities (n = 11,226) Matthew Traylor, Daniel J. Tozer, Iain D. Croall, Danuta M. Lisiecka Ford, Abiodun Olubunmi Olorunda, Giorgio Boncoraglio, Martin Dichgans, Robin Lemmens, Jonathan Rosand, Natalia S. Rost, Peter M. Rothwell, Cathie L.M. Sudlow, Vincent Thijs, Loes Rutten-Jacobs, Hugh S. Markus Neurology Feb 2019, 92 (8) e74…	11226
Any stroke	Any_Stroke	MEGASTROKE consortium	https://www.megastroke.org/	Malik et al. Multiancestry genome-wide association study of 520,000 subjects identifies 32 loci associated with stroke and stroke subtypes, Nature Genetics, 2018, 50 : 524-537. doi:10.1038/s41588-018-0058-3 [PubMed ID: 29531354]	446696
Any ischemic stroke	Any_Ischemic_Stroke	MEGASTROKE consortium	https://www.megastroke.org/	Malik et al. Multiancestry genome-wide association study of 520,000 subjects identifies 32 loci associated with stroke and stroke subtypes, Nature Genetics, 2018, 50 : 524-537. doi:10.1038/s41588-018-0058-3 [PubMed ID: 29531354]	446696
Large artery stroke	Large_Artery_Stroke	MEGASTROKE consortium	https://www.megastroke.org/	Malik et al. Multiancestry genome-wide association study of 520,000 subjects identifies 32 loci associated with stroke and stroke subtypes, Nature Genetics, 2018, 50 : 524-537. doi:10.1038/s41588-018-0058-3 [PubMed ID: 29531354]	446696
Cardioembolic stroke	Cardioembolic_Stroke	MEGASTROKE consortium	https://www.megastroke.org/	Malik et al. Multiancestry genome-wide association study of 520,000 subjects identifies 32 loci associated with stroke and stroke subtypes, Nature Genetics, 2018, 50 : 524-537. doi:10.1038/s41588-018-0058-3 [PubMed ID: 29531354]	446696
Small vessel stroke	Small_Vessel_Stroke	MEGASTROKE consortium	https://www.megastroke.org/	Malik et al. Multiancestry genome-wide association study of 520,000 subjects identifies 32 loci associated with stroke and stroke subtypes, Nature Genetics, 2018, 50 : 524-537. doi:10.1038/s41588-018-0058-3 [PubMed ID: 29531354]	446696
Height	Height	GIANT consortium	https://portals.broadinstitute.org/collaboration/giant/index.php/Main_Page	Yengo L, Sidorenko J, Kemper KE, Zheng Z, Wood AR, Weedon MN, Frayling TM, Hirschhorn J, Yang J, Visscher PM, GIANT Consortium. (2018). Meta-analysis of genome-wide association studies for height and body mass index in ~700,000 individuals of European ancestry. Biorxiv.	700000
