## Supplementary_Tables for "Common genetic variation influencing human white matter microstructure": Supp_Table23_LCV.xlsx

### Sheet: LCV
Supplementary Table 23: Significant trait pairs in latent causal variable model (n=33,292 subjects)
Trait1	Trait2	P-value	Adjusted_FDR	Rho	Rho_se	GCP	GCP_se
High_Blood_Pressure	EC_AD	3.32693e-06	0.000346853	0.201179	0.0620569	0.670582	0.204592
High_Blood_Pressure	SCR_MD	2.15636e-05	0.00201557	0.164347	0.047306	0.665617	0.222711
Insomnia	SFO_PC2	2.11099e-48	3.81479e-45	0.267225	0.128968	-0.922397	0.0633173
Undersleeper	UNC_PC5	7.09054e-08	9.22565e-06	-0.128063	0.0689009	-0.637474	0.224506
Neuroticism_Worry	PLIC_PC4	8.3536e-17	2.61939e-14	-0.219783	0.0922652	-0.743343	0.159686
