## Supplementary_Tables for "Common genetic variation influencing human white matter microstructure": Supp_Table32_HMAGMA_Overlap_ROI.xlsx

### Sheet: summary
Supplementary Table 32: Number of overlapped genes between 57 complex traits and 21 white matter tracts
ID	ACR	ALIC	BCC	CGC	CGH	CST	EC	FX	FXST	GCC	IFO	PCR	PLIC	PTR	RLIC	SCC	SCR	SFO	SLF	SS	UNC
Schizophrenia	71	42	30	71	18	6	68	11	39	56	25	59	38	61	52	61	65	28	80	41	7
Alzheimer's Disease	5	7	1	0	0	1	3	0	1	7	0	1	9	5	1	10	0	4	5	2	0
ADHD	4	9	0	10	0	0	16	4	12	2	0	2	8	3	2	0	1	5	1	0	1
Multiple_Sclerosis	15	3	0	8	0	0	4	0	4	8	0	18	0	22	17	17	15	0	23	21	0
Parkinson's Disease	25	21	22	24	14	0	27	2	19	25	20	18	15	13	12	17	22	20	25	10	3
Bipolar_Disorder	31	10	9	16	2	2	13	1	2	23	2	26	4	23	25	25	27	3	25	18	2
Major_Depressive_Disorder	20	9	4	28	2	0	28	2	19	18	11	23	11	24	24	26	23	3	25	18	1
Autism_Spectrum_Disorder	21	19	20	20	11	0	26	1	19	19	27	14	14	10	9	14	20	19	21	7	0
Amyotrophic_Lateral_Sclerosis	13	13	11	11	9	0	11	1	11	11	11	8	9	4	3	5	11	11	11	3	0
Any_Ischemic_Stroke	0	0	2	1	0	0	0	0	0	2	0	0	1	0	0	1	0	0	0	0	0
Any_Stroke	1	1	2	1	0	0	1	0	0	2	0	1	2	1	1	1	1	1	1	1	1
Automobile_Speeding	21	17	17	18	11	0	19	0	20	19	18	12	11	10	8	8	17	17	22	8	0
BMI	10	7	4	11	1	0	19	5	7	8	11	13	9	11	9	9	12	4	8	8	5
Bone_Mineral_Density	24	15	18	27	8	2	31	0	23	19	21	13	12	12	6	18	17	14	18	10	3
Cognitive_Function	35	26	17	38	12	0	34	2	31	30	18	26	16	24	25	26	32	17	34	22	1
Cognitive_Performance	28	20	12	28	7	0	28	4	29	25	10	22	15	20	17	25	25	10	26	16	2
Coronary_Artery_Disease	1	0	0	4	0	0	0	0	1	0	1	0	0	1	0	0	0	0	4	1	0
Drinking	14	14	14	18	7	0	14	0	14	14	14	7	8	3	2	4	13	14	18	1	0
Education	26	22	17	30	11	4	37	5	34	21	16	18	19	16	14	14	22	17	26	16	3
FEV	43	24	20	35	8	5	38	0	27	31	20	40	13	41	30	37	46	18	51	31	2
FEV/FVC	29	8	3	14	3	1	17	2	5	15	10	31	3	31	29	29	30	2	34	25	2
FVC	49	26	25	33	9	6	32	0	23	34	17	36	14	40	29	31	43	20	49	30	3
General_Risk_Tolerance	8	5	0	7	0	0	5	0	1	8	4	9	0	9	7	11	9	0	9	7	0
Gettingup	12	13	12	12	9	0	12	0	13	12	12	7	12	4	4	8	12	12	12	2	0
Heel_Bone_Mineral_Density	75	31	34	56	19	2	63	5	41	51	32	56	30	56	44	46	61	26	61	42	10
Height	75	29	42	48	16	6	48	12	30	54	24	52	34	46	41	49	57	21	54	41	14
High_Blood_Pressure	10	6	7	7	4	0	9	1	9	8	4	9	4	8	6	6	8	4	10	8	3
ICV	1	1	1	1	1	0	1	0	1	1	1	1	1	0	0	1	1	1	1	0	0
Insomnia	5	2	1	5	1	0	1	0	0	5	1	5	0	5	2	5	5	2	5	5	2
Intelligence	15	10	10	18	5	0	22	3	21	12	6	9	14	7	6	12	10	6	9	7	2
Manual_or_Physical_Work	0	0	0	10	0	0	11	0	10	0	0	0	0	1	0	0	0	0	0	0	0
Morningness	0	1	0	2	0	0	2	0	2	0	0	0	3	1	0	2	0	0	0	0	0
Napping	17	17	17	17	11	0	17	0	17	17	17	9	11	5	5	7	16	17	17	3	0
Neuro_Fedup	17	17	17	24	11	0	24	0	24	17	17	9	11	5	5	7	16	17	17	3	0
Neuro_Feel_nervous	23	20	17	21	12	0	20	0	22	21	18	14	14	12	11	11	20	17	25	11	0
Neuro_Guilt	17	14	10	15	7	0	11	0	11	17	10	15	8	12	9	14	19	10	19	7	0
Neuro_HURT	20	20	20	20	11	0	20	0	19	20	19	12	13	8	7	10	19	20	20	6	0
Neuro_Irritable	16	16	16	22	10	0	24	0	24	16	16	8	10	4	4	6	15	16	16	2	0
Neuro_Miserable	16	16	15	20	9	0	20	0	20	16	15	8	9	5	4	6	15	15	16	3	0
Neuro_Mood	20	19	20	20	11	0	21	1	20	19	19	12	14	8	8	9	19	19	19	5	0
Neuro_Sum_Score	28	25	20	25	12	0	23	0	24	25	20	20	15	18	13	19	25	21	30	13	1
Neuro_Tense	0	0	0	1	0	0	1	0	0	0	0	0	0	1	4	0	0	0	0	0	0
Neuro_Worry	19	15	14	15	10	0	17	0	16	15	14	9	12	7	4	8	13	14	19	7	0
Neuro_Worry_Emb	6	7	6	6	5	0	6	0	6	7	6	5	7	3	2	5	6	6	6	2	0
Neuroticism	24	23	19	22	11	0	24	0	22	22	28	16	14	12	10	19	22	19	25	9	0
Neuroticism_Depressed_Affect	18	18	18	26	11	0	27	0	26	18	18	10	12	7	6	8	17	18	18	4	0
Neuroticism_Worry	23	20	17	21	12	0	21	0	23	20	18	15	15	13	12	14	20	17	27	10	0
Non_Cancer_Illnesses	5	1	3	2	1	0	1	0	2	4	0	4	0	5	3	3	2	1	7	5	1
Number_of_Treatments	5	1	3	4	1	0	2	0	2	4	1	4	0	7	3	3	2	1	8	7	1
Numerical_Reasoning	19	9	2	23	2	0	17	1	14	18	2	23	6	25	22	25	22	1	23	19	1
Reaction_Time	0	1	3	0	0	0	0	0	0	3	0	0	2	0	1	2	0	0	0	0	0
Risky_behaviors_PC1	26	20	20	26	11	0	25	0	19	25	22	18	16	15	12	18	24	19	26	12	4
Sleep_During	11	10	9	9	7	0	10	1	9	10	8	9	8	7	6	6	11	8	11	4	1
Smoking	8	5	4	6	2	0	9	2	2	6	5	7	4	7	4	6	7	2	7	4	4
Snoring	13	13	13	13	9	0	13	0	13	13	13	7	9	3	3	5	12	13	13	2	0
T2D	3	0	0	2	0	0	2	0	2	4	2	2	1	4	2	4	1	0	5	4	0
White_Matter_Hyperintensitie	0	0	0	0	0	0	0	0	0	0	0	1	0	2	0	0	0	0	0	0	2
