## Supplementary_Tables for "Common genetic variation influencing human white matter microstructure": Supp_Table33_HMAGMA_Overlap9.xlsx

### Sheet: summary
Supplementary Table 33: Pleiotropic genes identified in HMAGMA of DTI parameters (n=33,292 subjects) that have been linked to nine neurological and psychiatric disorders in Sey, et al. (2020).
Gene	Schizophrenia	Alzheimer's Disease	ADHD	Multiple_Sclerosis	Parkinson's Disease	Bipolar_Disorder	Major_Depressive_Disorder	Autism_Spectrum_Disorder	Amyotrophic_Lateral_Sclerosis
PSD	1	0	0	0	0	0	1	0	0
EIF4G3	1	1	0	0	0	0	1	0	0
MLLT10	0	0	0	0	0	1	0	0	0
KLHDC4	1	0	0	0	0	0	0	0	0
CUEDC2	1	0	0	0	0	0	1	1	0
PLA2G2D	1	1	0	0	0	0	0	0	0
AMPD3	0	0	0	0	1	0	0	0	0
SH2D5	1	1	0	0	0	0	0	0	0
AS3MT	1	0	0	0	0	1	1	0	0
SLC25A39	1	0	0	0	0	1	0	0	0
ATXN7L3	1	0	0	0	1	0	0	0	0
HDAC5	0	0	0	0	1	1	0	0	0
EFTUD2	1	0	0	0	1	0	0	1	1
CYP20A1	1	0	0	0	0	0	0	0	0
HIST1H2BJ	1	0	0	0	0	1	1	0	0
C17orf53	1	0	0	0	0	1	0	0	0
GFAP	1	0	0	0	1	0	1	1	1
NMT1	1	0	0	0	0	1	0	0	0
ZSCAN9	1	0	0	0	0	1	1	0	0
MDC1	1	0	0	1	0	0	1	0	0
PGBD1	1	0	0	1	0	1	1	0	0
ATAT1	1	0	0	1	0	0	1	0	0
PLCD3	1	0	0	0	1	0	0	1	0
C17orf104	1	0	0	0	1	0	0	1	0
GJC1	1	0	0	0	1	0	0	1	0
KIF18B	1	0	0	0	1	0	0	1	1
GPATCH8	0	0	0	0	1	0	0	0	0
ZSCAN23	1	0	0	1	0	1	1	0	0
ZKSCAN3	1	0	0	0	0	1	1	0	0
ZSCAN16	1	0	0	1	0	1	1	0	0
HIST1H3J	1	0	0	0	0	0	1	0	0
ZNF165	1	0	0	0	0	1	1	0	0
HIST1H2BK	1	0	0	0	0	0	1	0	0
ZNF311	1	0	0	1	0	1	0	0	0
ZKSCAN8	1	0	0	0	0	1	1	0	0
ZSCAN31	1	0	0	1	0	1	1	0	0
TRIM27	1	0	0	1	0	1	1	1	0
CELSR3	1	0	1	0	0	0	1	0	0
EIF4B	1	0	0	0	0	0	0	0	0
AAAS	1	0	0	0	0	0	0	0	0
COL7A1	1	0	1	0	0	0	1	0	0
PRKAR2A	1	0	1	0	0	0	1	0	0
CRB1	1	0	0	0	0	0	1	0	0
AMHR2	1	0	0	0	0	0	0	0	0
SHISA5	1	0	1	0	0	0	1	0	0
SP7	1	0	0	0	0	0	0	0	0
KRT74	1	0	0	0	0	0	0	0	0
RARG	1	0	0	0	0	0	1	0	0
TMEM89	1	0	1	0	0	0	1	0	0
PCBP2	1	0	0	0	0	0	1	0	0
IQCE	0	0	0	0	1	0	1	0	0
GNA12	1	0	0	0	0	0	0	0	0
USP41	1	0	0	0	0	0	1	0	0
AMZ1	0	0	0	0	1	0	0	0	0
NEURL1	1	0	0	0	0	0	0	0	0
KANSL1	1	0	0	0	1	0	1	1	1
SFR1	1	0	0	0	0	0	0	0	0
ARHGAP27	1	0	0	0	1	0	0	1	1
LRRC37A	1	0	0	0	1	0	0	1	1
FMNL1	1	0	0	0	1	0	0	1	1
NSF	1	0	0	0	1	1	0	1	1
CRHR1	1	0	0	0	1	0	0	1	1
DBF4B	1	0	0	0	1	0	0	1	0
YEATS2	0	0	0	0	0	1	0	0	0
SPPL2C	1	0	0	0	1	0	0	1	0
BTN3A2	1	0	0	0	0	1	1	0	0
MAPT	1	0	0	0	1	0	0	1	0
ZKSCAN4	1	0	0	0	0	1	1	0	0
NKAPL	1	0	0	0	0	1	1	0	0
HLA-DRA	1	1	0	1	1	0	1	0	0
STK19	1	1	0	1	1	0	0	0	0
NFKBIL1	1	0	0	1	0	0	1	0	0
MICB	1	1	0	1	0	0	1	0	0
OR14J1	1	0	0	1	0	0	0	0	0
OR2J1	1	0	0	1	0	0	0	0	0
PLEKHM1	1	0	0	0	1	0	0	1	1
LTA	1	1	0	1	0	0	0	0	0
ARL17B	1	0	0	0	1	0	0	1	1
STH	1	0	0	0	1	0	0	1	0
HIST1H1T	1	0	0	0	0	0	1	0	0
ATP6V1G2-DDX39B	1	0	0	1	0	0	1	0	0
KIAA0586	1	0	0	0	0	0	0	0	0
UNK	1	0	0	0	0	0	0	0	0
TRIM47	1	0	0	0	0	0	0	0	0
NOP58	1	1	1	0	0	0	0	0	0
KXD1	1	0	0	0	0	0	0	0	0
ACTR1A	1	0	0	0	0	0	1	0	0
FAM117B	1	1	0	0	0	0	0	0	0
WDR12	1	1	1	0	0	0	0	0	0
NBEAL1	1	0	1	0	0	0	0	0	0
SLC18A2	0	0	0	0	0	1	0	0	0
SCFD2	1	0	0	0	0	0	0	0	0
BMPR2	1	1	1	0	0	0	0	0	0
UQCRC1	1	0	1	0	0	0	1	0	0
IP6K2	1	0	1	0	0	0	1	0	0
CDC25A	1	0	1	0	0	0	1	0	0
PLXNB1	1	0	1	0	0	0	0	0	0
RNF123	1	0	1	0	0	0	1	0	0
USP19	1	0	1	0	0	0	0	0	0
KLHDC8B	0	0	0	0	0	0	1	0	0
NCKIPSD	1	0	1	0	0	0	1	0	0
C3orf84	1	0	1	0	0	0	1	1	0
ADAM11	0	0	0	0	1	0	0	0	0
SF3A1	1	0	0	0	0	1	0	0	0
THOC5	1	0	0	0	0	0	0	0	0
SH3PXD2A	1	0	0	0	0	0	0	0	0
FIP1L1	1	0	0	0	0	0	0	0	0
PLEC	0	0	0	0	0	1	0	0	0
PARP10	0	0	0	0	0	1	0	0	0
ACBD4	1	0	0	0	1	0	0	0	0
CCDC157	1	0	0	0	0	0	0	0	0
MTAP	1	0	0	0	0	0	0	0	0
NOL12	0	0	0	0	0	0	0	1	0
CALD1	1	0	0	0	0	0	0	0	0
TTYH3	1	0	0	0	0	0	0	0	0
SZT2	1	0	1	0	0	0	0	0	0
GRINA	0	0	0	0	0	1	0	0	0
SERPIND1	1	0	0	0	0	0	0	0	0
TMEM190	1	0	0	0	0	0	0	0	0
WDR65	1	0	1	0	0	0	0	0	0
TMCO6	1	0	0	0	0	0	0	0	0
ANKHD1	1	1	0	0	0	0	1	0	0
ZFP57	1	0	0	1	0	0	0	0	0
SCAND3	1	0	0	0	0	0	0	0	0
OR5V1	1	0	0	1	0	0	0	0	0
OR2B2	1	0	0	1	0	1	1	0	0
HLA-G	1	0	0	1	0	0	0	0	0
CD14	1	0	0	0	0	0	0	0	0
ELOVL1	1	0	1	0	0	0	0	0	0
HYI	1	0	1	0	0	0	0	0	0
AHCY	1	0	0	0	0	1	0	0	0
NCOA6	1	0	0	0	0	1	0	0	0
FDFT1	0	0	0	0	1	0	1	0	0
BLK	0	0	0	0	0	0	1	1	0
GATA4	0	0	0	0	0	0	0	1	0
XKR6	0	0	0	0	0	0	1	1	0
TNKS	1	0	0	0	0	0	1	1	0
MSRA	1	0	0	0	0	1	1	1	0
C8orf12	1	0	0	0	0	0	1	1	0
PIK3C3	0	0	1	0	0	0	0	0	0
PFDN1	1	1	0	0	0	1	1	0	0
HBEGF	1	0	0	0	0	0	1	0	0
CYSTM1	1	1	0	0	0	0	1	0	0
DIP2B	1	0	0	0	0	0	0	0	0
FZD3	1	0	0	0	0	0	0	0	0
EIF4EBP3	1	1	0	0	0	0	0	0	0
GIT1	1	0	0	0	0	1	0	0	0
LSM2	1	1	0	1	0	0	0	0	0
SRA1	1	1	0	0	0	0	0	0	0
SSH2	1	0	0	0	0	0	0	0	0
GAL3ST1	1	0	0	1	0	1	0	0	0
XRCC5	1	0	0	0	0	0	0	0	0
AGAP3	1	0	0	0	0	0	0	0	0
TRIM31	1	0	0	1	0	0	0	1	0
CFHR2	0	0	0	0	0	0	1	0	0
MAP3K12	1	0	0	0	0	0	0	0	0
SPRYD3	1	0	0	0	0	0	0	0	0
SP1	1	0	0	0	0	0	0	0	0
CCDC43	1	0	0	0	0	0	0	1	0
GPANK1	1	0	0	1	0	0	0	0	0
OR2J2	1	0	0	1	0	0	0	0	0
C6orf100	1	0	0	1	0	1	0	0	0
RNF157	0	0	0	0	0	0	1	0	0
ADAM15	1	0	0	0	1	0	0	0	0
XPR1	1	0	0	0	0	0	0	0	0
FBXW12	1	0	0	0	0	0	0	0	0
PLA2G3	1	0	0	0	0	0	0	0	0
ZNF696	0	0	0	0	0	1	0	0	0
OR2B3	1	0	0	0	0	0	0	0	0
TRIP11	0	0	0	0	0	0	0	0	1
ALDH1A2	1	1	0	0	0	0	0	0	0
OR2J3	1	0	0	1	0	0	0	0	0
MED8	1	0	1	0	0	0	0	0	0
IER5	0	1	0	0	0	0	0	0	1
GGT7	1	0	0	0	0	1	0	0	0
TRAIP	1	0	0	0	0	0	1	0	0
HNRNPH1	0	0	0	0	0	0	1	0	0
NEIL2	0	0	0	0	1	0	1	1	0
SYT4	0	0	0	0	0	1	1	0	0
DMRTA2	1	0	0	0	0	1	1	0	0
SLC38A10	1	0	0	0	0	0	0	0	0
SLC35D2	0	0	0	0	1	0	0	0	0
CCDC63	1	0	0	0	0	0	0	0	0
CGREF1	1	0	0	0	0	0	0	0	0
LATS1	0	0	0	0	0	0	1	0	0
AGBL5	1	0	0	0	0	0	0	0	0
MAPRE3	1	0	0	0	0	0	0	0	0
CENPA	1	0	0	0	0	0	0	0	0
PREB	1	0	0	0	0	0	0	0	0
SLC5A6	1	0	0	0	0	0	0	0	0
EMILIN1	1	0	0	0	0	0	0	0	0
GPR113	1	0	0	0	0	0	0	0	0
SLC35F6	1	0	0	0	1	0	0	0	0
OST4	1	0	0	0	0	0	0	0	0
GSS	0	0	0	0	0	1	0	0	1
ACSS2	0	0	0	0	0	1	0	0	0
HIGD1C	1	0	0	0	0	0	0	0	0
FBXL20	1	0	0	0	0	1	0	0	0
STARD3	1	0	0	0	0	0	0	0	0
FBXO47	1	0	0	0	0	1	0	0	0
ATP8B2	1	0	0	0	0	1	0	0	0
EFNA3	1	0	0	0	1	0	0	0	0
ZBTB7B	1	0	0	0	1	1	0	0	0
UBE2Q1	0	0	0	0	1	1	0	0	0
TDRD10	1	0	0	0	1	0	0	0	0
SLC50A1	0	0	0	0	1	0	0	0	0
EFNA1	0	0	0	0	1	0	0	0	0
SHE	1	0	0	0	1	1	0	0	0
MUC1	0	0	0	0	0	1	0	0	0
FAM167A	1	0	0	0	0	0	0	1	0
PPWD1	0	0	0	0	0	0	1	0	0
TUBA1B	0	0	0	0	0	1	0	0	0
TUBA1A	0	0	0	0	0	1	0	0	0
TUBA1C	1	0	0	0	0	0	0	0	0
OR8S1	0	0	0	0	0	1	0	0	0
DAAM1	1	0	0	0	0	0	0	0	0
GPR135	1	0	0	0	0	0	0	0	0
FAM109A	1	0	0	0	0	0	0	0	0
C2orf53	1	0	0	0	0	0	0	0	0
NEUROD2	1	0	0	0	0	0	0	0	0
TRIM46	1	0	0	0	0	0	0	0	0
HFE	1	0	0	0	0	0	1	0	0
CENPK	1	0	0	0	0	0	1	0	0
SREK1IP1	1	0	0	0	0	0	1	0	0
CWC27	1	0	0	0	0	0	1	0	0
SREK1	0	0	0	0	0	0	1	0	0
DHH	1	0	1	0	0	1	0	0	0
KMT2D	1	0	1	0	0	1	0	0	0
TIMM9	1	0	0	0	0	1	0	0	0
KIT	1	0	0	0	0	0	0	0	0
