## Supplementary_Tables for "Common genetic variation influencing human white matter microstructure": Supp_Table34_LDSC_Enrichment.xlsx

### Sheet: Epigenome-FA
Supplementary Table 34: LDSC partitioned heritability enrichment analysis for FA in regulatory elements of multiple tissue types (n=33,292 subjects)
Epigenome Mnomonic	Prop._SNPs	Prop._h2	Prop._h2_std_error	Enrichment	Enrichment_std_error	Enrichment_p	Enrichment_fdr	Standardized Epigenome name
LNG.IMR90	0.0547135	0.309919	0.0545961	5.66439	0.997854	4.50854e-06	1.15674e-05	IMR90 fetal lung fibroblasts Cell Line
ESC.WA7	0.0214015	0.119995	0.0493308	5.60685	2.30502	0.0500305	0.0547748	ES-WA7 Cells
ESC.H9	0.0290774	0.142898	0.0531947	4.9144	1.82942	0.0338287	0.0373587	H9 Cells
ESC.I3	0.0510445	0.165753	0.0586456	3.24722	1.14891	0.0547776	0.0597147	ES-I3 Cells
ESC.HUES6	0.052291	0.151728	0.0613294	2.90161	1.17285	0.106314	0.113461	HUES6 Cells
ESC.HUES48	0.0482201	0.130711	0.0613484	2.71072	1.27226	0.178489	0.1889	HUES48 Cells
ESC.HUES64	0.0462913	0.146498	0.0589042	3.1647	1.27247	0.0896906	0.0961241	HUES64 Cells
ESC.H1	0.0406753	0.120299	0.0533949	2.95755	1.31271	0.13659	0.145163	H1 Cells
ESC.4STAR	0.0491152	0.172462	0.0572587	3.51138	1.1658	0.0320423	0.0355403	ES-UCSF4 Cells
IPSC.20B	0.0414963	0.146729	0.0555867	3.53596	1.33956	0.0568294	0.0616866	iPS-20b Cells
IPSC.18	0.0470791	0.14893	0.0582352	3.1634	1.23696	0.0799836	0.086084	iPS-18 Cells
IPSC.15b	0.0462879	0.187978	0.0565891	4.06105	1.22254	0.0124567	0.014125	iPS-15b Cells
IPSC.DF.6.9	0.0253543	0.136004	0.052171	5.36411	2.05767	0.0367113	0.0403666	iPS DF 6.9 Cells
IPSC.DF.19.11	0.0485486	0.221299	0.0481614	4.55829	0.992024	0.000612065	0.00078916	iPS DF 19.11 Cells
ESDR.H1.NEUR.PROG	0.0284527	0.241654	0.0469491	8.49315	1.65007	7.58632e-06	1.78419e-05	H1 Derived Neuronal Progenitor Cultured Cells
ESDR.H9.NEUR.PROG	0.0377638	0.237934	0.0495764	6.30058	1.3128	4.01131e-05	6.79248e-05	H9 Derived Neuronal Progenitor Cultured Cells
ESDR.H9.NEUR	0.0465053	0.245532	0.0531331	5.27967	1.14252	0.000149898	0.0002139	H9 Derived Neuron Cultured Cells
ESDR.CD56.MESO	0.0433225	0.280969	0.0559341	6.48553	1.29111	3.57928e-05	6.18461e-05	hESC Derived CD56+ Mesoderm Cultured Cells
ESDR.CD56.ECTO	0.0368728	0.22649	0.0467149	6.14246	1.26692	6.6696e-05	0.00010722	hESC Derived CD56+ Ectoderm Cultured Cells
ESDR.CD184.ENDO	0.0456901	0.200052	0.0558087	4.37844	1.22146	0.00581465	0.0066829	hESC Derived CD184+ Endoderm Cultured Cells
ESDR.H1.BMP4.MESO	0.0263834	0.0939789	0.0518353	3.56204	1.96469	0.193175	0.203595	H1 BMP4 Derived Mesendoderm Cultured Cells
ESDR.H1.BMP4.TROP	0.0446968	0.234361	0.0514447	5.24334	1.15097	0.000355791	0.000483267	H1 BMP4 Derived Trophoblast Cultured Cells
ESDR.H1.MSC	0.0469951	0.217036	0.050103	4.61827	1.06613	0.00102896	0.00127491	H1 Derived Mesenchymal Stem Cells
BLD.PER.MONUC.PC	0.0197953	0.216321	0.0450523	10.9279	2.2759	9.39829e-06	2.094e-05	Primary mononuclear cells from peripheral blood
BLD.CD3.PPC	0.0406501	0.243769	0.0389585	5.99675	0.958386	8.6766e-08	6.67836e-07	Primary T cells from peripheral blood
BLD.CD4.CD25I.CD127.TMEMPC	0.025669	0.199511	0.039594	7.77243	1.54248	5.86577e-06	1.4326e-05	Primary T cells effector/memory enriched from peripheral blood
BLD.CD3.CPC	0.0381475	0.236242	0.0414668	6.19285	1.08701	7.33553e-07	2.8665e-06	Primary T cells from cord blood
BLD.CD4.CD25.CD127M.TREGPC	0.0308776	0.210522	0.0391138	6.81796	1.26674	1.79852e-06	5.93279e-06	Primary T regulatory cells from peripheral blood
BLD.CD4.CD25M.TPC	0.045205	0.278313	0.0420891	6.15668	0.931072	5.47308e-09	7.31664e-08	Primary T helper cells from peripheral blood
BLD.CD4.CD25M.CD45RA.NPC	0.0420067	0.255912	0.0401472	6.09216	0.955732	2.06859e-08	2.18925e-07	Primary T helper naive cells from peripheral blood
BLD.CD4.CD25M.IL17M.PL.TPC	0.0489451	0.284675	0.0421538	5.8162	0.861246	4.0685e-09	5.74111e-08	Primary T helper cells PMA-I stimulated
BLD.CD4.CD25M.IL17P.PL.TPC	0.0362663	0.233984	0.0406635	6.45182	1.12125	3.43292e-07	1.73644e-06	Primary T helper 17 cells PMA-I stimulated
BLD.CD4.CD25M.CD45RO.MPC	0.0377807	0.25044	0.0421558	6.62877	1.1158	1.05764e-07	7.67546e-07	Primary T helper memory cells from peripheral blood 1
BLD.CD4.MPC	0.0433718	0.266391	0.0426977	6.14203	0.984459	2.94834e-08	2.8803e-07	Primary T helper memory cells from peripheral blood 2
BLD.CD8.MPC	0.0359829	0.235276	0.0413336	6.53855	1.1487	5.46839e-07	2.35419e-06	Primary T CD8+ memory cells from peripheral blood
BLD.CD4.NPC	0.0386112	0.247327	0.0421472	6.40558	1.09158	2.39019e-07	1.42264e-06	Primary T helper naive cells from peripheral blood
BLD.CD8.NPC	0.0400214	0.252511	0.0424997	6.30939	1.06192	1.52988e-07	1.00531e-06	Primary T CD8+ naive cells from peripheral blood
BLD.CD14.PC	0.0519364	0.251514	0.0466759	4.84274	0.898714	2.8884e-05	5.24038e-05	Primary monocytes from peripheral blood
BLD.CD19.CPC	0.0392341	0.225556	0.0393444	5.74897	1.00281	1.43273e-06	4.98511e-06	Primary B cells from cord blood
BLD.CD34.PC	0.0412284	0.269007	0.0491362	6.52481	1.19181	3.95147e-06	1.04549e-05	Primary hematopoietic stem cells
BLD.MOB.CD34.PC.M	0.0587226	0.315334	0.0527484	5.36989	0.898265	1.75995e-06	5.88193e-06	Primary hematopoietic stem cells G-CSF-mobilized Male
BLD.MOB.CD34.PC.F	0.0544628	0.307906	0.0523427	5.65352	0.961074	1.5776e-06	5.41499e-06	Primary hematopoietic stem cells G-CSF-mobilized Female
BLD.CD34.CC	0.0507392	0.304879	0.0476386	6.00873	0.938891	2.46441e-07	1.42264e-06	Primary hematopoietic stem cells short term culture
BLD.CD19.PPC	0.0468775	0.246544	0.0381362	5.25932	0.813529	8.46536e-08	6.67836e-07	Primary B cells from peripheral blood
BLD.CD56.PC	0.0422826	0.245058	0.0454269	5.79571	1.07436	6.63531e-06	1.60511e-05	Primary Natural Killer cells from peripheral blood
BLD.CD15.PC	0.0421552	0.212273	0.0379598	5.03551	0.900476	8.18773e-06	1.87359e-05	Primary neutrophils from peripheral blood
STRM.MRW.MSC	0.05306	0.362534	0.073072	6.83253	1.37716	1.30445e-05	2.68605e-05	Bone Marrow Derived Cultured Mesenchymal Stem Cells
STRM.CHON.MRW.DR.MSC	0.0599479	0.440932	0.0885877	7.35525	1.47774	1.50215e-05	2.98083e-05	Mesenchymal Stem Cell Derived Chondrocyte Cultured Cells
FAT.ADIP.DR.MSC	0.0779216	0.471324	0.0858654	6.0487	1.10195	5.40021e-06	1.3317e-05	Adipose Derived Mesenchymal Stem Cell Cultured Cells
FAT.MSC.DR.ADIP	0.0636082	0.420569	0.0828967	6.61187	1.30324	2.33614e-05	4.42821e-05	Mesenchymal Stem Cell Derived Adipocyte Cultured Cells
MUS.SAT	0.0556152	0.363902	0.0623455	6.54322	1.12101	7.98811e-07	3.02833e-06	Muscle Satellite Cultured Cells
SKIN.PEN.FRSK.FIB.01	0.0564604	0.333638	0.0531208	5.90923	0.940851	2.80891e-07	1.48638e-06	Foreskin Fibroblast Primary Cells skin01
SKIN.PEN.FRSK.FIB.02	0.0410348	0.304088	0.0497379	7.41049	1.21209	6.23597e-07	2.55474e-06	Foreskin Fibroblast Primary Cells skin02
SKIN.PEN.FRSK.MEL.01	0.0338795	0.251303	0.0484416	7.41756	1.42982	2.78493e-05	5.12588e-05	Foreskin Melanocyte Primary Cells skin01
SKIN.PEN.FRSK.MEL.03	0.0536019	0.308045	0.0563202	5.74689	1.05071	1.30553e-05	2.68605e-05	Foreskin Melanocyte Primary Cells skin03
SKIN.PEN.FRSK.KER.02	0.0521942	0.288269	0.058983	5.523	1.13007	4.44444e-05	7.42689e-05	Foreskin Keratinocyte Primary Cells skin02
SKIN.PEN.FRSK.KER.03	0.054655	0.300623	0.064286	5.50038	1.17622	9.83951e-05	0.000147635	Foreskin Keratinocyte Primary Cells skin03
BRST.HMEC.35	0.0532898	0.323185	0.0634447	6.06468	1.19056	1.2583e-05	2.64138e-05	Breast variant Human Mammary Epithelial Cells (vHMEC)
BRST.MYO	0.0661342	0.416152	0.0537087	6.29254	0.812117	2.06113e-10	3.73949e-09	Breast Myoepithelial Primary Cells
BRN.GANGEM.DR.NRSPHR	0.0411109	0.448275	0.0590905	10.904	1.43734	4.06465e-11	8.6035e-10	Ganglion Eminence derived primary cultured neurospheres
BRN.CRTX.DR.NRSPHR	0.0481752	0.44728	0.0568079	9.28445	1.17919	6.30404e-12	1.60123e-10	Cortex derived primary cultured neurospheres
THYM	0.0268137	0.188763	0.036694	7.03982	1.36848	1.3113e-05	2.68605e-05	Thymus
THYM.FET	0.0445929	0.240028	0.0408099	5.38266	0.915167	2.59297e-06	7.6583e-06	Fetal Thymus
BRN.HIPP.MID	0.050066	0.482795	0.0504669	9.64317	1.00801	9.96036e-15	2.52993e-12	Brain Hippocampus Middle
BRN.SUB.NIG	0.0447252	0.452972	0.0498073	10.1279	1.11363	1.3328e-13	1.32101e-11	Brain Substantia Nigra
BRN.ANT.CAUD	0.0458656	0.474911	0.05485	10.3544	1.19589	1.90033e-12	9.65365e-11	Brain Anterior Caudate
BRN.CING.GYR	0.0430665	0.470969	0.0526572	10.9358	1.22269	1.56024e-13	1.32101e-11	Brain Cingulate Gyrus
BRN.INF.TMP	0.0427955	0.472081	0.0545264	11.0311	1.27411	9.06565e-13	5.75669e-11	Brain Inferior Temporal Lobe
BRN.ANG.GYR	0.0378117	0.428191	0.0516543	11.3243	1.36609	5.16189e-12	1.4568e-10	Brain Angular Gyrus
BRN.DL.PRFRNTL.CRTX	0.0348458	0.444504	0.0584345	12.7563	1.67695	1.13808e-10	2.22363e-09	Brain_Dorsolateral_Prefrontal_Cortex
BRN.GRM.MTRX	0.0341442	0.317261	0.0509751	9.29179	1.49293	9.70992e-08	7.25388e-07	Brain Germinal Matrix
BRN.FET.F	0.0299178	0.262318	0.048007	8.76794	1.60463	2.92391e-06	8.16125e-06	Fetal Brain Female
BRN.FET.M	0.0394564	0.253437	0.0447113	6.42322	1.13318	4.4623e-06	1.15656e-05	Fetal Brain Male
FAT.ADIP.NUC	0.0539726	0.402276	0.0595988	7.45334	1.10424	4.96546e-08	4.34906e-07	Adipose Nuclei
MUS.PSOAS	0.0329118	0.309783	0.0536466	9.41253	1.63001	4.10129e-07	2.00332e-06	Psoas Muscle
MUS.SKLT.F	0.0542768	0.358434	0.050505	6.60382	0.930507	1.08574e-08	1.25353e-07	Skeletal Muscle Female
MUS.SKLT.M	0.0523491	0.341986	0.0500048	6.53279	0.955219	3.77839e-08	3.55449e-07	Skeletal Muscle Male
MUS.TRNK.FET	0.0385827	0.262535	0.0421147	6.80447	1.09154	7.9646e-07	3.02833e-06	Fetal Muscle Trunk
MUS.LEG.FET	0.0617096	0.378658	0.0513132	6.13612	0.831527	1.80987e-08	1.99873e-07	Fetal Muscle Leg
HRT.FET	0.0613111	0.291817	0.0474531	4.75962	0.773974	9.47989e-07	3.43985e-06	Fetal Heart
HRT.ATR.R	0.0395925	0.357747	0.0611121	9.03572	1.54353	2.52707e-07	1.42639e-06	Right Atrium
HRT.VENT.L	0.0456727	0.360274	0.0556357	7.88816	1.21814	2.86099e-08	2.8803e-07	Left Ventricle
HRT.VNT.R	0.040559	0.34082	0.0537392	8.40307	1.32496	8.12899e-08	6.66053e-07	Right Ventricle
VAS.AOR	0.0205767	0.200854	0.0455935	9.76121	2.21578	8.51966e-05	0.00013276	Aorta
GI.DUO.SM.MUS	0.032101	0.283007	0.0575696	8.81614	1.79339	1.60717e-05	3.1645e-05	Duodenum Smooth Muscle
GI.CLN.SM.MUS	0.044972	0.258551	0.0485468	5.74914	1.07949	1.19244e-05	2.524e-05	Colon Smooth Muscle
GI.RECT.SM.MUS	0.0362574	0.251337	0.048361	6.93203	1.33382	1.10504e-05	2.37865e-05	Rectal Smooth Muscle
GI.STMC.MUS	0.0405907	0.262336	0.0483199	6.46295	1.19042	4.7954e-06	1.20597e-05	Stomach Smooth Muscle
GI.STMC.FET	0.0400613	0.212917	0.050648	5.31479	1.26426	0.000770097	0.00096834	Fetal Stomach
GI.S.INT.FET	0.0484791	0.260893	0.0498675	5.38156	1.02864	1.32571e-05	2.69384e-05	Fetal Intestine Small
GI.L.INT.FET	0.0471475	0.249562	0.0452857	5.29323	0.960513	4.62208e-06	1.17401e-05	Fetal Intestine Large
GI.S.INT	0.0205286	0.232495	0.0514213	11.3254	2.50486	1.72711e-05	3.37451e-05	Small Intestine
GI.CLN.SIG	0.0267764	0.240888	0.0526553	8.99629	1.96648	2.68198e-05	4.97244e-05	Sigmoid Colon
GI.CLN.MUC	0.0241697	0.215103	0.0473697	8.8997	1.95988	3.08697e-05	5.48316e-05	Colonic Mucosa
GI.RECT.MUC.29	0.033176	0.286323	0.0509578	8.63042	1.53598	3.24976e-07	1.68457e-06	Rectal Mucosa Donor 29
GI.RECT.MUC.31	0.0398838	0.290746	0.0504305	7.28982	1.26444	2.79579e-07	1.48638e-06	Rectal Mucosa Donor 31
GI.STMC.MUC	0.0423776	0.24848	0.0498956	5.86348	1.1774	1.91692e-05	3.68862e-05	Stomach Mucosa
GI.DUO.MUC	0.0425678	0.300584	0.0533117	7.06132	1.2524	5.58862e-07	2.36585e-06	Duodenum Mucosa
GI.ESO	0.0304932	0.246992	0.0594476	8.0999	1.94954	0.000273798	0.000375917	Esophagus
GI.STMC.GAST	0.0276865	0.19589	0.0465649	7.07529	1.68186	0.000365609	0.000493961	Gastric
PLCNT.AMN	0.0302755	0.209858	0.0485	6.93159	1.60195	0.00020743	0.000294342	Placenta Amnion
KID.FET	0.0277039	0.177561	0.0514398	6.40925	1.85677	0.00366637	0.00429151	Fetal Kidney
LNG.FET	0.0504451	0.273677	0.066971	5.42524	1.3276	0.000961785	0.00119752	Fetal Lung
OVRY	0.0391008	0.288533	0.0541227	7.3792	1.38418	4.43538e-06	1.15656e-05	Ovary
PANC.ISLT	0.0265839	0.185656	0.0409656	6.98379	1.54099	9.15055e-05	0.000138348	Pancreatic Islets
ADRL.GLND.FET	0.0524967	0.337344	0.05293	6.426	1.00825	4.43369e-07	2.10407e-06	Fetal Adrenal Gland
PLCNT.FET	0.0528641	0.278111	0.0562926	5.26088	1.06486	8.99435e-05	0.000137236	Placenta
LIV.ADLT	0.0526179	0.324474	0.047733	6.16661	0.907164	8.87013e-09	1.07286e-07	Liver
PANC	0.0429928	0.281116	0.0487044	6.53868	1.13285	2.80119e-06	8.08477e-06	Pancreas
LNG	0.0332786	0.284001	0.054362	8.53405	1.63354	7.45069e-06	1.76867e-05	Lung
SPLN	0.0389124	0.273323	0.046776	7.02406	1.20209	1.6584e-06	5.61646e-06	Spleen
LNG.A549.ETOH002.CNCR	0.0498951	0.273581	0.0458	5.48313	0.917927	7.05927e-07	2.80165e-06	A549 EtOH 0.02pct Lung Carcinoma Cell Line
BLD.DND41.CNCR	0.035493	0.225569	0.0413145	6.3553	1.16402	2.86468e-06	8.08477e-06	Dnd41 TCell Leukemia Cell Line
BLD.GM12878	0.051894	0.271851	0.0470609	5.23857	0.906866	2.58537e-06	7.6583e-06	GM12878 Lymphoblastoid Cells
CRVX.HELAS3.CNCR	0.0452776	0.296694	0.0518035	6.55279	1.14413	6.56488e-07	2.64679e-06	HeLa-S3 Cervical Carcinoma Cell Line
LIV.HEPG2.CNCR	0.0621054	0.292362	0.0446642	4.70751	0.719167	1.58092e-07	1.00531e-06	HepG2 Hepatocellular Carcinoma Cell Line
BRST.HMEC	0.0561025	0.320698	0.063632	5.71629	1.13421	2.29502e-05	4.38296e-05	HMEC Mammary Epithelial Primary Cells
MUS.HSMM	0.0460003	0.344556	0.0575379	7.4903	1.25082	2.69392e-07	1.48638e-06	HSMM Skeletal Muscle Myoblasts Cells
MUS.HSMMT	0.045738	0.391605	0.0586254	8.56192	1.28176	7.33654e-09	9.3174e-08	HSMM cell derived Skeletal Muscle Myotubes Cells
VAS.HUVEC	0.0458945	0.282924	0.0501923	6.16467	1.09365	3.45897e-06	9.44708e-06	HUVEC Umbilical Vein Endothelial Primary Cells
BLD.K562.CNCR	0.0472131	0.268989	0.0434714	5.69734	0.920749	1.8526e-07	1.14771e-06	K562 Leukemia Cells
BLD.CD14.MONO	0.049191	0.267121	0.0478641	5.4303	0.973027	8.56935e-06	1.94341e-05	Monocytes-CD14+ RO01746 Primary Cells
BRN.NHA	0.0441392	0.324843	0.0674688	7.35952	1.52855	3.73663e-05	6.41287e-05	NH-A Astrocytes Primary Cells
SKIN.NHDFAD	0.0575411	0.384378	0.0644492	6.68007	1.12006	4.53465e-07	2.10407e-06	NHDF-Ad Adult Dermal Fibroblast Primary Cells
SKIN.NHEK	0.0543131	0.304049	0.0617582	5.59808	1.13708	2.67158e-05	4.97244e-05	NHEK-Epidermal Keratinocyte Primary Cells
LNG.NHLF	0.0416617	0.315332	0.0573737	7.56888	1.37713	2.08008e-06	6.68786e-06	NHLF Lung Fibroblast Primary Cells
BONE.OSTEO	0.0544905	0.378155	0.0657098	6.93983	1.20589	6.07235e-07	2.52849e-06	Osteoblast Primary Cells

### Sheet: Epigenome-MD
Supplementary Table 34: LDSC partitioned heritability enrichment analysis for MD in regulatory elements of multiple tissue types (n=33,292 subjects)
Epigenome Mnomonic	Prop._SNPs	Prop._h2	Prop._h2_std_error	Enrichment	Enrichment_std_error	Enrichment_p	Enrichment_fdr	Standardized Epigenome name
LNG.IMR90	0.0547135	0.291792	0.0555445	5.33309	1.01519	3.55571e-05	6.18461e-05	IMR90 fetal lung fibroblasts Cell Line
ESC.WA7	0.0214015	0.0590306	0.0481036	2.75825	2.24768	0.437243	0.449635	ES-WA7 Cells
ESC.H9	0.0290774	0.0613668	0.0464506	2.11046	1.59748	0.487774	0.497569	H9 Cells
ESC.I3	0.0510445	0.0990252	0.0627661	1.93998	1.22964	0.448772	0.459629	ES-I3 Cells
ESC.HUES6	0.052291	0.121004	0.0626164	2.31405	1.19746	0.276435	0.288948	HUES6 Cells
ESC.HUES48	0.0482201	0.0607211	0.0606568	1.25925	1.25792	0.836613	0.83992	HUES48 Cells
ESC.HUES64	0.0462913	0.0853412	0.0570495	1.84357	1.2324	0.49428	0.502189	HUES64 Cells
ESC.H1	0.0406753	0.0356261	0.0525295	0.875866	1.29143	0.923434	0.923434	H1 Cells
ESC.4STAR	0.0491152	0.0679277	0.0536818	1.38303	1.09298	0.72634	0.732104	ES-UCSF4 Cells
IPSC.20B	0.0414963	0.0723621	0.0535246	1.74382	1.28986	0.565816	0.572578	iPS-20b Cells
IPSC.18	0.0470791	0.0960838	0.0560385	2.0409	1.19031	0.384071	0.399812	iPS-18 Cells
IPSC.15b	0.0462879	0.111406	0.0557312	2.40681	1.20401	0.248454	0.260774	iPS-15b Cells
IPSC.DF.6.9	0.0253543	0.0677322	0.0490177	2.67142	1.93331	0.391329	0.405704	iPS DF 6.9 Cells
IPSC.DF.19.11	0.0485486	0.196897	0.0505221	4.05566	1.04065	0.00325011	0.00387572	iPS DF 19.11 Cells
ESDR.H1.NEUR.PROG	0.0284527	0.244467	0.0554401	8.59204	1.9485	0.000139398	0.000201176	H1 Derived Neuronal Progenitor Cultured Cells
ESDR.H9.NEUR.PROG	0.0377638	0.210998	0.0551641	5.58731	1.46076	0.00126794	0.00154094	H9 Derived Neuronal Progenitor Cultured Cells
ESDR.H9.NEUR	0.0465053	0.204974	0.0711293	4.40755	1.52949	0.0249926	0.0278427	H9 Derived Neuron Cultured Cells
ESDR.CD56.MESO	0.0433225	0.23825	0.0576334	5.49945	1.33033	0.00113959	0.00140512	hESC Derived CD56+ Mesoderm Cultured Cells
ESDR.CD56.ECTO	0.0368728	0.223904	0.0598364	6.07236	1.62278	0.00212415	0.00255704	hESC Derived CD56+ Ectoderm Cultured Cells
ESDR.CD184.ENDO	0.0456901	0.192687	0.0621418	4.21726	1.36007	0.0212288	0.0237538	hESC Derived CD184+ Endoderm Cultured Cells
ESDR.H1.BMP4.MESO	0.0263834	0.0679422	0.0483119	2.57518	1.83115	0.394121	0.406938	H1 BMP4 Derived Mesendoderm Cultured Cells
ESDR.H1.BMP4.TROP	0.0446968	0.165141	0.0514881	3.69469	1.15194	0.016962	0.0191483	H1 BMP4 Derived Trophoblast Cultured Cells
ESDR.H1.MSC	0.0469951	0.167451	0.0512595	3.56315	1.09074	0.0192262	0.0216082	H1 Derived Mesenchymal Stem Cells
BLD.PER.MONUC.PC	0.0197953	0.177677	0.0381751	8.97568	1.92849	3.76445e-05	6.41725e-05	Primary mononuclear cells from peripheral blood
BLD.CD3.PPC	0.0406501	0.220584	0.038926	5.42641	0.957586	1.14699e-06	4.10332e-06	Primary T cells from peripheral blood
BLD.CD4.CD25I.CD127.TMEMPC	0.025669	0.185856	0.0375554	7.24048	1.46306	8.65561e-06	1.9456e-05	Primary T cells effector/memory enriched from peripheral blood
BLD.CD3.CPC	0.0381475	0.214651	0.0408429	5.62685	1.07066	7.24591e-06	1.73628e-05	Primary T cells from cord blood
BLD.CD4.CD25.CD127M.TREGPC	0.0308776	0.19386	0.0381049	6.27833	1.23406	1.00391e-05	2.21733e-05	Primary T regulatory cells from peripheral blood
BLD.CD4.CD25M.TPC	0.045205	0.253142	0.0423203	5.59986	0.936186	3.48656e-07	1.73644e-06	Primary T helper cells from peripheral blood
BLD.CD4.CD25M.CD45RA.NPC	0.0420067	0.219986	0.0397595	5.23692	0.946504	3.89229e-06	1.04549e-05	Primary T helper naive cells from peripheral blood
BLD.CD4.CD25M.IL17M.PL.TPC	0.0489451	0.252764	0.0413694	5.16423	0.845221	5.09491e-07	2.23122e-06	Primary T helper cells PMA-I stimulated
BLD.CD4.CD25M.IL17P.PL.TPC	0.0362663	0.208858	0.0387732	5.759	1.06912	3.94081e-06	1.04549e-05	Primary T helper 17 cells PMA-I stimulated
BLD.CD4.CD25M.CD45RO.MPC	0.0377807	0.238848	0.0405434	6.32195	1.07313	2.42269e-07	1.42264e-06	Primary T helper memory cells from peripheral blood 1
BLD.CD4.MPC	0.0433718	0.246186	0.0421036	5.67617	0.970761	4.55605e-07	2.10407e-06	Primary T helper memory cells from peripheral blood 2
BLD.CD8.MPC	0.0359829	0.215213	0.0394755	5.98098	1.09706	2.86041e-06	8.08477e-06	Primary T CD8+ memory cells from peripheral blood
BLD.CD4.NPC	0.0386112	0.221761	0.0413396	5.74344	1.07066	5.0968e-06	1.2692e-05	Primary T helper naive cells from peripheral blood
BLD.CD8.NPC	0.0400214	0.23079	0.0420324	5.76666	1.05025	2.46635e-06	7.45777e-06	Primary T CD8+ naive cells from peripheral blood
BLD.CD14.PC	0.0519364	0.253244	0.0462548	4.87605	0.890605	3.17061e-05	5.59261e-05	Primary monocytes from peripheral blood
BLD.CD19.CPC	0.0392341	0.19059	0.0419385	4.85775	1.06893	0.000250585	0.000347806	Primary B cells from cord blood
BLD.CD34.PC	0.0412284	0.270941	0.0507221	6.57172	1.23027	2.14857e-06	6.7375e-06	Primary hematopoietic stem cells
BLD.MOB.CD34.PC.M	0.0587226	0.299556	0.0521653	5.10122	0.888334	2.41609e-06	7.39382e-06	Primary hematopoietic stem cells G-CSF-mobilized Male
BLD.MOB.CD34.PC.F	0.0544628	0.294079	0.0518712	5.39964	0.952416	2.13952e-06	6.7375e-06	Primary hematopoietic stem cells G-CSF-mobilized Female
BLD.CD34.CC	0.0507392	0.306548	0.0471796	6.04163	0.929844	1.58317e-07	1.00531e-06	Primary hematopoietic stem cells short term culture
BLD.CD19.PPC	0.0468775	0.196496	0.039074	4.19168	0.833535	9.88112e-05	0.000147635	Primary B cells from peripheral blood
BLD.CD56.PC	0.0422826	0.211628	0.0455021	5.00507	1.07614	9.02301e-05	0.000137236	Primary Natural Killer cells from peripheral blood
BLD.CD15.PC	0.0421552	0.191812	0.0424197	4.55013	1.00627	0.000470929	0.000622999	Primary neutrophils from peripheral blood
STRM.MRW.MSC	0.05306	0.365583	0.0798207	6.89	1.50435	9.94481e-05	0.000147718	Bone Marrow Derived Cultured Mesenchymal Stem Cells
STRM.CHON.MRW.DR.MSC	0.0599479	0.437193	0.0991317	7.29288	1.65363	0.000149346	0.0002139	Mesenchymal Stem Cell Derived Chondrocyte Cultured Cells
FAT.ADIP.DR.MSC	0.0779216	0.447881	0.0917169	5.74785	1.17704	0.000101955	0.000149691	Adipose Derived Mesenchymal Stem Cell Cultured Cells
FAT.MSC.DR.ADIP	0.0636082	0.408214	0.0849615	6.41764	1.3357	0.000101843	0.000149691	Mesenchymal Stem Cell Derived Adipocyte Cultured Cells
MUS.SAT	0.0556152	0.328548	0.0657436	5.90753	1.18212	5.26105e-05	8.56606e-05	Muscle Satellite Cultured Cells
SKIN.PEN.FRSK.FIB.01	0.0564604	0.287772	0.0557017	5.09688	0.986563	6.30664e-05	0.000102031	Foreskin Fibroblast Primary Cells skin01
SKIN.PEN.FRSK.FIB.02	0.0410348	0.266025	0.0534087	6.4829	1.30155	8.7055e-05	0.000134012	Foreskin Fibroblast Primary Cells skin02
SKIN.PEN.FRSK.MEL.01	0.0338795	0.20388	0.0474448	6.01779	1.4004	0.000375735	0.000502299	Foreskin Melanocyte Primary Cells skin01
SKIN.PEN.FRSK.MEL.03	0.0536019	0.27098	0.0585986	5.05542	1.09322	0.00026533	0.000366271	Foreskin Melanocyte Primary Cells skin03
SKIN.PEN.FRSK.KER.02	0.0521942	0.248417	0.0682471	4.75948	1.30756	0.00317494	0.00380394	Foreskin Keratinocyte Primary Cells skin02
SKIN.PEN.FRSK.KER.03	0.054655	0.247418	0.0702165	4.52691	1.28472	0.00571841	0.00660216	Foreskin Keratinocyte Primary Cells skin03
BRST.HMEC.35	0.0532898	0.269544	0.0690251	5.05808	1.29528	0.00126045	0.0015392	Breast variant Human Mammary Epithelial Cells (vHMEC)
BRST.MYO	0.0661342	0.35171	0.0561658	5.31812	0.849269	1.22469e-07	8.6409e-07	Breast Myoepithelial Primary Cells
BRN.GANGEM.DR.NRSPHR	0.0411109	0.3927	0.0674016	9.55219	1.6395	8.43765e-07	3.15171e-06	Ganglion Eminence derived primary cultured neurospheres
BRN.CRTX.DR.NRSPHR	0.0481752	0.3759	0.0568692	7.80277	1.18047	6.01125e-08	5.08952e-07	Cortex derived primary cultured neurospheres
THYM	0.0268137	0.168344	0.0372687	6.27828	1.38991	8.103e-05	0.000129444	Thymus
THYM.FET	0.0445929	0.211127	0.0438501	4.73455	0.983344	4.2196e-05	7.09787e-05	Fetal Thymus
BRN.HIPP.MID	0.050066	0.411003	0.0497914	8.20923	0.994515	4.26097e-12	1.35286e-10	Brain Hippocampus Middle
BRN.SUB.NIG	0.0447252	0.394021	0.0476153	8.80983	1.06462	2.44909e-12	1.03678e-10	Brain Substantia Nigra
BRN.ANT.CAUD	0.0458656	0.400343	0.0521373	8.72862	1.13674	5.5517e-10	8.29489e-09	Brain Anterior Caudate
BRN.CING.GYR	0.0430665	0.397375	0.0494273	9.227	1.1477	7.07804e-12	1.63438e-10	Brain Cingulate Gyrus
BRN.INF.TMP	0.0427955	0.415583	0.0507138	9.71088	1.18503	3.44897e-12	1.25148e-10	Brain Inferior Temporal Lobe
BRN.ANG.GYR	0.0378117	0.362848	0.0488929	9.59616	1.29306	4.39623e-10	6.97902e-09	Brain Angular Gyrus
BRN.DL.PRFRNTL.CRTX	0.0348458	0.393468	0.0550813	11.2917	1.58072	2.71426e-10	4.59615e-09	Brain_Dorsolateral_Prefrontal_Cortex
BRN.GRM.MTRX	0.0341442	0.270706	0.0725328	7.92831	2.12431	0.00160658	0.0019432	Brain Germinal Matrix
BRN.FET.F	0.0299178	0.214594	0.0519437	7.17277	1.73621	0.000716105	0.00091864	Fetal Brain Female
BRN.FET.M	0.0394564	0.233877	0.0558033	5.9275	1.4143	0.000909938	0.00113854	Fetal Brain Male
FAT.ADIP.NUC	0.0539726	0.35908	0.0588389	6.653	1.09016	5.03558e-07	2.23122e-06	Adipose Nuclei
MUS.PSOAS	0.0329118	0.250135	0.0535651	7.60017	1.62753	4.74884e-05	7.88369e-05	Psoas Muscle
MUS.SKLT.F	0.0542768	0.306333	0.0503107	5.6439	0.926927	1.35388e-06	4.77618e-06	Skeletal Muscle Female
MUS.SKLT.M	0.0523491	0.307984	0.0531571	5.88328	1.01544	1.86229e-06	6.06437e-06	Skeletal Muscle Male
MUS.TRNK.FET	0.0385827	0.266361	0.0492928	6.90365	1.27759	3.03766e-06	8.38657e-06	Fetal Muscle Trunk
MUS.LEG.FET	0.0617096	0.369327	0.055142	5.98493	0.893573	4.37764e-08	3.97114e-07	Fetal Muscle Leg
HRT.FET	0.0613111	0.237373	0.0463806	3.87161	0.75648	0.000122482	0.000177774	Fetal Heart
HRT.ATR.R	0.0395925	0.294958	0.0626511	7.44983	1.5824	3.52645e-05	6.17736e-05	Right Atrium
HRT.VENT.L	0.0456727	0.269991	0.0572612	5.91142	1.25373	4.86501e-05	8.02411e-05	Left Ventricle
HRT.VNT.R	0.040559	0.278987	0.0555924	6.87854	1.37065	1.07976e-05	2.3441e-05	Right Ventricle
VAS.AOR	0.0205767	0.222556	0.0491521	10.8159	2.38872	5.22765e-05	8.56606e-05	Aorta
GI.DUO.SM.MUS	0.032101	0.257905	0.0553018	8.03416	1.72274	8.60438e-05	0.000133263	Duodenum Smooth Muscle
GI.CLN.SM.MUS	0.044972	0.225892	0.0494104	5.02294	1.09869	0.000317129	0.000433069	Colon Smooth Muscle
GI.RECT.SM.MUS	0.0362574	0.214098	0.0504239	5.90494	1.39072	0.00052975	0.000690033	Rectal Smooth Muscle
GI.STMC.MUS	0.0405907	0.260474	0.0504882	6.41708	1.24383	1.41734e-05	2.85717e-05	Stomach Smooth Muscle
GI.STMC.FET	0.0400613	0.235519	0.0534751	5.87897	1.33483	0.000237979	0.000332124	Fetal Stomach
GI.S.INT.FET	0.0484791	0.258176	0.0526153	5.32551	1.08532	2.94878e-05	5.31198e-05	Fetal Intestine Small
GI.L.INT.FET	0.0471475	0.256697	0.0495071	5.44456	1.05005	8.1163e-06	1.87359e-05	Fetal Intestine Large
GI.S.INT	0.0205286	0.181161	0.0487444	8.82481	2.37446	0.000745293	0.000946523	Small Intestine
GI.CLN.SIG	0.0267764	0.190291	0.0483082	7.10666	1.80413	0.00037217	0.000500165	Sigmoid Colon
GI.CLN.MUC	0.0241697	0.185955	0.052248	7.69373	2.16172	0.000751137	0.000949198	Colonic Mucosa
GI.RECT.MUC.29	0.033176	0.239379	0.0505764	7.21543	1.52449	3.06593e-05	5.48316e-05	Rectal Mucosa Donor 29
GI.RECT.MUC.31	0.0398838	0.240526	0.0531427	6.03069	1.33244	8.4004e-05	0.000132627	Rectal Mucosa Donor 31
GI.STMC.MUC	0.0423776	0.213016	0.0521567	5.02662	1.23076	0.000481083	0.000629872	Stomach Mucosa
GI.DUO.MUC	0.0425678	0.258055	0.0522463	6.06221	1.22737	1.13371e-05	2.41985e-05	Duodenum Mucosa
GI.ESO	0.0304932	0.19032	0.0566999	6.24139	1.85943	0.00334883	0.00395629	Esophagus
GI.STMC.GAST	0.0276865	0.121908	0.0518	4.40317	1.87095	0.0586988	0.0634447	Gastric
PLCNT.AMN	0.0302755	0.184689	0.0544303	6.10027	1.79783	0.00427228	0.00497779	Placenta Amnion
KID.FET	0.0277039	0.165241	0.0537788	5.96455	1.9412	0.00909539	0.0103598	Fetal Kidney
LNG.FET	0.0504451	0.305932	0.0729112	6.06465	1.44536	0.000412533	0.000548604	Fetal Lung
OVRY	0.0391008	0.253774	0.0556723	6.49023	1.42381	8.51757e-05	0.00013276	Ovary
PANC.ISLT	0.0265839	0.149906	0.0423978	5.63896	1.59487	0.0043319	0.00502421	Pancreatic Islets
ADRL.GLND.FET	0.0524967	0.243279	0.054652	4.63417	1.04106	0.000561587	0.000727771	Fetal Adrenal Gland
PLCNT.FET	0.0528641	0.264375	0.0600499	5.00103	1.13593	0.000236427	0.000331782	Placenta
LIV.ADLT	0.0526179	0.313186	0.0536751	5.95208	1.02009	9.35529e-07	3.43985e-06	Liver
PANC	0.0429928	0.204661	0.0516733	4.76037	1.20191	0.00123794	0.00151901	Pancreas
LNG	0.0332786	0.27591	0.0612615	8.29092	1.84087	2.83353e-05	5.17781e-05	Lung
SPLN	0.0389124	0.2303	0.0540872	5.91843	1.38997	0.000228507	0.000322448	Spleen
LNG.A549.ETOH002.CNCR	0.0498951	0.202143	0.0506695	4.05135	1.01552	0.00330957	0.00392819	A549 EtOH 0.02pct Lung Carcinoma Cell Line
BLD.DND41.CNCR	0.035493	0.18531	0.0385058	5.22103	1.08488	8.40669e-05	0.000132627	Dnd41 TCell Leukemia Cell Line
BLD.GM12878	0.051894	0.257265	0.0478982	4.95751	0.923001	1.46953e-05	2.93906e-05	GM12878 Lymphoblastoid Cells
CRVX.HELAS3.CNCR	0.0452776	0.188244	0.0511997	4.15757	1.13079	0.00603994	0.00691056	HeLa-S3 Cervical Carcinoma Cell Line
LIV.HEPG2.CNCR	0.0621054	0.251413	0.0405826	4.04816	0.653447	2.3654e-06	7.32697e-06	HepG2 Hepatocellular Carcinoma Cell Line
BRST.HMEC	0.0561025	0.282215	0.0665272	5.03034	1.18581	0.00047365	0.000623353	HMEC Mammary Epithelial Primary Cells
MUS.HSMM	0.0460003	0.304963	0.0607767	6.62959	1.32122	1.74617e-05	3.38571e-05	HSMM Skeletal Muscle Myoblasts Cells
MUS.HSMMT	0.045738	0.340071	0.0557331	7.43519	1.21853	1.38121e-07	9.48179e-07	HSMM cell derived Skeletal Muscle Myotubes Cells
VAS.HUVEC	0.0458945	0.258544	0.0540121	5.63345	1.17688	0.000116962	0.000170737	HUVEC Umbilical Vein Endothelial Primary Cells
BLD.K562.CNCR	0.0472131	0.240274	0.042054	5.08913	0.890727	7.71057e-06	1.79677e-05	K562 Leukemia Cells
BLD.CD14.MONO	0.049191	0.264602	0.0466457	5.37908	0.948258	1.01978e-05	2.23296e-05	Monocytes-CD14+ RO01746 Primary Cells
BRN.NHA	0.0441392	0.30431	0.0748659	6.89432	1.69613	0.000729291	0.000930855	NH-A Astrocytes Primary Cells
SKIN.NHDFAD	0.0575411	0.403751	0.06589	7.01674	1.14509	5.05846e-07	2.23122e-06	NHDF-Ad Adult Dermal Fibroblast Primary Cells
SKIN.NHEK	0.0543131	0.244496	0.0663507	4.5016	1.22163	0.00365242	0.00429151	NHEK-Epidermal Keratinocyte Primary Cells
LNG.NHLF	0.0416617	0.340153	0.0614374	8.16465	1.47468	2.73286e-06	7.97868e-06	NHLF Lung Fibroblast Primary Cells
BONE.OSTEO	0.0544905	0.359358	0.0708696	6.59488	1.30059	2.43716e-05	4.58548e-05	Osteoblast Primary Cells

### Sheet: Brain-regions-FA
Supplementary Table 34: LDSC partitioned heritability enrichment analysis for FA in regulatory elements of cell types in multiple brain regions (n=33,292 subjects)
ID	Prop._SNPs	Prop._h2	Prop._h2_std_error	Enrichment	Enrichment_std_error	Enrichment_p	Enrichment_fdr
ACC_glia	0.00628641	0.169303	0.0415437	26.9316	6.60849	4.38831e-05	0.00027305
ACC_neuron	0.00892586	0.0763364	0.0459851	8.55227	5.15189	0.132096	0.238625
AMY_glia	0.00471181	0.121834	0.034318	25.8571	7.2834	0.000462882	0.00161871
AMY_neuron	0.004455	0.0426688	0.0326893	9.57774	7.33766	0.238677	0.405027
DLPFC_glia	0.00677454	0.206696	0.0458503	30.5106	6.76803	7.43301e-06	0.000145773
DLPFC_neuron	0.00934162	0.0560038	0.0446838	5.99509	4.78331	0.285712	0.444442
HIPP_glia	0.00792664	0.206988	0.0499563	26.113	6.30233	3.74779e-05	0.000262345
HIPP_neuron	0.00991024	0.0829769	0.0425974	8.37285	4.29832	0.0793579	0.153243
INS_glia	0.00397024	0.105001	0.0342971	26.4472	8.63855	0.00221823	0.00477773
INS_neuron	0.00793389	0.0169917	0.0396754	2.14166	5.00075	0.818485	0.898729
ITC_glia	0.00616138	0.181543	0.041641	29.4647	6.75839	1.76259e-05	0.00019741
ITC_neuron	0.00810617	0.0572847	0.0433901	7.0668	5.35273	0.246693	0.406318
MDT_glia	0.00943239	0.205996	0.049562	21.8392	5.25444	6.50483e-05	0.000331155
MDT_neuron	0.0100008	0.0362382	0.041193	3.62351	4.11895	0.520123	0.693497
NAC_glia	0.00390156	0.101132	0.0302693	25.9209	7.75825	0.000868535	0.00217171
NAC_neuron	0.00950174	-0.000538653	0.0419236	-0.05669	4.4122	0.810748	0.898729
OFC_glia	0.00697415	0.193667	0.0451746	27.7693	6.47744	2.18692e-05	0.000204112
OFC_neuron	0.010642	0.0686619	0.0465145	6.45195	4.37083	0.200854	0.351495
PMC_glia	0.00699204	0.19182	0.0437931	27.434	6.26329	7.80929e-06	0.000145773
PMC_neuron	0.0107811	0.0519534	0.0451249	4.81895	4.18557	0.352701	0.533818
PUT_glia	0.00816303	0.194977	0.0466745	23.8853	5.71778	5.31467e-05	0.000297622
PUT_neuron	0.0139702	0.0130236	0.0482793	0.932236	3.45587	0.984348	0.984348
PVC_glia	0.00767185	0.21008	0.0475439	27.3833	6.19718	1.18692e-05	0.000166169
PVC_neuron	0.00649715	0.0228609	0.0330419	3.51861	5.0856	0.616463	0.767154
STC_glia	0.0067246	0.200714	0.0444771	29.8478	6.61409	6.8597e-06	0.000145773
STC_neuron	0.0100093	0.0585608	0.043607	5.85065	4.35666	0.256776	0.410841
VLPFC_glia	0.00690767	0.187212	0.0445507	27.102	6.44945	3.04777e-05	0.000243821
VLPFC_neuron	0.0112152	0.0893701	0.0472596	7.96866	4.21388	0.0869749	0.162353

### Sheet: Brain-regions-MD
Supplementary Table 34: LDSC partitioned heritability enrichment analysis for MD in regulatory elements of cell types in multiple brain regions (n=33,292 subjects)
ID	Prop._SNPs	Prop._h2	Prop._h2_std_error	Enrichment	Enrichment_std_error	Enrichment_p	Enrichment_fdr
ACC_glia	0.00628641	0.180942	0.0556056	28.783	8.84537	0.000872441	0.00217171
ACC_neuron	0.00892586	0.0516451	0.0513384	5.78601	5.75165	0.398533	0.572252
AMY_glia	0.00471181	0.121511	0.0419756	25.7886	8.9086	0.00394394	0.00818002
AMY_neuron	0.004455	0.0174028	0.0373489	3.90634	8.38359	0.727617	0.866948
DLPFC_glia	0.00677454	0.210816	0.0581357	31.1188	8.58149	0.000241713	0.00104123
DLPFC_neuron	0.00934162	0.0116531	0.0446584	1.24744	4.78059	0.958589	0.976018
HIPP_glia	0.00792664	0.231423	0.0659797	29.1956	8.32379	0.000479673	0.00161871
HIPP_neuron	0.00991024	0.0369424	0.0458119	3.7277	4.62268	0.550679	0.701358
INS_glia	0.00397024	0.118111	0.0439071	29.7492	11.0591	0.00694328	0.0138866
INS_neuron	0.00793389	0.0118171	0.0453469	1.48945	5.7156	0.931395	0.976018
ITC_glia	0.00616138	0.17842	0.0529227	28.9578	8.58944	0.000689666	0.00201267
ITC_neuron	0.00810617	0.00570962	0.0435906	0.704355	5.37746	0.955968	0.976018
MDT_glia	0.00943239	0.195486	0.058058	20.725	6.15518	0.00104689	0.00244274
MDT_neuron	0.0100008	-0.0240961	0.046327	-2.4094	4.63231	0.462004	0.63103
NAC_glia	0.00390156	0.11941	0.0382984	30.6056	9.81617	0.00208996	0.0046815
NAC_neuron	0.00950174	-0.0200597	0.0496417	-2.11116	5.22449	0.551067	0.701358
OFC_glia	0.00697415	0.204982	0.0584864	29.3916	8.38616	0.000491396	0.00161871
OFC_neuron	0.010642	0.0324523	0.0523581	3.04945	4.91994	0.673507	0.819921
PMC_glia	0.00699204	0.198684	0.0596379	28.4157	8.5294	0.000718812	0.00201267
PMC_neuron	0.0107811	0.0227989	0.0482434	2.11472	4.47483	0.801974	0.898729
PUT_glia	0.00816303	0.194987	0.0587308	23.8866	7.19473	0.000891951	0.00217171
PUT_neuron	0.0139702	-0.0284745	0.0500409	-2.03823	3.58197	0.398297	0.572252
PVC_glia	0.00767185	0.223552	0.0610821	29.1392	7.96185	0.000191549	0.000893895
PVC_neuron	0.00649715	-0.0024586	0.0360685	-0.378411	5.55143	0.80422	0.898729
STC_glia	0.0067246	0.203401	0.0579328	30.2473	8.61505	0.000293687	0.00117475
STC_neuron	0.0100093	0.0184791	0.0478934	1.84619	4.7849	0.858674	0.924726
VLPFC_glia	0.00690767	0.192203	0.0561363	27.8245	8.12666	0.00059482	0.00185055
VLPFC_neuron	0.0112152	0.0545971	0.0539173	4.86813	4.80752	0.411952	0.576733

### Sheet: Cell-subtype-FA
Supplementary Table 34: LDSC partitioned heritability enrichment analysis for FA in cell-type specific regulatory elements. (n=33,292 subjects)
ID	Prop._SNPs	Prop._h2	Prop._h2_std_error	Enrichment	Enrichment_std_error	Enrichment_p	Enrichment_fdr
ggomDAC__GABA	0.00258597	0.011571	0.0211305	4.47454	8.17122	0.669672	0.821279
ggomDAC__GLU	0.00529106	0.0133783	0.0311766	2.52847	5.89231	0.794263	0.866469
ggomDAC__MGAS	0.00366382	0.0883908	0.0273405	24.1253	7.46229	0.00190045	0.00456109
ggomDAC__NEURON	0.0136432	0.0325187	0.0443693	2.38351	3.25211	0.66802	0.821279
ggomDAC__nonNEURON	0.00732511	0.205896	0.041591	28.1083	5.67787	2.05984e-06	2.47181e-05
ggomDAC__OLIG	0.00254986	0.103764	0.0256253	40.694	10.0497	9.48213e-05	0.000379285

### Sheet: Cell-subtype-MD
Supplementary Table 34: LDSC partitioned heritability enrichment analysis for MD in cell-type specific regulatory elements. (n=33,292 subjects)
ID	Prop._SNPs	Prop._h2	Prop._h2_std_error	Enrichment	Enrichment_std_error	Enrichment_p	Enrichment_fdr
ggomDAC__GABA	0.00258597	-0.00601334	0.0211595	-2.32537	8.18243	0.684399	0.821279
ggomDAC__GLU	0.00529106	0.00174174	0.0314318	0.329186	5.94054	0.910059	0.910059
ggomDAC__MGAS	0.00366382	0.109508	0.0274639	29.8889	7.49597	0.000236265	0.000708795
ggomDAC__NEURON	0.0136432	-0.0209466	0.0419615	-1.53531	3.07563	0.414548	0.710654
ggomDAC__nonNEURON	0.00732511	0.21004	0.0458871	28.6739	6.26435	7.7264e-06	4.63584e-05
ggomDAC__OLIG	0.00254986	0.0784861	0.027825	30.7805	10.9124	0.00483815	0.0096763

### Sheet: readme
Please refer the WIKI of LDSC from https://github.com/bulik/ldsc/wiki/Partitioned-Heritability for more details.
Prop_SNPs: proportion of SNPs in DTI annotation
Prop_h2: proportion of h2 of complex trait that can be explained by DTI annotation
Prop_h2_std_error: standard error of Prop_h2
Enrichment: Prop_h2/Prop_SNPs
Enrichment_std_error: standard error of Enrichment
Enrichment_p: raw p-values of Enrichment
Enrichment_fdr: FDR by B-H adjustment
