## Supplementary_Tables for "Common genetic variation influencing human white matter microstructure": Supp_Table36_Drug_Target.xlsx

### Sheet: drug_target
Supplementary Table 36: Nervous system drug-target genes overlapped with DTI-associated genes (n=33,292 subjects)
DrugBank_ID	Drug_name	Target_Gene_Entrez_ID	Gene_Symbol	Chro	ACT_code
DB00822	Disulfiram	217	ALDH2	12q24.2	N07BB01
DB00252	Phenytoin	6331	SCN5A	3p21	N03AB02
DB00527	Cinchocaine	6331	SCN5A	3p21	N01BB06
DB00532	Mephenytoin	6331	SCN5A	3p21	N03AB04
DB00564	Carbamazepine	6331	SCN5A	3p21	N03AF01
DB00740	Riluzole	6331	SCN5A	3p21	N07XX02
DB00750	Prilocaine	6331	SCN5A	3p21	N01BB54
DB00754	Ethotoin	6331	SCN5A	3p21	N03AB01
DB00776	Oxcarbazepine	6331	SCN5A	3p21	N03AF02
DB00907	Cocaine	6331	SCN5A	3p21	N01BC01
DB00909	Zonisamide	6331	SCN5A	3p21	N03AX15
DB01320	Fosphenytoin	6331	SCN5A	3p21	N03AB05
DB00837	Progabide	2550	GABBR1	6p21.31	N03AG05
DB01080	Vigabatrin	2550	GABBR1	6p21.31	N03AG04
DB00248	Cabergoline	1815	DRD4	11p15.5	N04BC06
DB00268	Ropinirole	1815	DRD4	11p15.5	N04BC04
DB00334	Olanzapine	1815	DRD4	11p15.5	N05AH03
DB00363	Clozapine	1815	DRD4	11p15.5	N05AH02
DB00409	Remoxipride	1815	DRD4	11p15.5	N05AL04
DB00413	Pramipexole	1815	DRD4	11p15.5	N04BC05
DB00420	Promazine	1815	DRD4	11p15.5	N05AA03
DB00589	Lisuride	1815	DRD4	11p15.5	N02CA07
DB00714	Apomorphine	1815	DRD4	11p15.5	N04BC07
DB00734	Risperidone	1815	DRD4	11p15.5	N05AX08
DB00777	Propiomazine	1815	DRD4	11p15.5	N05CM06
DB01186	Pergolide	1815	DRD4	11p15.5	N04BC02
DB01200	Bromocriptine	1815	DRD4	11p15.5	N04BC01
DB01224	Quetiapine	1815	DRD4	11p15.5	N05AH04
DB01235	Levodopa	1815	DRD4	11p15.5	N04BA01
DB01238	Aripiprazole	1815	DRD4	11p15.5	N05AX12
DB01267	Paliperidone	1815	DRD4	11p15.5	N05AX13
DB01403	Methotrimeprazine	1815	DRD4	11p15.5	N05AA02
DB05271	Rotigotine	1815	DRD4	11p15.5	N04BC09
DB00216	Eletriptan	3357	HTR2B	2q36.3-q37.1	N02CC06
DB00247	Methysergide	3357	HTR2B	2q36.3-q37.1	N02CA04
DB00248	Cabergoline	3357	HTR2B	2q36.3-q37.1	N04BC06
DB00268	Ropinirole	3357	HTR2B	2q36.3-q37.1	N04BC04
DB00320	Dihydroergotamine	3357	HTR2B	2q36.3-q37.1	N02CA01
DB00413	Pramipexole	3357	HTR2B	2q36.3-q37.1	N04BC05
DB00508	Triflupromazine	3357	HTR2B	2q36.3-q37.1	N05AA05
DB00589	Lisuride	3357	HTR2B	2q36.3-q37.1	N02CA07
DB00714	Apomorphine	3357	HTR2B	2q36.3-q37.1	N04BC07
DB00805	Minaprine	3357	HTR2B	2q36.3-q37.1	N06AX07
DB01142	Doxepin	3357	HTR2B	2q36.3-q37.1	N06AA12
DB01186	Pergolide	3357	HTR2B	2q36.3-q37.1	N04BC02
DB01200	Bromocriptine	3357	HTR2B	2q36.3-q37.1	N04BC01
DB01239	Chlorprothixene	3357	HTR2B	2q36.3-q37.1	N05AF03
DB01242	Clomipramine	3357	HTR2B	2q36.3-q37.1	N06AA04
DB08811	Tofisopam	5139	PDE3A	12p12	N05BA23
DB00780	Phenelzine	2875	GPT	8q24.3	N06AF03
DB00184	Nicotine	1141	CHRNB2	1q21.3	N07BA01
DB00674	Galantamine	1141	CHRNB2	1q21.3	N06DA04
DB00313	Valproic Acid	9734	HDAC9	7p21.1	N03AG01
DB00659	Acamprosate	2912	GRM2	3p21.2	N07BB03
DB01159	Halothane	3777	KCNK3	2p23	N01AB01
DB00184	Nicotine	1143	CHRNB4	15q24	N07BA01
DB00674	Galantamine	1143	CHRNB4	15q24	N06DA04
DB01227	Levomethadyl Acetate	1143	CHRNB4	15q24	N07BC03
DB00184	Nicotine	1136	CHRNA3	15q24	N07BA01
DB00674	Galantamine	1136	CHRNA3	15q24	N06DA04
DB01156	Bupropion	1136	CHRNA3	15q24	N06AX12
DB01227	Levomethadyl Acetate	1136	CHRNA3	15q24	N07BC03
DB01273	Varenicline	1136	CHRNA3	15q24	N07BA03
DB00184	Nicotine	1138	CHRNA5	15q24	N07BA01
DB00674	Galantamine	1138	CHRNA5	15q24	N06DA04
DB00909	Zonisamide	763	CA5A	16q24.3	N03AX15
DB00176	Fluvoxamine	6532	SLC6A4	17q11.2	N06AB08
DB00182	Amphetamine	6532	SLC6A4	17q11.2	N06BA01
DB00193	Tramadol	6532	SLC6A4	17q11.2	N02AJ13
DB00215	Citalopram	6532	SLC6A4	17q11.2	N06AB04
DB00234	Reboxetine	6532	SLC6A4	17q11.2	N06AX18
DB00273	Topiramate	763	CA5A	16q24.3	N03AX11
DB00285	Venlafaxine	6532	SLC6A4	17q11.2	N06AX16
DB00289	Atomoxetine	6532	SLC6A4	17q11.2	N06BA09
DB00321	Amitriptyline	6532	SLC6A4	17q11.2	N06AA09
DB00321	Amitriptyline	6331	SCN5A	3p21	N06AA09
DB00344	Protriptyline	6532	SLC6A4	17q11.2	N06AA11
DB00363	Clozapine	6532	SLC6A4	17q11.2	N05AH02
DB00391	Sulpiride	1815	DRD4	11p15.5	N05AL01
DB00391	Sulpiride	763	CA5A	16q24.3	N05AL01
DB00408	Loxapine	1815	DRD4	11p15.5	N05AH01
DB00422	Methylphenidate	6532	SLC6A4	17q11.2	N06BA04
DB00450	Droperidol	1815	DRD4	11p15.5	N05AD08
DB00458	Imipramine	6532	SLC6A4	17q11.2	N06AA02
DB00472	Fluoxetine	6532	SLC6A4	17q11.2	N06AB03
DB00472	Fluoxetine	3357	HTR2B	2q36.3-q37.1	N06AB03
DB00476	Duloxetine	6532	SLC6A4	17q11.2	N06AX21
DB00476	Duloxetine	3357	HTR2B	2q36.3-q37.1	N06AX21
DB00477	Chlorpromazine	1815	DRD4	11p15.5	N05AA01
DB00477	Chlorpromazine	6532	SLC6A4	17q11.2	N05AA01
DB00477	Chlorpromazine	3357	HTR2B	2q36.3-q37.1	N05AA01
DB00490	Buspirone	3357	HTR2B	2q36.3-q37.1	N05BE01
DB00502	Haloperidol	1815	DRD4	11p15.5	N05AD01
DB00502	Haloperidol	6532	SLC6A4	17q11.2	N05AD01
DB00502	Haloperidol	3357	HTR2B	2q36.3-q37.1	N05AD01
DB00540	Nortriptyline	6532	SLC6A4	17q11.2	N06AA10
DB00543	Amoxapine	1815	DRD4	11p15.5	N06AA17
DB00543	Amoxapine	6532	SLC6A4	17q11.2	N06AA17
DB00575	Clonidine	11188	NISCH	3p21.1	N02CX02
DB00656	Trazodone	6532	SLC6A4	17q11.2	N06AX05
DB00656	Trazodone	3357	HTR2B	2q36.3-q37.1	N06AX05
DB00679	Thioridazine	1815	DRD4	11p15.5	N05AC02
DB00696	Ergotamine	3357	HTR2B	2q36.3-q37.1	N02CA02
DB00715	Paroxetine	6532	SLC6A4	17q11.2	N06AB05
DB00715	Paroxetine	5025	P2RX4	12q24.32	N06AB05
DB00726	Trimipramine	6532	SLC6A4	17q11.2	N06AA06
DB00734	Risperidone	6532	SLC6A4	17q11.2	N05AX08
DB00734	Risperidone	3357	HTR2B	2q36.3-q37.1	N05AX08
DB00831	Trifluoperazine	1815	DRD4	11p15.5	N05AB06
DB00850	Perphenazine	1815	DRD4	11p15.5	N05AB03
DB00907	Cocaine	6532	SLC6A4	17q11.2	N01BC01
DB00934	Maprotiline	6532	SLC6A4	17q11.2	N06AA21
DB01065	Melatonin	3357	HTR2B	2q36.3-q37.1	N05CH01
DB01100	Pimozide	1815	DRD4	11p15.5	N05AG02
DB01142	Doxepin	6532	SLC6A4	17q11.2	N06AA12
DB01149	Nefazodone	6532	SLC6A4	17q11.2	N06AX06
DB01151	Desipramine	6532	SLC6A4	17q11.2	N06AA01
DB01156	Bupropion	6532	SLC6A4	17q11.2	N06AX12
DB01175	Escitalopram	6532	SLC6A4	17q11.2	N06AB10
DB01224	Quetiapine	6532	SLC6A4	17q11.2	N05AH04
DB01238	Aripiprazole	6532	SLC6A4	17q11.2	N05AX12
DB01238	Aripiprazole	3357	HTR2B	2q36.3-q37.1	N05AX12
DB01239	Chlorprothixene	1815	DRD4	11p15.5	N05AF03
DB01242	Clomipramine	6532	SLC6A4	17q11.2	N06AA04
DB01267	Paliperidone	6532	SLC6A4	17q11.2	N05AX13
DB01576	Dextroamphetamine	6532	SLC6A4	17q11.2	N06BA02
DB01618	Molindone	1815	DRD4	11p15.5	N05AE02
DB04821	Nomifensine	6532	SLC6A4	17q11.2	N06AX04
DB04832	Zimelidine	6532	SLC6A4	17q11.2	N06AB02
DB04842	Fluspirilene	1815	DRD4	11p15.5	N05AG01
DB04842	Fluspirilene	6532	SLC6A4	17q11.2	N05AG01
DB04842	Fluspirilene	3357	HTR2B	2q36.3-q37.1	N05AG01
DB04844	Tetrabenazine	6571	SLC18A2	10q25	N07XX06
DB04896	Milnacipran	6532	SLC6A4	17q11.2	N06AX17
DB04946	Iloperidone	1815	DRD4	11p15.5	N05AX14
DB06144	Sertindole	1815	DRD4	11p15.5	N05AE03
DB06144	Sertindole	6532	SLC6A4	17q11.2	N05AE03
DB06148	Mianserin	6532	SLC6A4	17q11.2	N06AX03
DB06148	Mianserin	3357	HTR2B	2q36.3-q37.1	N06AX03
DB06216	Asenapine	6532	SLC6A4	17q11.2	N05AH05
DB06218	Lacosamide	763	CA5A	16q24.3	N03AX18
DB06288	Amisulpride	1815	DRD4	11p15.5	N05AL05
DB06288	Amisulpride	3357	HTR2B	2q36.3-q37.1	N05AL05
DB06594	Agomelatine	3357	HTR2B	2q36.3-q37.1	N06AX22
DB06684	Vilazodone	6532	SLC6A4	17q11.2	N06AX24
DB06700	Desvenlafaxine	6532	SLC6A4	17q11.2	N06AX23
DB08329	SULTHIAME	763	CA5A	16q24.3	N03AX03
