## Supplementary_Tables for "Common genetic variation influencing human white matter microstructure": Supp_Table37_LDSC_DTI_Enrichment.xlsx

### Sheet: DTI
Supplementary Table 37: LDSC partitioned heritability analysis for complex traits using FUMA-mapped significant DTI genes as annotations (n=33,292 subjects)
ID	Prop_SNPs	Prop_h2	Prop_h2_std_error	Enrichment	Enrichment_std_error	Enrichment_p	Enrichment_fdr
White_Matter_Hyperintensitie	0.0917364	0.515561	0.127957	5.62003	1.39483	3.25e-05	0.000247244
Caudate	0.0917364	0.468544	0.107711	5.10751	1.17413	6.87e-06	0.00010448
ICV	0.0917364	0.44166	0.175915	4.81445	1.91762	0.00260467	0.00660038
Small_Vessel_Stroke	0.0917364	0.413356	0.143724	4.50591	1.5667	0.00469245	0.010489
Accumbens	0.0917364	0.358509	0.204699	3.90804	2.23138	0.106962	0.137781
Hippocampus	0.0917364	0.352615	0.134952	3.84379	1.47109	0.0108738	0.0206602
ALS	0.0917364	0.314469	0.179326	3.42796	1.9548	0.149177	0.182862
Large_Artery_Stroke	0.0917364	0.304649	0.23243	3.32092	2.53367	0.272114	0.304127
Coronary_Artery_Disease	0.0917364	0.295242	0.0652508	3.21838	0.711286	0.00685264	0.01488
Thalamus	0.0917364	0.275237	0.123823	3.0003	1.34977	0.0709502	0.0946003
Pallidum	0.0917364	0.269307	0.094577	2.93567	1.03097	0.0352728	0.0496432
Putamen	0.0917364	0.268499	0.0580769	2.92685	0.633085	0.000995351	0.00385089
Cardioembolic_Stroke	0.0917364	0.236498	0.0781083	2.57801	0.851444	0.031121	0.0463764
Bone_Mineral_Density	0.0917364	0.233168	0.0298027	2.54172	0.324874	2.37e-05	0.00019986
Any_Stroke	0.0917364	0.227683	0.0536939	2.48193	0.585307	0.0102748	0.0200227
Alzheimer's Disease	0.0917364	0.222981	0.0630996	2.43067	0.687836	0.0524224	0.0711448
Heel_Bone_Mineral_Density	0.0917364	0.219728	0.0247848	2.39522	0.270175	3.24e-06	6.16e-05
Any_Ischemic_Stroke	0.0917364	0.215839	0.0485141	2.35282	0.528842	0.011177	0.0207183
Height	0.0917364	0.190851	0.0248938	2.08043	0.271363	0.000327113	0.00146239
High_Blood_Pressure	0.0917364	0.187134	0.0163153	2.03991	0.17785	6.69e-08	2.54e-06
FVC	0.0917364	0.17134	0.0131938	1.86774	0.143822	3.59e-08	2.54e-06
Neuro_Feel_nervous	0.0917364	0.165526	0.0151455	1.80437	0.165098	3.05e-06	6.16e-05
Neuroticism	0.0917364	0.165264	0.0208307	1.80151	0.227071	0.00108192	0.00391553
FEV/FVC	0.0917364	0.164074	0.0184845	1.78854	0.201496	7.01e-05	0.000380768
Neuro_Worry	0.0917364	0.164062	0.0156547	1.78841	0.170649	8.61e-06	0.00010905
T2D	0.0917364	0.16132	0.0258486	1.75852	0.28177	0.00916982	0.0188353
Neuroticism_Worry	0.0917364	0.160759	0.0149813	1.75241	0.163308	1.37e-05	0.00014925
Bipolar_Disorder	0.0917364	0.156261	0.0176183	1.70337	0.192054	0.000433275	0.00182938
FEV	0.0917364	0.155397	0.0144757	1.69395	0.157797	2.03e-05	0.000193294
Reaction_Time	0.0917364	0.155282	0.0156308	1.6927	0.170389	6.73e-05	0.000380768
Neuro_Miserable	0.0917364	0.153259	0.0179936	1.67064	0.196145	0.00101339	0.00385089
Subjective_well_being	0.0917364	0.149322	0.0245033	1.62773	0.267105	0.0179312	0.0302839
Neuro_Suffer_nerves	0.0917364	0.148992	0.0187907	1.62413	0.204834	0.00297723	0.00725573
Snoring	0.0917364	0.148043	0.0178015	1.61379	0.194051	0.00236834	0.00642876
Number_of_Treatments	0.0917364	0.145326	0.0129376	1.58417	0.141031	6.68e-05	0.000380768
Numerical_Reasoning	0.0917364	0.144937	0.0124672	1.57993	0.135902	3.97e-05	0.00027446
Neuro_Tense	0.0917364	0.144331	0.0162784	1.57333	0.177447	0.00187335	0.00593228
Neuro_Sum_Score	0.0917364	0.142802	0.015945	1.55666	0.173813	0.00236849	0.00642876
Neuro_Worry_Emb	0.0917364	0.141974	0.0154107	1.54763	0.167989	0.00159468	0.00550889
ADHD	0.0917364	0.141304	0.0204005	1.54033	0.222381	0.0169624	0.0292986
Drinking	0.0917364	0.140501	0.016769	1.53157	0.182796	0.00456182	0.010489
Cognitive_Performance	0.0917364	0.139431	0.0123075	1.51991	0.134162	0.00018776	0.000951315
Non_Cancer_Illnesses	0.0917364	0.138749	0.0145045	1.51248	0.158111	0.00178695	0.00590469
Neuro_Guilt	0.0917364	0.138023	0.0186866	1.50456	0.203698	0.0165268	0.0292101
SCZ	0.0917364	0.13792	0.016952	1.50344	0.18479	0.00788521	0.0166466
Neuroticism_Depressed_Affect	0.0917364	0.137902	0.0144241	1.50324	0.157234	0.00201585	0.00612817
Manual_or_Physical_Work	0.0917364	0.137531	0.0207151	1.4992	0.225811	0.030039	0.0456593
Neuro_HURT	0.0917364	0.136878	0.0205136	1.49208	0.223615	0.0324194	0.0473821
Cognitive_Function	0.0917364	0.136154	0.0119807	1.48418	0.130599	0.000300387	0.00142684
Neuro_Mood	0.0917364	0.135346	0.0138997	1.47538	0.151518	0.00235776	0.00642876
Cross_Disorder	0.0917364	0.132582	0.0254292	1.44524	0.277198	0.112152	0.14206
Neuro_Irritable	0.0917364	0.13163	0.0151447	1.43487	0.16509	0.0098079	0.0196158
Intelligence	0.0917364	0.131495	0.012926	1.4334	0.140904	0.00260541	0.00660038
Neuro_Fedup	0.0917364	0.13093	0.0167101	1.42724	0.182154	0.0215844	0.0349024
Automobile_Speeding	0.0917364	0.127798	0.0155969	1.3931	0.170018	0.0234617	0.0371477
Depression	0.0917364	0.127162	0.0173115	1.38617	0.188709	0.0448173	0.0619294
Education	0.0917364	0.123748	0.0123844	1.34895	0.134999	0.0117712	0.0213002
NEO_Conscientiousness	0.0917364	0.123094	0.159553	1.34182	1.73925	0.839076	0.839076
BMI	0.0917364	0.123088	0.0105402	1.34176	0.114897	0.00305504	0.00725573
Smoking	0.0917364	0.122742	0.0136336	1.33799	0.148617	0.0242252	0.0375738
EduYears	0.0917364	0.121186	0.0249851	1.32102	0.272357	0.245348	0.278305
Morningness	0.0917364	0.120951	0.0123965	1.31846	0.135132	0.0203403	0.0336057
Napping	0.0917364	0.12074	0.0232485	1.31617	0.253427	0.216462	0.253093
Depressive_Symptoms	0.0917364	0.120722	0.0267653	1.31596	0.291763	0.279822	0.30634
Risky_behaviors_PC1	0.0917364	0.118937	0.0126464	1.29651	0.137856	0.0331209	0.0474941
General_Risk_Tolerance	0.0917364	0.117651	0.0143687	1.28249	0.156631	0.0740928	0.0970871
Insomnia	0.0917364	0.116913	0.0170806	1.27444	0.186193	0.143351	0.178601
Chronotype	0.0917364	0.115213	0.0172826	1.25592	0.188394	0.176973	0.211774
Undersleeper	0.0917364	0.113795	0.037367	1.24046	0.40733	0.558185	0.581124
Gettingup	0.0917364	0.112019	0.0148712	1.22109	0.162108	0.178336	0.211774
Neuro_Lonely	0.0917364	0.11041	0.0198291	1.20356	0.216153	0.34815	0.372668
Sleep_During	0.0917364	0.106663	0.012662	1.16271	0.138026	0.241991	0.278305
MDD	0.0917364	0.102035	0.018652	1.11227	0.203322	0.581584	0.597303
Daytime_Sleepness	0.0917364	0.0783737	0.0370801	0.854337	0.404202	0.715371	0.724909
Dozing	0.0917364	0.0570412	0.0332654	0.621795	0.36262	0.282155	0.30634
NEO_Openness	0.0917364	0.0290758	0.077161	0.316949	0.841116	0.397094	0.419154

### Sheet: readme
Please refer the WIKI of LDSC from https://github.com/bulik/ldsc/wiki/Partitioned-Heritability for more details.
Prop_SNPs: proportion of SNPs in DTI annotation
Prop_h2: proportion of h2 of complex trait that can be explained by DTI annotation
Prop_h2_std_error: standard error of Prop_h2
Enrichment: Prop_h2/Prop_SNPs
Enrichment_std_error: standard error of Enrichment
Enrichment_p: raw p-values of Enrichment
Enrichment_fdr: FDR by B-H adjustment
