## Supplementary_Tables for "Common genetic variation influencing human white matter microstructure": Supp_Table40_Sample_Size.xlsx

### Sheet: GWAS_sample_size
Supplementary Table 40: Sample size and number of variants of the data used in each GWAS
Dataset	Sample Size	Number of variants
UK Biobank-British	33292	9023710
UK Biobank-White-Non-British	1809	9023710
UK Biobank-Black (Caribbean, African)	221	9023710
UK Biobank-Asian (Indian, Pakistani,Bangladeshi, Chinese)	419	9023710
ABCD-European	3821	5394442
ABCD-Hispanic	768	5394442
ABCD-African-American	1257	5394442
HCP	334	17435268
PING	461	8612247
PNC	537	5151137

### Sheet: Demographic
Supplementary Table 40: Demographic information of five cohorts
Dataset	Mean age (s.d.)	Age range	Proportion of male
UK Biobank	62.51 (7.47)	(40 80)	0.473
ABCD	9.93 (0.62)	(9 11)	0.518
HCP	28.82 (3.68)	(22 36)	0.542
PING	12.28 (4.99)	(3 21)	0.518
PNC	21.14 (3.71)	(14 29)	0.515
