## Supplementary_Tables for "Common genetic variation influencing human white matter microstructure": Supp_Table41_DTI_Phenotypes.xlsx

### Sheet: Demographic
Supplementary Table 39: Demographic information of five cohorts
Dataset	Mean age (s.d.)	Age range	Proportion of male
UK Biobank	62.51 (7.47)	(40 80)	0.473
ABCD	9.93 (0.62)	(9 11)	0.518
HCP	28.82 (3.68)	(22 36)	0.542
PING	12.28 (4.99)	(3 21)	0.518
PNC	21.14 (3.71)	(14 29)	0.515

### Sheet: Parameters
Supplementary Table 41: DTI parameters
FA	fractional anisotropy	a summary measure of WM integrity
MD	mean diusivities	magnitude of absolute directionality
AD	axial diusivities	eigenvalue of the principal diusion direction
RD	radial diusivities	average of the eigenvalues of the two secondary directions
MO	mode of anisotropy	third moment of the tensor

### Sheet: Tracts
Supplementary Table 41: White matter tracts
ID	Full Name
ACR	Anterior corona radiata
ALIC	Anterior limb of internal capsule
Average	Average across all tracts
BCC	Body of corpus callosum
CGC	Cingulum (cingulate gyrus)
CGH	Cingulum (hippocampus)
CST	Corticospinal tract
EC	External capsule
FX	Fornix (column and body of fornix)
FXST	Fornix-stria terminalis (can not be resolved with current resolution)
GCC	Genu of corpus callosum
IFO	Inferior fronto-occipital fasciculus
PCR	Posterior corona radiata
PLIC	Posterior limb of internal capsule
PTR	Posterior thalamic radiation (include optic radiation)
RLIC	Retrolenticular part of internal capsule
SCC	Splenium of corpus callosum
SCR	Superior corona radiata
SFO	Superior fronto-occipital fasciculus (could be a part of anterior internal capsule)
SLF	Superior longitudinal fasciculus
SS	Sagittal stratum (include inferior longitidinal fasciculus and inferior fronto-occipital fasciculus)
UNC	Uncinate fasciculus

### Sheet: R2
Supplementary Table 41: Cumulative proportion of phenotypic variation that can be explained by the top PCs
ID	ACR	ALIC	BCC	CGC	CGH	CST	EC	FX	FXST	GCC	IFO	PCR	PLIC	PTR	RLIC	SCC	SCR	SFO	SLF	SS	UNC
PC1	0.552639	0.57682	0.605716	0.595789	0.605095	0.486831	0.529238	0.767105	0.649675	0.656727	0.67362	0.476416	0.57774	0.487576	0.564845	0.4529	0.583782	0.711286	0.482876	0.568626	0.754056
PC2	0.649845	0.658028	0.688449	0.659604	0.704009	0.625787	0.613381	0.867677	0.729407	0.730719	0.816105	0.648712	0.713118	0.59913	0.687878	0.581514	0.661942	0.799631	0.540235	0.66048	0.853074
PC3	0.710626	0.709253	0.760733	0.713749	0.768628	0.706422	0.660062	0.907363	0.796019	0.785531	0.905778	0.700714	0.756437	0.642593	0.746681	0.650916	0.708489	0.864475	0.586654	0.701591	0.905484
PC4	0.738507	0.744695	0.791039	0.747639	0.823015	0.769243	0.697627	0.934914	0.838244	0.816342	0.947423	0.739792	0.797642	0.680138	0.787217	0.700732	0.741543	0.897441	0.618601	0.739739	0.934957
PC5	0.761924	0.77601	0.813344	0.773811	0.868859	0.804359	0.730427	0.951028	0.867169	0.843519	0.967137	0.773295	0.820928	0.713565	0.812441	0.741914	0.773434	0.922403	0.647656	0.768759	0.955829

### Sheet: Mean_ID
ACR_FA
ALIC_FA
Average_FA
BCC_FA
CGC_FA
CGH_FA
CST_FA
EC_FA
FX_FA
FXST_FA
GCC_FA
IFO_FA
PCR_FA
PLIC_FA
PTR_FA
RLIC_FA
SCC_FA
SCR_FA
SFO_FA
SLF_FA
SS_FA
UNC_FA
ACR_AD
ALIC_AD
Average_AD
BCC_AD
CGC_AD
CGH_AD
CST_AD
EC_AD
FX_AD
FXST_AD
GCC_AD
IFO_AD
PCR_AD
PLIC_AD
PTR_AD
RLIC_AD
SCC_AD
SCR_AD
SFO_AD
SLF_AD
SS_AD
UNC_AD
ACR_MD
ALIC_MD
Average_MD
BCC_MD
CGC_MD
CGH_MD
CST_MD
EC_MD
FX_MD
FXST_MD
GCC_MD
IFO_MD
PCR_MD
PLIC_MD
PTR_MD
RLIC_MD
SCC_MD
SCR_MD
SFO_MD
SLF_MD
SS_MD
UNC_MD
ACR_MO
ALIC_MO
Average_MO
BCC_MO
CGC_MO
CGH_MO
CST_MO
EC_MO
FX_MO
FXST_MO
GCC_MO
IFO_MO
PCR_MO
PLIC_MO
PTR_MO
RLIC_MO
SCC_MO
SCR_MO
SFO_MO
SLF_MO
SS_MO
UNC_MO
ACR_RD
ALIC_RD
Average_RD
BCC_RD
CGC_RD
CGH_RD
CST_RD
EC_RD
FX_RD
FXST_RD
GCC_RD
IFO_RD
PCR_RD
PLIC_RD
PTR_RD
RLIC_RD
SCC_RD
SCR_RD
SFO_RD
SLF_RD
SS_RD
UNC_RD

### Sheet: PC_ID
ACR_PC1
ACR_PC2
ACR_PC3
ACR_PC4
ACR_PC5
ALIC_PC1
ALIC_PC2
ALIC_PC3
ALIC_PC4
ALIC_PC5
BCC_PC1
BCC_PC2
BCC_PC3
BCC_PC4
BCC_PC5
CGC_PC1
CGC_PC2
CGC_PC3
CGC_PC4
CGC_PC5
CGH_PC1
CGH_PC2
CGH_PC3
CGH_PC4
CGH_PC5
CST_PC1
CST_PC2
CST_PC3
CST_PC4
CST_PC5
EC_PC1
EC_PC2
EC_PC3
EC_PC4
EC_PC5
FX_PC1
FX_PC2
FX_PC3
FX_PC4
FX_PC5
FXST_PC1
FXST_PC2
FXST_PC3
FXST_PC4
FXST_PC5
GCC_PC1
GCC_PC2
GCC_PC3
GCC_PC4
GCC_PC5
IFO_PC1
IFO_PC2
IFO_PC3
IFO_PC4
IFO_PC5
PCR_PC1
PCR_PC2
PCR_PC3
PCR_PC4
PCR_PC5
PLIC_PC1
PLIC_PC2
PLIC_PC3
PLIC_PC4
PLIC_PC5
PTR_PC1
PTR_PC2
PTR_PC3
PTR_PC4
PTR_PC5
RLIC_PC1
RLIC_PC2
RLIC_PC3
RLIC_PC4
RLIC_PC5
SCC_PC1
SCC_PC2
SCC_PC3
SCC_PC4
SCC_PC5
SCR_PC1
SCR_PC2
SCR_PC3
SCR_PC4
SCR_PC5
SFO_PC1
SFO_PC2
SFO_PC3
SFO_PC4
SFO_PC5
SLF_PC1
SLF_PC2
SLF_PC3
SLF_PC4
SLF_PC5
SS_PC1
SS_PC2
SS_PC3
SS_PC4
SS_PC5
UNC_PC1
UNC_PC2
UNC_PC3
UNC_PC4
UNC_PC5
